# Single-cell transcriptomic analysis unveils spinal motor neuron subtype diversity underpinning the water-to-land transition in vertebrates

**DOI:** 10.1101/2021.09.29.462340

**Authors:** Ee Shan Liau, Suoqin Jin, Yen-Chung Chen, Wei-Szu Liu, Luok Wen Yong, Chang-Tai Tsai, Maëliss Calon, Jr-Kai Yu, Yi-Hsien Su, Stéphane Nedelec, Qing Nie, Jun-An Chen

## Abstract

Spinal motor neurons (MNs) integrate sensory stimuli and brain commands to generate motor movements in vertebrates. Distinct MN populations and their diversity has long been hypothesized to co-evolve with motor circuit to provide the neural basis from undulatory to ambulatory locomotion during aquatic-to-terrestrial transition of vertebrates. However, how these subtypes are evolved remains largely enigmatic. Using single-cell transcriptomics, we investigate heterogeneity in mouse MNs and discover novel segment-specific subtypes. Among limb-innervating MNs, we reveal a diverse neuropeptide code for delineating putative motor pool identities. We further uncovered that axial MNs are subdivided by three conserved and molecularly distinct subpopulations, defined by Satb2, Nr2f2 or Bcl11b expression. Although axial MNs are conserved from cephalochordates to humans, subtype diversity becomes prominent in land animals and appears to continue evolving in humans. Overall, our study provides a unified classification system for spinal MNs and paves the way towards deciphering how neuronal subtypes are evolved.
