## Supplementary table 1 for "Single-cell transcriptomic analysis unveils spinal motor neuron subtype diversity underpinning the water-to-land transition in vertebrates"

### Sheet: Table S1
Table S1: Marker genes for all rostral MN clusters (related to Figure 1E).
gene	p_val	avg_logFC	pct.1	pct.2	p_val_adj	cluster
Nfib	0	1.79474	0.98	0.562	0	Nascent MNs
Tcf4	0	1.4251	0.917	0.281	0	Nascent MNs
Nfix	2.27102e-246	1.10337	0.702	0.005	3.7758e-242	Nascent MNs
Neurod1	1.26191e-245	1.41973	0.881	0.196	2.09805e-241	Nascent MNs
St18	1.43477e-238	1.22813	0.754	0.051	2.38544e-234	Nascent MNs
Neurod2	3.6247e-220	1.21914	0.683	0.026	6.02643e-216	Nascent MNs
Ebf2	2.47442e-198	1.10323	0.702	0.063	4.11397e-194	Nascent MNs
Cd24a	3.51298e-198	0.723851	1	1	5.84068e-194	Nascent MNs
Nfia	8.96783e-188	1.37517	0.988	0.788	1.49099e-183	Nascent MNs
Isl1	1.05354e-175	1.38793	0.992	0.514	1.75161e-171	Nascent MNs
Chodl	8.8911e-163	1.26864	0.925	0.539	1.47823e-158	Nascent MNs
E130114P18Rik	5.27231e-156	0.79236	0.516	0.016	8.76574e-152	Nascent MNs
Sox11	1.38182e-145	0.959613	1	0.998	2.29742e-141	Nascent MNs
Mnx1	1.64182e-137	0.846442	0.726	0.305	2.72969e-133	Nascent MNs
Ebf1	4.01227e-135	1.33144	0.956	0.352	6.6708e-131	Nascent MNs
Plagl1	3.24266e-132	0.719049	0.516	0.062	5.39125e-128	Nascent MNs
Dpysl4	2.56882e-129	0.72734	0.802	0.536	4.27092e-125	Nascent MNs
Mest	1.20582e-128	0.680748	0.5	0.082	2.0048e-124	Nascent MNs
Map1b	6.2118e-124	0.810143	1	0.999	1.03277e-119	Nascent MNs
H3f3a	1.5244e-122	0.554022	1	1	2.53446e-118	Nascent MNs
Myt1l	3.8976e-115	0.801429	0.921	0.715	6.48016e-111	Nascent MNs
Ina	2.24655e-112	0.638103	1	0.997	3.73511e-108	Nascent MNs
Tmsb4x	1.21357e-106	0.580926	1	1	2.01767e-102	Nascent MNs
Srrm4	1.26521e-100	0.693237	0.71	0.433	2.10354e-96	Nascent MNs
Pid1	4.39493e-100	0.83792	0.794	0.371	7.30702e-96	Nascent MNs
Cdk4	6.93439e-93	0.634582	0.889	0.785	1.15291e-88	Nascent MNs
Cdk2ap1	9.67359e-91	0.59415	0.643	0.356	1.60833e-86	Nascent MNs
Acly	3.22424e-87	0.643726	0.948	0.856	5.36061e-83	Nascent MNs
Sox4	2.31254e-86	0.730512	0.984	0.91	3.84483e-82	Nascent MNs
Prdm8	4.38423e-84	0.49218	0.29	0.005	7.28922e-80	Nascent MNs
Chd7	3.32444e-82	0.53165	0.401	0.1	5.52721e-78	Nascent MNs
Prox1	1.63567e-81	0.642593	0.433	0.038	2.71946e-77	Nascent MNs
Tra2b	5.10693e-81	0.564844	0.905	0.902	8.49078e-77	Nascent MNs
H3f3b	1.1842e-80	0.489074	1	1	1.96885e-76	Nascent MNs
Ebf3	4.60771e-79	0.581023	0.425	0.061	7.66077e-75	Nascent MNs
Reln	1.72394e-71	0.567174	0.337	0.049	2.86622e-67	Nascent MNs
Gm3764	1.90687e-71	0.506243	0.353	0.06	3.17035e-67	Nascent MNs
Ptma	2.24569e-71	0.329584	1	1	3.73369e-67	Nascent MNs
Stmn1	8.91996e-71	0.494248	1	1	1.48303e-66	Nascent MNs
Marcks	3.89129e-70	0.546659	0.996	0.989	6.46966e-66	Nascent MNs
Necab3	5.35815e-70	0.406417	0.282	0.048	8.90846e-66	Nascent MNs
Mir124-2hg	9.79482e-70	0.606823	0.778	0.561	1.62849e-65	Nascent MNs
Ncan	3.58401e-68	0.493924	0.603	0.48	5.95878e-64	Nascent MNs
Hlf	7.99248e-68	0.538134	0.377	0.081	1.32883e-63	Nascent MNs
Hist3h2ba	2.30111e-66	0.568089	0.972	0.933	3.82583e-62	Nascent MNs
Igsf3	1.23798e-65	0.482918	0.595	0.471	2.05827e-61	Nascent MNs
Sobp	2.3293e-62	0.513294	0.675	0.487	3.8727e-58	Nascent MNs
Carhsp1	4.1172e-62	0.498267	0.861	0.802	6.84526e-58	Nascent MNs
Frmd3	2.09995e-61	0.406429	0.429	0.274	3.49138e-57	Nascent MNs
Ckb	4.78121e-61	0.617032	0.917	0.849	7.94924e-57	Nascent MNs
Zfp423	1.01251e-59	0.411101	0.44	0.203	1.6834e-55	Nascent MNs
Hrk	5.49015e-56	0.597884	0.722	0.516	9.12793e-52	Nascent MNs
Lhx4	9.49113e-56	0.716337	0.718	0.344	1.578e-51	Nascent MNs
C130071C03Rik	4.26211e-54	0.470424	0.373	0.092	7.08619e-50	Nascent MNs
Hmgb3	8.05874e-54	0.5317	0.952	0.943	1.33985e-49	Nascent MNs
Tuba1a	5.98356e-53	0.55722	1	1	9.94826e-49	Nascent MNs
Malat1	5.55314e-52	0.622581	1	1	9.23264e-48	Nascent MNs
Coro2b	8.53657e-52	0.29382	0.333	0.249	1.41929e-47	Nascent MNs
Qk	1.65854e-51	0.496394	0.929	0.837	2.75749e-47	Nascent MNs
Rnd3	1.57515e-50	0.582026	0.516	0.25	2.61885e-46	Nascent MNs
Klhdc10	3.43999e-50	0.385079	0.476	0.346	5.71933e-46	Nascent MNs
Hoxa7	8.8078e-50	0.717459	0.698	0.631	1.46438e-45	Nascent MNs
Hmgn5	2.0279e-48	0.499847	0.397	0.122	3.37159e-44	Nascent MNs
Sumo2	5.40744e-48	0.361501	0.996	0.999	8.99042e-44	Nascent MNs
Cntn2	1.86228e-47	0.34835	0.405	0.281	3.09622e-43	Nascent MNs
Fam60a	6.46522e-47	0.398347	0.472	0.299	1.07491e-42	Nascent MNs
Tcerg1l	8.69206e-47	0.415814	0.341	0.138	1.44514e-42	Nascent MNs
Laptm4a	1.74996e-46	0.391902	0.687	0.651	2.90949e-42	Nascent MNs
Rgma	1.87568e-46	0.413226	0.417	0.212	3.1185e-42	Nascent MNs
Hnrnpm	3.11242e-46	0.273557	0.512	0.539	5.17472e-42	Nascent MNs
Hoxa5	8.30213e-46	0.699934	0.671	0.415	1.38031e-41	Nascent MNs
Irx5	1.08832e-45	0.380505	0.329	0.136	1.80945e-41	Nascent MNs
Sdcbp	4.8052e-45	0.385265	0.659	0.601	7.98912e-41	Nascent MNs
Tpt1	7.11565e-45	0.405002	0.964	0.965	1.18305e-40	Nascent MNs
Basp1	8.11603e-45	0.379824	0.996	0.997	1.34937e-40	Nascent MNs
Rnf165	1.74942e-44	0.37042	0.512	0.369	2.90859e-40	Nascent MNs
Hoxb5	2.64703e-44	0.534115	0.393	0.117	4.40095e-40	Nascent MNs
Sh3gl2	8.41113e-44	0.402958	0.512	0.351	1.39844e-39	Nascent MNs
Ddah2	9.97307e-44	0.475842	0.948	0.924	1.65812e-39	Nascent MNs
Zfp521	1.18796e-43	0.405165	0.369	0.166	1.9751e-39	Nascent MNs
Zeb2	1.27997e-43	0.421344	0.472	0.123	2.12807e-39	Nascent MNs
Hoxb3	8.31497e-43	0.344476	0.254	0.091	1.38245e-38	Nascent MNs
Rbm4b	1.24054e-42	0.404901	0.762	0.722	2.06251e-38	Nascent MNs
Ezr	3.95287e-42	0.511909	0.468	0.135	6.57204e-38	Nascent MNs
Erh	6.00325e-42	0.419292	0.996	0.991	9.98101e-38	Nascent MNs
Fam133b	1.4337e-41	0.296363	0.575	0.619	2.38366e-37	Nascent MNs
Ndufv3	4.0043e-41	0.426391	0.968	0.967	6.65755e-37	Nascent MNs
Apbb2	4.34045e-41	0.482823	0.762	0.609	7.21643e-37	Nascent MNs
Rbm25	3.8571e-40	0.397821	0.845	0.843	6.41281e-36	Nascent MNs
Atp6v0e	1.32749e-38	0.354133	0.532	0.417	2.20708e-34	Nascent MNs
Apex1	1.66421e-38	0.339992	0.472	0.371	2.76691e-34	Nascent MNs
Gpatch8	2.10516e-38	0.329888	0.488	0.392	3.50004e-34	Nascent MNs
Ddx5	2.93752e-38	0.40258	0.956	0.955	4.88392e-34	Nascent MNs
Gadd45g	2.58408e-37	0.402335	0.389	0.267	4.29629e-33	Nascent MNs
Tshz1	6.79066e-37	0.520649	0.746	0.342	1.12901e-32	Nascent MNs
Ajap1	1.16931e-36	0.309076	0.266	0.142	1.9441e-32	Nascent MNs
Kdm7a	1.20221e-36	0.281805	0.306	0.212	1.99879e-32	Nascent MNs
1110004F10Rik	2.09659e-36	0.378677	0.861	0.821	3.48579e-32	Nascent MNs
Hnrnpk	2.7421e-36	0.393853	0.98	0.968	4.55901e-32	Nascent MNs
Rmst	5.21122e-36	0.47635	0.687	0.332	8.66417e-32	Nascent MNs
Smarce1	7.63233e-36	0.327467	0.635	0.623	1.26895e-31	Nascent MNs
Rps27l	3.71472e-35	0.401715	0.94	0.89	6.1761e-31	Nascent MNs
Kcnb2	3.7207e-35	0.409952	0.548	0.388	6.18604e-31	Nascent MNs
Rpl34	4.93297e-35	0.27783	1	1	8.20156e-31	Nascent MNs
Sh3rf1	7.78448e-35	0.317357	0.282	0.109	1.29425e-30	Nascent MNs
Tbc1d16	1.25541e-34	0.278688	0.456	0.426	2.08724e-30	Nascent MNs
Mex3a	1.74263e-34	0.36475	0.718	0.648	2.8973e-30	Nascent MNs
Pnn	2.95774e-34	0.354221	0.69	0.642	4.91754e-30	Nascent MNs
N4bp2l2	6.87669e-34	0.347243	0.579	0.475	1.14332e-29	Nascent MNs
Snrpe	8.25605e-34	0.370863	0.98	0.965	1.37265e-29	Nascent MNs
Nme1	9.36048e-34	0.406188	0.996	0.98	1.55627e-29	Nascent MNs
Zmat2	1.03508e-33	0.272272	0.659	0.707	1.72093e-29	Nascent MNs
Rpap3	1.18364e-33	0.271695	0.349	0.228	1.96792e-29	Nascent MNs
Srsf11	1.20382e-33	0.265503	0.607	0.643	2.00147e-29	Nascent MNs
Lmo4	3.89735e-33	0.531871	0.786	0.497	6.47974e-29	Nascent MNs
Sorbs2	5.25596e-33	0.352474	0.607	0.524	8.73855e-29	Nascent MNs
Tubb4a	5.32642e-33	0.363078	0.905	0.859	8.85571e-29	Nascent MNs
Amotl2	5.53574e-33	0.253649	0.369	0.341	9.20372e-29	Nascent MNs
Clk4	5.8577e-33	0.253556	0.369	0.32	9.73902e-29	Nascent MNs
Mcc	1.15814e-32	0.299371	0.29	0.133	1.92553e-28	Nascent MNs
Snrpb	1.22496e-32	0.367517	0.726	0.66	2.03663e-28	Nascent MNs
Atf4	2.14053e-32	0.303009	0.619	0.666	3.55885e-28	Nascent MNs
5430416N02Rik	2.81665e-32	0.317071	0.468	0.389	4.68296e-28	Nascent MNs
Sp3	2.91298e-32	0.259262	0.313	0.228	4.84311e-28	Nascent MNs
Ahsa2	4.25022e-32	0.260619	0.472	0.432	7.06642e-28	Nascent MNs
Peli1	4.45301e-32	0.357323	0.587	0.445	7.40357e-28	Nascent MNs
Anp32a	4.90634e-32	0.353794	0.75	0.68	8.15728e-28	Nascent MNs
Prpf40a	5.02235e-32	0.255038	0.504	0.509	8.35016e-28	Nascent MNs
Smarca2	5.05045e-32	0.434236	0.694	0.57	8.39687e-28	Nascent MNs
Pak7	8.17626e-32	0.311947	0.615	0.556	1.35938e-27	Nascent MNs
Hist3h2a	8.9864e-32	0.343473	0.722	0.718	1.49408e-27	Nascent MNs
Chchd1	1.26711e-31	0.311198	0.782	0.799	2.1067e-27	Nascent MNs
Knop1	2.5812e-31	0.313888	0.687	0.653	4.2915e-27	Nascent MNs
Rab3c	2.91266e-31	0.417854	0.774	0.661	4.8426e-27	Nascent MNs
Ube2e3	2.95231e-31	0.366001	0.794	0.744	4.90851e-27	Nascent MNs
Zcchc9	4.57026e-31	0.270745	0.365	0.275	7.59851e-27	Nascent MNs
Lzts1	6.82563e-31	0.281315	0.365	0.248	1.13483e-26	Nascent MNs
Cbx1	7.93005e-31	0.328511	0.722	0.654	1.31845e-26	Nascent MNs
Prkce	9.77952e-31	0.304787	0.52	0.469	1.62594e-26	Nascent MNs
Zfp462	1.17499e-30	0.297834	0.556	0.546	1.95354e-26	Nascent MNs
Sf3b1	1.82525e-30	0.30939	0.687	0.665	3.03466e-26	Nascent MNs
Dynlt1f	1.83908e-30	0.26795	0.512	0.461	3.05766e-26	Nascent MNs
Pdap1	9.36599e-30	0.335982	0.996	0.991	1.55719e-25	Nascent MNs
Pik3ca	1.01648e-29	0.275891	0.48	0.457	1.69e-25	Nascent MNs
U2af1	1.3207e-29	0.326788	0.726	0.712	2.1958e-25	Nascent MNs
Rapgef6	1.83031e-29	0.284583	0.552	0.561	3.04308e-25	Nascent MNs
Son	2.03424e-29	0.357682	0.925	0.921	3.38213e-25	Nascent MNs
Pdcd6	2.52539e-29	0.271733	0.484	0.442	4.19871e-25	Nascent MNs
Mfhas1	2.63538e-29	0.261239	0.313	0.227	4.38158e-25	Nascent MNs
Hoxb8	3.58481e-29	0.349826	0.333	0.092	5.96011e-25	Nascent MNs
Abracl	3.67557e-29	0.315482	0.476	0.365	6.11101e-25	Nascent MNs
Hnrnpab	5.88911e-29	0.30791	0.806	0.806	9.79124e-25	Nascent MNs
Ptp4a2	6.09802e-29	0.25442	0.571	0.586	1.01386e-24	Nascent MNs
Btg2	9.52879e-29	0.331804	0.337	0.189	1.58426e-24	Nascent MNs
Bpgm	2.45779e-28	0.250147	0.456	0.419	4.08633e-24	Nascent MNs
Vps72	5.85381e-28	0.282513	0.54	0.49	9.73254e-24	Nascent MNs
Ankrd12	1.19366e-27	0.259489	0.714	0.767	1.98459e-23	Nascent MNs
Gm5868	1.34378e-27	0.257677	0.31	0.205	2.23417e-23	Nascent MNs
Fubp1	1.39976e-27	0.327617	0.861	0.85	2.32724e-23	Nascent MNs
Dnaja1	2.00058e-27	0.367747	0.948	0.954	3.32616e-23	Nascent MNs
Rbfox1	2.68415e-27	0.381176	0.921	0.848	4.46267e-23	Nascent MNs
Rbm39	3.4892e-27	0.275779	0.746	0.755	5.80114e-23	Nascent MNs
Gpm6b	4.89067e-27	0.298668	0.683	0.68	8.13123e-23	Nascent MNs
Ube2g2	8.27273e-27	0.28572	0.528	0.441	1.37542e-22	Nascent MNs
Gstm7	1.25273e-26	0.27994	0.369	0.246	2.08279e-22	Nascent MNs
Acin1	1.35347e-26	0.279283	0.627	0.587	2.25028e-22	Nascent MNs
Rbm5	1.53157e-26	0.27179	0.567	0.542	2.54638e-22	Nascent MNs
Tsg101	1.8525e-26	0.311841	0.702	0.658	3.07996e-22	Nascent MNs
Sfr1	1.93202e-26	0.259574	0.583	0.601	3.21218e-22	Nascent MNs
Ilf2	1.96492e-26	0.260947	0.69	0.724	3.26688e-22	Nascent MNs
Bhlhe22	2.64019e-26	0.361027	0.27	0.074	4.38958e-22	Nascent MNs
Cald1	3.04029e-26	0.316806	0.321	0.166	5.05479e-22	Nascent MNs
Enc1	3.72084e-26	0.449484	0.528	0.258	6.18628e-22	Nascent MNs
Klf7	5.03555e-26	0.319503	0.857	0.877	8.37211e-22	Nascent MNs
Hoxb7	7.45315e-26	0.319905	0.333	0.127	1.23916e-21	Nascent MNs
Eif4a1	2.14745e-25	0.323332	0.984	0.983	3.57035e-21	Nascent MNs
Csrnp3	4.02722e-25	0.276679	0.456	0.378	6.69566e-21	Nascent MNs
Myt1	4.64639e-25	0.288417	0.389	0.231	7.7251e-21	Nascent MNs
Flrt3	5.2284e-25	0.365205	0.456	0.293	8.69274e-21	Nascent MNs
Cd63	6.62746e-25	0.263636	0.393	0.312	1.10188e-20	Nascent MNs
Krit1	8.30498e-25	0.2736	0.663	0.671	1.38079e-20	Nascent MNs
Mllt3	8.34365e-25	0.259577	0.425	0.353	1.38721e-20	Nascent MNs
Dner	9.11634e-25	0.307474	0.643	0.62	1.51568e-20	Nascent MNs
Msi1	9.25345e-25	0.267609	0.599	0.553	1.53848e-20	Nascent MNs
Unc5d	1.39718e-24	0.373732	0.504	0.338	2.32296e-20	Nascent MNs
Bzw2	1.61231e-24	0.293473	0.782	0.77	2.68062e-20	Nascent MNs
Hmgn1	2.09912e-24	0.259643	0.599	0.588	3.48999e-20	Nascent MNs
Gfra1	2.84776e-24	0.285346	0.44	0.354	4.73468e-20	Nascent MNs
Fez1	3.36217e-24	0.316451	0.794	0.783	5.58994e-20	Nascent MNs
Snrpc	5.53713e-24	0.30852	0.71	0.662	9.20604e-20	Nascent MNs
Bnip3l	5.93896e-24	0.305734	0.778	0.764	9.87411e-20	Nascent MNs
RP23-291B1.2	6.25334e-24	0.374048	0.48	0.252	1.03968e-19	Nascent MNs
Dnajb6	9.70533e-24	0.280166	0.849	0.849	1.61361e-19	Nascent MNs
Elavl2	1.32415e-23	0.354881	0.992	0.969	2.20153e-19	Nascent MNs
Pnisr	1.43916e-23	0.294521	0.798	0.829	2.39274e-19	Nascent MNs
Tagln3	1.47256e-23	0.320519	0.996	0.989	2.44827e-19	Nascent MNs
Gm26735	1.84781e-23	0.255835	0.31	0.167	3.07217e-19	Nascent MNs
Hmgb1	2.02742e-23	0.29746	1	0.995	3.37079e-19	Nascent MNs
Psmd11	2.32507e-23	0.253716	0.655	0.658	3.86567e-19	Nascent MNs
Ythdf2	5.37977e-23	0.285803	0.52	0.478	8.9444e-19	Nascent MNs
Hnrnpa1	5.61657e-23	0.269325	0.996	0.996	9.33812e-19	Nascent MNs
Srsf7	1.54247e-22	0.283272	0.758	0.758	2.56451e-18	Nascent MNs
Fdft1	1.6753e-21	0.25071	0.611	0.596	2.78535e-17	Nascent MNs
Bcas2	3.17795e-21	0.285799	0.821	0.817	5.28366e-17	Nascent MNs
Sub1	7.91792e-21	0.281173	0.996	0.993	1.31643e-16	Nascent MNs
Dstn	1.77583e-20	0.289432	0.984	0.977	2.9525e-16	Nascent MNs
H2afz	2.20981e-20	0.262919	0.992	0.986	3.67403e-16	Nascent MNs
Sema3c	1.40311e-19	0.37063	0.865	0.714	2.33281e-15	Nascent MNs
Ptgds	2.65161e-19	0.283797	0.266	0.114	4.40857e-15	Nascent MNs
Tubb2b	1.53844e-18	0.25425	1	1	2.55782e-14	Nascent MNs
Ssb	1.68876e-18	0.288199	0.766	0.722	2.80774e-14	Nascent MNs
Plcb1	2.9491e-18	0.264051	0.579	0.551	4.90317e-14	Nascent MNs
Lrrc4c	4.14448e-16	0.266271	0.437	0.373	6.89062e-12	Nascent MNs
Srp14	7.42051e-16	0.260579	0.976	0.959	1.23373e-11	Nascent MNs
Ywhaq	8.20492e-15	0.282329	0.988	0.977	1.36415e-10	Nascent MNs
Crnde	4.14042e-14	0.276965	0.349	0.189	6.88387e-10	Nascent MNs
Id2	5.28952e-11	0.382918	0.623	0.541	8.79436e-07	Nascent MNs
Xist	7.17073e-09	0.598467	0.393	0.371	0.000119221	Nascent MNs
Igfbp51	0	1.18815	0.858	0.39	0	MMC
Mecom	0	1.10758	0.903	0.109	0	MMC
Gm17750	0	1.00172	0.63	0.074	0	MMC
Slit2	0	0.684617	0.999	0.976	0	MMC
Casz11	0	0.601738	0.654	0.112	0	MMC
Ube2ql11	5.57434e-284	0.630741	0.96	0.682	9.26789e-280	MMC
Atp2b11	7.09995e-284	0.621576	0.996	0.85	1.18044e-279	MMC
Ptprd1	1.83846e-260	0.592818	0.968	0.753	3.05662e-256	MMC
Nwd21	2.7716e-249	0.690155	0.844	0.433	4.60806e-245	MMC
Lmo41	2.44022e-236	0.582131	0.826	0.371	4.05711e-232	MMC
Il6st1	5.9121e-227	0.507647	0.568	0.231	9.82946e-223	MMC
Bcl11a1	6.23124e-220	0.524563	0.641	0.199	1.03601e-215	MMC
Lsamp1	1.7506e-217	0.563262	0.922	0.627	2.91055e-213	MMC
Ina1	8.78569e-204	0.334824	0.999	0.996	1.46071e-199	MMC
Lhx41	4.49793e-194	0.434914	0.661	0.229	7.47827e-190	MMC
Crnde1	3.56204e-190	0.400068	0.448	0.085	5.92224e-186	MMC
Calm2	2.9656e-181	0.495123	1	1	4.93061e-177	MMC
Lifr1	1.86163e-175	0.545834	0.649	0.296	3.09515e-171	MMC
Camk2n1	8.9673e-174	0.492268	0.821	0.57	1.4909e-169	MMC
Fign	3.49776e-168	0.689774	0.272	0.191	5.81537e-164	MMC
Rbp11	8.12523e-154	0.451251	0.994	0.904	1.3509e-149	MMC
Sez6	1.81988e-153	0.446166	0.634	0.296	3.02574e-149	MMC
Kctd121	3.23295e-153	0.654962	0.547	0.295	5.3751e-149	MMC
Slco3a1	7.4783e-148	0.337614	0.397	0.105	1.24334e-143	MMC
Rxrg	7.04939e-142	0.322088	0.395	0.087	1.17203e-137	MMC
RP23-291B1.21	3.55311e-139	0.356526	0.499	0.157	5.90741e-135	MMC
Ebf11	4.29109e-137	0.669794	0.625	0.272	7.13437e-133	MMC
Maf	1.77421e-134	0.336207	0.529	0.194	2.9498e-130	MMC
Sema6a	2.26536e-128	0.426553	0.74	0.454	3.76639e-124	MMC
Nrep	1.51962e-117	0.291411	1	0.977	2.52652e-113	MMC
AW551984	7.46834e-114	0.399544	0.834	0.64	1.24169e-109	MMC
Apbb21	4.22857e-108	0.38253	0.751	0.557	7.03042e-104	MMC
Brinp1	1.5076e-106	0.302298	0.463	0.168	2.50654e-102	MMC
Lrrc4c1	5.3738e-105	0.359813	0.581	0.285	8.93449e-101	MMC
Clic11	3.0654e-103	0.465646	0.683	0.45	5.09653e-99	MMC
Rbms3	3.28398e-103	0.286373	0.991	0.887	5.45995e-99	MMC
Rarb	1.94682e-101	0.311912	0.432	0.159	3.23679e-97	MMC
Laptm4b1	2.7593e-99	0.369568	0.792	0.597	4.58762e-95	MMC
Uts2b1	1.20317e-98	0.528664	0.535	0.246	2.0004e-94	MMC
Hoxa9	1.5396e-98	0.263615	0.253	0.045	2.55974e-94	MMC
Sox9	3.01696e-96	0.26446	0.314	0.082	5.01599e-92	MMC
Ncam2	1.09783e-95	0.321595	0.393	0.175	1.82525e-91	MMC
Pbx11	1.7183e-94	0.417427	0.961	0.867	2.85685e-90	MMC
Epha3	1.744e-91	0.408901	0.373	0.129	2.89957e-87	MMC
Epha7	7.57416e-91	0.28108	0.459	0.182	1.25928e-86	MMC
Lhx3	1.87232e-88	0.255282	0.314	0.085	3.11292e-84	MMC
Rassf4	2.49274e-88	0.27681	0.372	0.136	4.14443e-84	MMC
Bcas3	4.47932e-88	0.354877	0.366	0.177	7.44732e-84	MMC
Vim1	4.69278e-88	0.399707	0.805	0.57	7.80222e-84	MMC
Elavl21	3.03149e-87	0.254403	0.999	0.958	5.04016e-83	MMC
Dstn1	2.19852e-86	0.275185	0.994	0.97	3.65527e-82	MMC
Hmgb31	1.2645e-84	0.264932	0.976	0.929	2.10235e-80	MMC
1500011B03Rik	7.51909e-82	0.276926	0.952	0.892	1.25012e-77	MMC
Khdrbs2	2.12994e-73	0.34117	0.62	0.411	3.54124e-69	MMC
Copz1	1.04133e-72	0.271669	0.691	0.555	1.73131e-68	MMC
Snx10	1.69895e-70	0.28317	0.703	0.487	2.82467e-66	MMC
Nell2	1.20163e-69	0.268638	0.833	0.628	1.99783e-65	MMC
Lin7a	4.72662e-68	0.352857	0.625	0.44	7.85848e-64	MMC
Epha5	5.41116e-67	0.333472	0.661	0.415	8.9966e-63	MMC
Fgf131	1.79038e-64	0.276543	0.846	0.644	2.97669e-60	MMC
Med10	5.53268e-60	0.27927	0.76	0.608	9.19864e-56	MMC
Gm26941	1.51487e-58	0.301649	0.668	0.435	2.51863e-54	MMC
Cd811	1.06449e-56	0.284848	0.962	0.918	1.76982e-52	MMC
Ngfr1	4.46505e-55	0.279978	0.772	0.581	7.42359e-51	MMC
Pcdh71	1.2543e-54	0.27371	0.92	0.813	2.0854e-50	MMC
Arl6ip1	3.01074e-54	0.277276	0.914	0.843	5.00565e-50	MMC
Aplp21	1.79607e-53	0.255125	0.858	0.727	2.98615e-49	MMC
Ezr1	6.7547e-53	0.258836	0.257	0.104	1.12304e-48	MMC
Adgrl3	9.31994e-53	0.256088	0.679	0.483	1.54953e-48	MMC
Robo2	3.24815e-52	0.274871	0.678	0.469	5.40037e-48	MMC
Cplx21	3.44e-51	0.274618	0.694	0.53	5.71934e-47	MMC
Pik3r11	2.14212e-49	0.284854	0.909	0.807	3.56148e-45	MMC
Hsp90aa1	1.07891e-43	0.288836	0.994	0.981	1.7938e-39	MMC
2900055J20Rik	6.11592e-43	0.257614	0.565	0.382	1.01683e-38	MMC
Ubb	4.93759e-38	0.277233	1	1	8.20924e-34	MMC
Lhx1os2	0	1.51168	0.682	0.12	0	LMC
Foxp12	0	1.47215	0.98	0.296	0	LMC
Aldh1a22	0	1.23324	0.756	0.035	0	LMC
Tshz12	0	0.909773	0.732	0.214	0	LMC
Prph2	0	0.755111	0.978	0.538	0	LMC
Sncg1	2.34523e-297	0.322086	0.999	0.97	3.89918e-293	LMC
Fxyd72	1.33593e-294	0.559253	0.999	0.818	2.22112e-290	LMC
Lhx1	9.93682e-271	0.538846	0.461	0.045	1.6521e-266	LMC
Brinp32	1.07004e-269	0.978667	0.565	0.118	1.77904e-265	LMC
Nefl1	1.46352e-254	0.4714	1	0.954	2.43325e-250	LMC
Syt42	4.57208e-252	1.01012	0.837	0.45	7.60153e-248	LMC
Nefm1	8.2702e-221	0.550335	1	0.915	1.375e-216	LMC
Dab11	5.95947e-215	0.443305	0.727	0.255	9.90821e-211	LMC
Socs21	1.17974e-195	0.476836	0.662	0.226	1.96144e-191	LMC
Rgs101	2.92504e-195	0.45333	0.702	0.265	4.86317e-191	LMC
Lypd1	2.24554e-189	0.699239	0.431	0.101	3.73343e-185	LMC
Ntm2	4.22711e-188	0.553035	0.729	0.286	7.02799e-184	LMC
S100a101	1.15156e-187	0.390967	0.999	0.89	1.91458e-183	LMC
Ptn2	2.1838e-183	0.637631	0.911	0.59	3.63078e-179	LMC
Enc12	1.37122e-177	0.472494	0.555	0.158	2.27979e-173	LMC
Anxa51	3.91981e-174	0.402268	0.532	0.174	6.51708e-170	LMC
Tppp32	1.96877e-169	0.43036	0.985	0.782	3.27328e-165	LMC
Cdh71	5.85834e-165	0.429407	0.477	0.118	9.74008e-161	LMC
Anxa22	6.58109e-151	0.61664	0.695	0.336	1.09417e-146	LMC
Nr2f22	5.42591e-136	0.250866	0.882	0.547	9.02112e-132	LMC
Nefh1	2.26816e-135	0.367531	0.557	0.222	3.77105e-131	LMC
Tenm12	7.88445e-134	0.334154	0.555	0.196	1.31087e-129	LMC
Grp	1.79458e-127	0.39992	0.309	0.05	2.98368e-123	LMC
Abat	4.65193e-107	0.260307	0.474	0.167	7.7343e-103	LMC
Lgals12	3.12943e-99	0.6082	0.687	0.383	5.20298e-95	LMC
Onecut21	8.79731e-97	0.25161	0.658	0.342	1.46264e-92	LMC
Cartpt	4.03095e-96	0.630095	0.277	0.062	6.70187e-92	LMC
Epha4	6.27541e-96	0.422707	0.76	0.504	1.04335e-91	LMC
Polr2m1	2.66378e-95	0.296865	0.761	0.462	4.4288e-91	LMC
Akap121	3.38186e-95	0.288505	0.863	0.585	5.62268e-91	LMC
Crabp2	1.32773e-94	0.424064	0.93	0.715	2.20749e-90	LMC
Mt31	1.84284e-94	0.343076	0.98	0.883	3.06391e-90	LMC
Rpl22l1	2.21025e-91	0.286258	0.997	0.974	3.67476e-87	LMC
Cplx1	4.37005e-91	0.2759	0.971	0.791	7.26564e-87	LMC
S100a112	5.60248e-91	0.284456	0.673	0.36	9.31468e-87	LMC
Lrp1b1	2.80544e-90	0.376839	0.418	0.15	4.66433e-86	LMC
Pcdh102	3.78572e-90	0.307573	0.761	0.457	6.29414e-86	LMC
Skap2	7.81161e-89	0.284975	0.379	0.152	1.29876e-84	LMC
Tagln22	1.79287e-86	0.291766	0.652	0.352	2.98083e-82	LMC
Pcdh191	1.22455e-83	0.259014	0.397	0.141	2.03594e-79	LMC
Pnoc	3.92295e-82	0.375769	0.269	0.066	6.52229e-78	LMC
Arhgap36	2.7645e-75	0.347976	0.309	0.097	4.59626e-71	LMC
Ifitm21	7.71692e-75	0.38911	0.711	0.458	1.28302e-70	LMC
Cadm21	4.73453e-67	0.252252	0.691	0.423	7.87164e-63	LMC
Negr12	6.61637e-67	0.30619	0.541	0.303	1.10004e-62	LMC
Ppp1r1c	3.8999e-63	0.260479	0.273	0.101	6.48397e-59	LMC
Pcp4	1.29986e-56	0.298036	0.317	0.12	2.16115e-52	LMC
Ret1	2.01234e-54	0.250003	0.61	0.417	3.34572e-50	LMC
Fabp5	1.10514e-47	0.259295	0.997	0.963	1.8374e-43	LMC
Meis22	1.05208e-44	0.283172	0.701	0.733	1.74918e-40	LMC
Nrp11	7.11994e-37	0.269659	0.855	0.717	1.18376e-32	LMC
Kcnip4	1.75887369919484e-321	1.00107	0.629	0.044	2.92430341228134e-317	PGC
Zeb21	2.59202e-299	1.22591	0.674	0.066	4.3095e-295	PGC
Grm5	2.79318e-271	0.983142	0.614	0.141	4.64395e-267	PGC
Pbx32	5.21864e-271	1.11504	0.84	0.296	8.67651e-267	PGC
Nr2f23	1.56925e-241	0.974496	0.998	0.594	2.60903e-237	PGC
Zdbf21	8.17311e-225	0.783802	0.518	0.19	1.35886e-220	PGC
Cacna2d11	3.58304e-216	0.759691	0.818	0.452	5.95716e-212	PGC
Nr2f12	2.88234e-200	1.053	0.805	0.397	4.79218e-196	PGC
Ttc281	1.73212e-181	0.655512	0.718	0.396	2.87982e-177	PGC
Nos1	3.39984e-173	0.83995	0.37	0.024	5.65258e-169	PGC
Gpx32	2.76732e-166	0.706839	0.83	0.495	4.60094e-162	PGC
Kitl	8.56411e-163	0.824191	0.33	0.048	1.42387e-158	PGC
Fos1	2.81033e-143	0.741689	0.685	0.302	4.67245e-139	PGC
Mast4	4.60987e-143	0.562911	0.533	0.197	7.66437e-139	PGC
Arl4a	8.07255e-141	0.567817	0.618	0.312	1.34214e-136	PGC
Snca2	4.1192e-133	0.801451	0.869	0.516	6.84858e-129	PGC
Id1	1.64982e-131	0.531344	0.317	0.027	2.74299e-127	PGC
Cux22	1.0227e-120	0.659824	0.544	0.234	1.70034e-116	PGC
Celf43	1.05082e-119	0.717021	0.925	0.751	1.7471e-115	PGC
Cxxc5	4.72666e-117	0.522819	0.498	0.228	7.85855e-113	PGC
Khdrbs3	1.94e-114	0.465964	0.542	0.235	3.22544e-110	PGC
Cacna1e2	3.66284e-110	0.474274	0.6	0.303	6.08984e-106	PGC
Rpl21	8.53233e-110	0.27681	1	1	1.41859e-105	PGC
Mme	1.63257e-109	0.356552	0.272	0.019	2.71432e-105	PGC
S100a113	9.25731e-107	0.607116	0.731	0.411	1.53912e-102	PGC
Id21	1.19517e-106	0.776251	0.742	0.518	1.9871e-102	PGC
Tppp33	1.14254e-104	0.543368	0.982	0.82	1.89959e-100	PGC
Rpl36a	1.45028e-100	0.294758	1	1	2.41123e-96	PGC
Btg11	2.9734e-98	0.504248	0.789	0.569	4.94357e-94	PGC
Tshz22	5.0748e-95	0.976159	0.67	0.547	8.43736e-91	PGC
Fxyd61	1.2381e-89	0.411262	0.998	0.984	2.05846e-85	PGC
Rpl29	9.92728e-89	0.289902	1	0.999	1.65051e-84	PGC
Serf1	4.83325e-88	0.372773	1	0.996	8.03576e-84	PGC
Ntng1	5.2316e-86	0.4301	0.43	0.192	8.69805e-82	PGC
Arid5b	7.26318e-84	0.337876	0.294	0.065	1.20758e-79	PGC
Rps4x	1.75906e-83	0.251374	1	1	2.92462e-79	PGC
Hpca1	5.17696e-81	0.408939	0.606	0.365	8.60722e-77	PGC
Nptx1	1.3662e-80	0.375132	0.294	0.088	2.27145e-76	PGC
Meis12	5.44299e-78	0.475497	0.907	0.703	9.04952e-74	PGC
Gpr85	5.68584e-76	0.399739	0.675	0.491	9.45328e-72	PGC
Sat1	2.91849e-74	0.304166	0.397	0.301	4.85227e-70	PGC
Gjd2	4.7039e-74	0.336006	0.33	0.147	7.8207e-70	PGC
Man1a	6.18657e-72	0.365332	0.266	0.061	1.02858e-67	PGC
Npas4	6.75594e-72	0.319416	0.256	0.045	1.12324e-67	PGC
Nefm2	2.41011e-68	0.254762	1	0.931	4.00704e-64	PGC
Igsf21	5.11905e-67	0.314339	0.362	0.155	8.51093e-63	PGC
Syt21	2.66976e-64	0.350161	0.49	0.251	4.43874e-60	PGC
Asic4	3.98543e-62	0.277877	0.288	0.114	6.62618e-58	PGC
Ntrk31	3.46725e-61	0.387396	0.542	0.294	5.76465e-57	PGC
Msn	4.4667e-61	0.358854	0.41	0.158	7.42633e-57	PGC
Msi2	5.27648e-61	0.379533	0.453	0.191	8.77268e-57	PGC
2610001J05Rik1	5.89818e-61	0.370446	0.728	0.579	9.80632e-57	PGC
Msmo1	1.5101e-57	0.378216	0.714	0.577	2.51069e-53	PGC
Atp1b11	2.2492e-57	0.393534	0.848	0.736	3.73952e-53	PGC
Cadm12	5.57092e-53	0.403944	0.781	0.66	9.26221e-49	PGC
Mturn	1.21741e-52	0.271433	0.397	0.211	2.02407e-48	PGC
Nrsn11	1.79174e-52	0.371117	0.509	0.363	2.97894e-48	PGC
Pcbd11	5.01904e-52	0.35537	0.584	0.384	8.34466e-48	PGC
Ccdc85a	1.38486e-51	0.276166	0.419	0.262	2.30247e-47	PGC
Mn12	2.02214e-49	0.409767	0.651	0.403	3.362e-45	PGC
Gas7	4.05807e-44	0.262889	0.298	0.138	6.74695e-40	PGC
Nhlh2	1.00188e-42	0.327753	0.41	0.194	1.66573e-38	PGC
Slitrk5	1.26407e-42	0.273703	0.466	0.309	2.10164e-38	PGC
Islr21	1.15824e-41	0.291212	0.611	0.461	1.92569e-37	PGC
Smarca22	1.02848e-40	0.355425	0.723	0.556	1.70996e-36	PGC
Pea15a1	1.14586e-38	0.273247	0.806	0.754	1.9051e-34	PGC
Malat12	1.50392e-38	0.308278	1	1	2.50041e-34	PGC
Efna5	2.33932e-38	0.341108	0.459	0.324	3.88935e-34	PGC
Cntnap21	2.64733e-38	0.252094	0.424	0.318	4.40145e-34	PGC
Pcdh11x1	3.45776e-38	0.330766	0.429	0.439	5.74887e-34	PGC
Marcks1	1.99826e-37	0.256898	0.994	0.989	3.32231e-33	PGC
Peg31	1.20084e-36	0.316276	0.795	0.709	1.99652e-32	PGC
Ahi11	1.24894e-35	0.28372	0.907	0.868	2.07649e-31	PGC
Creb5	3.12635e-35	0.317267	0.536	0.446	5.19787e-31	PGC
Nrp21	3.38221e-34	0.383636	0.728	0.544	5.62326e-30	PGC
Cadm31	5.76861e-34	0.251288	0.678	0.536	9.5909e-30	PGC
Foxp13	7.8685e-34	0.553011	0.672	0.466	1.30822e-29	PGC
Csmd3	2.10702e-33	0.260548	0.437	0.297	3.50314e-29	PGC
Klf6	5.01252e-32	0.259811	0.582	0.481	8.33382e-28	PGC
Ank21	1.83204e-31	0.257688	0.96	0.923	3.04594e-27	PGC
Zdhhc21	1.54969e-30	0.275872	0.552	0.412	2.57652e-26	PGC
Gng51	2.16775e-30	0.286794	0.866	0.754	3.60411e-26	PGC
Pdcd4	8.79116e-29	0.287014	0.416	0.327	1.46162e-24	PGC
Usp29	1.23513e-28	0.251154	0.726	0.607	2.05353e-24	PGC
Cplx22	6.93587e-28	0.275386	0.659	0.57	1.15316e-23	PGC
Lrp1b2	9.56036e-28	0.322771	0.4	0.203	1.58951e-23	PGC
Pcdh172	7.16408e-27	0.342041	0.488	0.305	1.1911e-22	PGC
Pcdh103	4.37024e-26	0.256943	0.59	0.538	7.26596e-22	PGC
Tgfb2	1.06584e-25	0.254877	0.331	0.21	1.77207e-21	PGC
Jun	1.53172e-25	0.258227	0.744	0.654	2.54663e-21	PGC
Hoxc9	3.40097e-24	0.286533	0.563	0.373	5.65446e-20	PGC
Dab12	3.32876e-23	0.262487	0.502	0.374	5.53439e-19	PGC
Lgals13	1.53193e-22	0.39261	0.475	0.469	2.54698e-18	PGC
Nwd23	3.88024e-21	0.316255	0.712	0.539	6.45129e-17	PGC
Vim2	5.73464e-21	0.323536	0.757	0.627	9.53442e-17	PGC
Syt43	8.76815e-18	0.360533	0.669	0.546	1.45779e-13	PGC
Tac1	2.43917e-132	2.07782	0.752	0.059	4.05536e-128	HMC
Tshz23	1.45167e-109	1.44531	1	0.549	2.41355e-105	HMC
Crabp12	5.72872e-72	1.10486	0.913	0.239	9.52457e-68	HMC
Isl13	7.56042e-71	0.884711	0.993	0.524	1.257e-66	HMC
Unc5c1	1.84732e-70	0.842733	0.973	0.376	3.07135e-66	HMC
Plch1	9.70421e-63	0.475691	0.611	0.064	1.61342e-58	HMC
Cxcl12	1.98959e-62	0.361483	0.436	0.018	3.30789e-58	HMC
Bcl11b1	2.39976e-57	0.65582	0.839	0.217	3.98984e-53	HMC
Alcam2	4.22215e-56	0.942049	0.946	0.56	7.01975e-52	HMC
Isoc1	5.14774e-53	0.45461	0.57	0.1	8.55863e-49	HMC
C1d1	1.41961e-52	0.643871	0.987	0.938	2.36024e-48	HMC
Etv1	7.11251e-48	0.516476	0.416	0.03	1.18253e-43	HMC
Rbp13	1.19033e-46	0.771797	1	0.93	1.97904e-42	HMC
Cbln22	8.73379e-44	0.725675	0.745	0.252	1.45208e-39	HMC
Erbb4	1.40481e-43	0.276956	0.282	0.008	2.33563e-39	HMC
Fxyd73	2.90946e-43	0.484205	1	0.866	4.83726e-39	HMC
Rbms31	1.77829e-42	0.532621	1	0.916	2.95658e-38	HMC
Cdh131	2.22374e-41	0.57676	0.906	0.412	3.69719e-37	HMC
Ptn3	2.69609e-40	0.819558	0.953	0.674	4.48252e-36	HMC
Fam101b	5.00473e-40	0.486185	0.47	0.082	8.32087e-36	HMC
Cdh9	1.37054e-39	0.400831	0.557	0.099	2.27865e-35	HMC
Kcnab1	1.23128e-36	0.508973	0.685	0.239	2.04713e-32	HMC
Syt44	1.27485e-36	0.357755	0.946	0.549	2.11957e-32	HMC
Nptx2	5.54255e-36	0.301481	0.403	0.047	9.21504e-32	HMC
Pcdh11x2	2.24087e-34	0.667276	0.866	0.425	3.72567e-30	HMC
Sncg2	7.89732e-34	0.354411	1	0.978	1.31301e-29	HMC
Pcsk21	2.59813e-33	0.52759	0.859	0.442	4.31966e-29	HMC
Mpped22	6.3306e-33	0.469326	0.906	0.445	1.05253e-28	HMC
Dhrs3	6.3822e-32	0.374665	0.322	0.03	1.0611e-27	HMC
Tpbg	9.87107e-32	0.251952	0.396	0.057	1.64116e-27	HMC
Clstn21	1.31149e-31	0.514948	0.879	0.467	2.18048e-27	HMC
Spock12	4.76582e-30	0.51414	0.906	0.491	7.92366e-26	HMC
Diras2	9.09639e-30	0.294786	0.383	0.067	1.51237e-25	HMC
Prph4	3.16163e-29	0.377458	0.987	0.654	5.25653e-25	HMC
Tcerg1l1	4.37915e-29	0.260605	0.53	0.136	7.28078e-25	HMC
Pbx33	5.11349e-29	0.380136	0.792	0.349	8.50169e-25	HMC
Pde4b	1.08281e-28	0.378794	0.638	0.218	1.80027e-24	HMC
Lypd6	1.31916e-28	0.33205	0.416	0.076	2.19324e-24	HMC
S100a102	1.57796e-28	0.479595	1	0.919	2.62351e-24	HMC
Ephb11	2.26044e-28	0.380418	0.765	0.304	3.7582e-24	HMC
Gpx1	2.55822e-28	0.428228	0.98	0.862	4.2533e-24	HMC
Slc29a4	3.21958e-28	0.404662	0.852	0.5	5.35287e-24	HMC
Stmn2	5.36143e-26	0.290625	1	1	8.91392e-22	HMC
Atp1b12	7.99966e-26	0.44348	0.973	0.743	1.33002e-21	HMC
Pcdh18	1.69233e-25	0.307725	0.383	0.066	2.81367e-21	HMC
Ldlrad3	2.92538e-24	0.394986	0.664	0.286	4.86374e-20	HMC
Jak12	3.08754e-24	0.429254	0.919	0.573	5.13334e-20	HMC
Vstm2l	3.26838e-23	0.290852	0.604	0.206	5.43401e-19	HMC
Nek1	3.39209e-22	0.348615	0.785	0.39	5.63969e-18	HMC
Synpr	6.48718e-22	0.306233	0.295	0.042	1.07856e-17	HMC
Tenm13	1.86466e-20	0.40594	0.651	0.288	3.10018e-16	HMC
Lrrn3	1.86981e-20	0.355778	0.705	0.317	3.10875e-16	HMC
Insig2	1.95045e-20	0.324783	0.859	0.488	3.24281e-16	HMC
Lix1	2.56234e-20	0.368374	0.584	0.23	4.26015e-16	HMC
Tbca	5.44281e-20	0.315884	1	0.99	9.04921e-16	HMC
Cntn11	1.45715e-19	0.343008	0.678	0.316	2.42266e-15	HMC
Hs3st5	1.87681e-19	0.259453	0.376	0.086	3.12038e-15	HMC
Hs3st4	1.94698e-19	0.2728	0.376	0.087	3.23704e-15	HMC
Tubb3	2.26832e-19	0.41351	1	0.998	3.7713e-15	HMC
Atp2b14	3.14101e-19	0.332341	1	0.892	5.22224e-15	HMC
Uts2b4	6.21563e-19	0.647623	0.658	0.326	1.03341e-14	HMC
Gfra2	9.37568e-19	0.315475	0.47	0.146	1.5588e-14	HMC
Crim12	1.48283e-18	0.322236	0.893	0.541	2.46535e-14	HMC
Btbd32	2.56352e-18	0.276459	0.732	0.363	4.26211e-14	HMC
Igf1	4.64602e-18	0.29943	0.409	0.118	7.72447e-14	HMC
Slc22a23	5.51075e-18	0.259906	0.477	0.158	9.16217e-14	HMC
Sema6d	9.53215e-18	0.285429	0.765	0.4	1.58481e-13	HMC
Prkce1	1.83704e-17	0.320813	0.812	0.462	3.05426e-13	HMC
Lrrtm3	6.82644e-17	0.322156	0.785	0.438	1.13496e-12	HMC
Sst	1.04434e-16	1.03048	0.423	0.164	1.73633e-12	HMC
Plppr11	1.40054e-16	0.390037	0.933	0.76	2.32854e-12	HMC
Fam19a2	4.30473e-16	0.252494	0.423	0.132	7.15704e-12	HMC
Calcb	1.02377e-14	0.498979	0.349	0.13	1.70211e-10	HMC
Lrfn5	1.63617e-14	0.332898	0.758	0.457	2.7203e-10	HMC
B3glct1	2.30109e-14	0.288731	0.57	0.251	3.8258e-10	HMC
Actr3	3.24916e-14	0.283718	0.919	0.686	5.40205e-10	HMC
Mapk10	3.97663e-14	0.286057	0.658	0.345	6.61154e-10	HMC
Dusp23	5.00982e-14	0.270421	0.577	0.265	8.32933e-10	HMC
Rbms11	5.34961e-14	0.31859	0.946	0.779	8.89426e-10	HMC
Klhdc8b	6.78835e-14	0.299497	0.711	0.402	1.12863e-09	HMC
Anxa24	8.62935e-14	0.349131	0.745	0.429	1.43472e-09	HMC
Ngfr3	1.05734e-13	0.321095	0.886	0.633	1.75793e-09	HMC
AI5934421	1.7308e-13	0.311528	0.758	0.44	2.87763e-09	HMC
Rap1gds1	1.80565e-13	0.303074	0.765	0.483	3.00207e-09	HMC
Cadps	2.19834e-13	0.290103	0.893	0.639	3.65496e-09	HMC
Dnm31	2.97454e-13	0.257831	0.819	0.511	4.94547e-09	HMC
App1	5.58606e-13	0.277824	1	0.918	9.28738e-09	HMC
Scrn11	7.04869e-13	0.289657	0.779	0.522	1.17192e-08	HMC
Atp1a31	9.50802e-12	0.256715	0.953	0.766	1.5808e-07	HMC
Ctxn21	3.12275e-11	0.259544	0.564	0.279	5.19189e-07	HMC
Hrk1	6.56e-11	0.270359	0.799	0.518	1.09067e-06	HMC
Tuba1b1	8.21319e-11	0.294096	1	0.99	1.36553e-06	HMC
Tagln23	4.12509e-07	0.310381	0.658	0.431	0.00685838	HMC
Nrp22	4.41197e-07	0.34159	0.725	0.561	0.00733534	HMC
Hs6st2	1.15747e-06	0.270756	0.268	0.124	0.0192441	HMC
Ebf13	1.02512e-05	0.325694	0.322	0.383	0.170437	HMC
Tuba1a1	3.0678e-05	0.262979	1	1	0.510053	HMC
Zfhx35	0	1.82781	0.96	0.41	0	Slc17a6+
Rmst4	0	1.36323	0.823	0.269	0	Slc17a6+
Scg24	0	1.15218	0.862	0.466	0	Slc17a6+
Zfhx4	4.13631758698292e-320	1.14897	0.668	0.069	6.8770416201178e-316	Slc17a6+
Fam19a1	1.41550672148397e-316	1.16303	0.609	0.109	2.35342147513925e-312	Slc17a6+
Celf45	2.3799268097506e-315	1.269	0.886	0.753	3.95686631389134e-311	Slc17a6+
Celf24	4.56311e-283	0.972555	0.684	0.32	7.58663e-279	Slc17a6+
Runx1t13	7.18902e-260	1.09534	0.847	0.522	1.19525e-255	Slc17a6+
Nnat	2.32117e-238	0.609824	0.997	0.999	3.85918e-234	Slc17a6+
Sst1	1.49439e-220	1.32465	0.614	0.097	2.48457e-216	Slc17a6+
Gpm6a1	4.64191e-218	0.681932	0.921	0.779	7.71764e-214	Slc17a6+
Zcchc121	3.89625e-203	0.624851	0.727	0.536	6.47791e-199	Slc17a6+
Plxna2	8.19238e-201	0.733798	0.493	0.136	1.36206e-196	Slc17a6+
Fstl53	9.86483e-196	0.832199	0.622	0.273	1.64013e-191	Slc17a6+
Nuak11	1.47645e-183	0.626227	0.625	0.362	2.45475e-179	Slc17a6+
Pcdh93	4.82982e-181	0.701435	0.755	0.637	8.03006e-177	Slc17a6+
Grem2	1.91639e-179	0.556264	0.337	0.048	3.1862e-175	Slc17a6+
Flrt2	2.56239e-179	0.613277	0.457	0.108	4.26024e-175	Slc17a6+
Zfos12	1.1371e-175	0.774058	0.984	0.974	1.89054e-171	Slc17a6+
Vat1l	1.14197e-171	0.583828	0.788	0.564	1.89865e-167	Slc17a6+
Gnas2	7.4514e-171	0.705983	0.987	0.958	1.23887e-166	Slc17a6+
Rprm3	1.18837e-168	0.874004	0.71	0.444	1.97578e-164	Slc17a6+
Gm26945	4.30352e-166	0.90894	0.796	0.458	7.15504e-162	Slc17a6+
Ldb22	1.91493e-165	0.854883	0.664	0.26	3.18376e-161	Slc17a6+
Ppp3ca1	1.22553e-164	0.603794	0.948	0.882	2.03756e-160	Slc17a6+
Pdzrn4	1.87598e-164	0.495851	0.331	0.021	3.119e-160	Slc17a6+
Gabrb1	8.10125e-156	0.475614	0.386	0.206	1.34691e-151	Slc17a6+
Slc17a6	1.50334e-151	0.641741	0.278	0.012	2.49945e-147	Slc17a6+
Gabra23	5.4399e-147	0.599058	0.481	0.252	9.04439e-143	Slc17a6+
Rnf220	9.17613e-143	0.462471	0.484	0.289	1.52562e-138	Slc17a6+
Dlk12	1.17471e-139	0.625643	0.5	0.21	1.95308e-135	Slc17a6+
Nudt42	3.05416e-134	0.53484	0.711	0.476	5.07784e-130	Slc17a6+
Ndn	9.30553e-133	0.527566	0.956	0.923	1.54714e-128	Slc17a6+
H3f3b3	8.19143e-128	0.399752	1	1	1.36191e-123	Slc17a6+
Cbln14	4.10526e-125	0.639041	0.606	0.258	6.82541e-121	Slc17a6+
Meis24	7.94518e-125	0.611624	0.957	0.684	1.32097e-120	Slc17a6+
Slc7a14	4.87629e-115	0.375558	0.366	0.139	8.10731e-111	Slc17a6+
RP24-236C17.2	7.21205e-114	0.40601	0.302	0.043	1.19907e-109	Slc17a6+
Snhg12	1.59361e-111	0.484165	0.867	0.803	2.64953e-107	Slc17a6+
Wbp5	1.77097e-111	0.476845	0.94	0.904	2.94441e-107	Slc17a6+
C1ql31	2.62213e-109	0.709805	0.526	0.151	4.35956e-105	Slc17a6+
Hap12	3.23591e-108	0.485817	0.774	0.619	5.38003e-104	Slc17a6+
Sema3a1	9.66412e-105	0.440575	0.555	0.368	1.60676e-100	Slc17a6+
Ube3a	1.37978e-98	0.441752	0.944	0.899	2.29402e-94	Slc17a6+
Meg31	2.23675e-91	0.289864	0.999	1	3.71883e-87	Slc17a6+
Stk32b	3.31612e-84	0.327607	0.628	0.498	5.51339e-80	Slc17a6+
Sulf21	2.06116e-83	0.354745	0.468	0.3	3.42689e-79	Slc17a6+
Car10	2.25255e-82	0.391844	0.349	0.103	3.7451e-78	Slc17a6+
Dpp10	6.90335e-82	0.382653	0.356	0.11	1.14775e-77	Slc17a6+
Nt5dc3	7.91089e-81	0.318502	0.415	0.266	1.31526e-76	Slc17a6+
Tmem1301	1.09127e-80	0.361623	0.738	0.606	1.81434e-76	Slc17a6+
Nell13	6.24423e-80	0.408961	0.519	0.325	1.03816e-75	Slc17a6+
Ext1	1.36469e-73	0.304	0.335	0.182	2.26893e-69	Slc17a6+
2021-03-01	5.2363e-73	0.350322	0.483	0.338	8.70587e-69	Slc17a6+
Tle4	1.30345e-70	0.317497	0.387	0.248	2.16712e-66	Slc17a6+
Efnb2	1.69387e-69	0.299682	0.349	0.2	2.81622e-65	Slc17a6+
Cirbp2	2.23316e-69	0.395284	0.972	0.939	3.71286e-65	Slc17a6+
Sox42	2.50253e-69	0.434684	0.974	0.904	4.1607e-65	Slc17a6+
Chd3os2	6.28579e-66	0.372298	0.962	0.947	1.04508e-61	Slc17a6+
Gria21	6.29291e-65	0.382419	0.89	0.835	1.04626e-60	Slc17a6+
Cxxc41	8.5453e-65	0.314574	0.62	0.523	1.42074e-60	Slc17a6+
Flywch21	6.63995e-64	0.333546	0.785	0.712	1.10396e-59	Slc17a6+
Usp291	1.21755e-63	0.288221	0.664	0.614	2.0243e-59	Slc17a6+
Ntm4	1.29015e-63	0.465831	0.687	0.366	2.145e-59	Slc17a6+
Ncam1	8.84128e-63	0.461224	0.997	0.997	1.46995e-58	Slc17a6+
Pou2f22	1.03807e-62	0.381899	0.536	0.328	1.7259e-58	Slc17a6+
Rnd32	7.01419e-62	0.393126	0.431	0.235	1.16618e-57	Slc17a6+
Luzp21	1.29489e-61	0.343917	0.345	0.226	2.15288e-57	Slc17a6+
Zbtb202	1.06223e-60	0.386528	0.587	0.45	1.76606e-56	Slc17a6+
Asic2	1.1064e-59	0.267776	0.317	0.159	1.83951e-55	Slc17a6+
Hs6st21	1.03427e-57	0.364314	0.28	0.103	1.71957e-53	Slc17a6+
Zcchc181	1.48452e-55	0.303676	0.824	0.774	2.46816e-51	Slc17a6+
Zswim6	2.39436e-54	0.260567	0.359	0.232	3.98086e-50	Slc17a6+
Apba21	6.24256e-54	0.287492	0.778	0.724	1.03789e-49	Slc17a6+
Btbd33	6.81745e-54	0.417246	0.477	0.356	1.13347e-49	Slc17a6+
Ly6h1	3.86131e-52	0.271002	0.828	0.805	6.41981e-48	Slc17a6+
Cdh2	9.58369e-52	0.300466	0.739	0.67	1.59338e-47	Slc17a6+
Mgat4c	3.3022e-50	0.382427	0.259	0.112	5.49023e-46	Slc17a6+
Sorl11	1.15937e-49	0.258049	0.435	0.318	1.92757e-45	Slc17a6+
Nap1l51	4.07486e-49	0.319845	0.792	0.711	6.77486e-45	Slc17a6+
Slc24a3	3.2555e-48	0.255326	0.329	0.191	5.41259e-44	Slc17a6+
Prnp	1.46062e-47	0.271154	0.668	0.598	2.42842e-43	Slc17a6+
Opcml3	1.33538e-44	0.336761	0.501	0.406	2.22021e-40	Slc17a6+
A730017C20Rik	4.02593e-44	0.272463	0.809	0.766	6.69352e-40	Slc17a6+
Xpr1	8.03225e-42	0.267324	0.78	0.734	1.33544e-37	Slc17a6+
Mir124-2hg3	1.34354e-40	0.283801	0.651	0.559	2.23376e-36	Slc17a6+
Grin3a	3.1289e-38	0.283897	0.28	0.167	5.20211e-34	Slc17a6+
Nhlh21	1.01081e-36	0.283311	0.364	0.196	1.68057e-32	Slc17a6+
Ahi12	1.3001e-36	0.273104	0.905	0.867	2.16154e-32	Slc17a6+
Syt12	1.4476e-36	0.298602	0.728	0.652	2.40677e-32	Slc17a6+
Dner3	8.78054e-35	0.255769	0.684	0.611	1.45985e-30	Slc17a6+
Cadm22	1.59048e-33	0.273683	0.586	0.485	2.64432e-29	Slc17a6+
Nova11	3.38897e-33	0.283438	0.839	0.758	5.6345e-29	Slc17a6+
Smarca23	3.51182e-33	0.284863	0.651	0.564	5.83875e-29	Slc17a6+
Rcan21	6.35386e-33	0.25137	0.774	0.705	1.05639e-28	Slc17a6+
Vstm2a3	1.79013e-26	0.291959	0.519	0.455	2.97626e-22	Slc17a6+
Sema3c3	1.05711e-25	0.267936	0.726	0.72	1.75756e-21	Slc17a6+
D930028M14Rik5	0	1.86755	1	0.217	0	Calb1+
Onecut23	2.39388e-186	1.07412	0.929	0.399	3.98007e-182	Calb1+
Tbx3	2.16598e-164	0.570189	0.412	0.001	3.60115e-160	Calb1+
Tagln25	4.72908e-153	1.10179	0.963	0.402	7.86258e-149	Calb1+
Ptchd4	1.43327e-152	0.668223	0.659	0.1	2.38296e-148	Calb1+
A730046J19Rik3	1.32024e-133	0.849138	0.947	0.41	2.19503e-129	Calb1+
Col12a1	6.00995e-132	0.459457	0.421	0.013	9.99214e-128	Calb1+
Sncg4	1.57315e-123	0.518267	1	0.977	2.61553e-119	Calb1+
Rhoc2	2.64772e-112	0.746407	0.845	0.379	4.4021e-108	Calb1+
Calb1	2.28565e-110	0.451828	0.362	0.015	3.80012e-106	Calb1+
Ppp2r2b3	4.93991e-110	0.718552	0.975	0.832	8.2131e-106	Calb1+
Crabp13	6.98571e-104	1.10832	0.786	0.223	1.16144e-99	Calb1+
Tpd52l1	9.30449e-103	0.613723	0.644	0.254	1.54696e-98	Calb1+
Irx2	2.84381e-99	0.431385	0.461	0.041	4.72812e-95	Calb1+
Sema3d	3.80367e-99	0.393056	0.381	0.027	6.32399e-95	Calb1+
Pbx14	4.0176e-99	0.707875	0.997	0.89	6.67966e-95	Calb1+
Crim13	4.09188e-96	0.771709	0.762	0.537	6.80316e-92	Calb1+
Atp2b16	3.33373e-86	0.571382	1	0.888	5.54266e-82	Calb1+
Cadps2	7.51104e-85	0.459695	0.362	0.041	1.24879e-80	Calb1+
Lhx45	2.91911e-83	0.661722	0.851	0.33	4.85331e-79	Calb1+
Onecut3	1.62121e-80	0.276346	0.303	0.016	2.69542e-76	Calb1+
Kcnc2	5.18708e-68	0.39087	0.461	0.088	8.62403e-64	Calb1+
Arhgap28	3.14223e-67	0.379522	0.517	0.123	5.22428e-63	Calb1+
Irx1	1.92705e-64	0.303082	0.458	0.083	3.20392e-60	Calb1+
Grb10	1.31584e-63	0.444238	0.437	0.133	2.18772e-59	Calb1+
Mpped23	5.30999e-63	0.431972	0.889	0.429	8.8284e-59	Calb1+
Clic14	7.70461e-62	0.566281	0.895	0.497	1.28097e-57	Calb1+
Gnas3	2.54367e-61	0.548342	0.997	0.96	4.22911e-57	Calb1+
Rxrg1	1.29391e-60	0.403458	0.582	0.156	2.15126e-56	Calb1+
Tmem255a	1.12438e-59	0.428339	0.598	0.18	1.8694e-55	Calb1+
Luzp22	8.90751e-59	0.507512	0.632	0.217	1.48096e-54	Calb1+
Syt13	8.70207e-56	0.498115	0.938	0.644	1.44681e-51	Calb1+
Dlc1	5.42378e-54	0.439182	0.455	0.156	9.01757e-50	Calb1+
Lmo46	4.71445e-52	0.569887	0.861	0.488	7.83824e-48	Calb1+
Isl2	6.13726e-51	0.303071	0.415	0.098	1.02038e-46	Calb1+
Pja21	6.50572e-50	0.416437	0.991	0.898	1.08164e-45	Calb1+
Cisd3	1.03157e-48	0.42289	0.824	0.518	1.71508e-44	Calb1+
Fut9	8.34963e-48	0.452857	0.601	0.246	1.38821e-43	Calb1+
Btbd34	1.71813e-46	0.472602	0.749	0.349	2.85657e-42	Calb1+
Prkcb	1.12701e-44	0.381728	0.536	0.198	1.87377e-40	Calb1+
Mfap3l1	2.03673e-44	0.396896	0.61	0.276	3.38627e-40	Calb1+
Vstm2a4	3.1426e-44	0.531061	0.789	0.442	5.22489e-40	Calb1+
Sptssa	3.14671e-41	0.400734	0.916	0.785	5.23172e-37	Calb1+
Atp2c11	5.90571e-40	0.385235	0.811	0.5	9.81884e-36	Calb1+
Slc5a72	9.10278e-40	0.392178	0.966	0.771	1.51343e-35	Calb1+
Tmtc4	3.9354e-39	0.365897	0.588	0.262	6.54299e-35	Calb1+
Htr1b	4.9354e-39	0.284085	0.26	0.066	8.2056e-35	Calb1+
Smim1	7.53399e-39	0.263668	0.372	0.087	1.2526e-34	Calb1+
Gstm1	5.96778e-37	0.380408	0.632	0.312	9.92202e-33	Calb1+
Gng53	1.06231e-36	0.400893	0.941	0.756	1.7662e-32	Calb1+
Bcas32	2.98072e-36	0.358394	0.554	0.214	4.95574e-32	Calb1+
Slitrk4	4.94214e-36	0.342125	0.539	0.26	8.21681e-32	Calb1+
Robo12	7.9618e-36	0.364442	0.82	0.497	1.32373e-31	Calb1+
Scn9a1	7.97196e-36	0.367424	0.898	0.676	1.32542e-31	Calb1+
6330403K07Rik1	9.49178e-36	0.273546	1	0.998	1.5781e-31	Calb1+
Flrt31	3.58038e-35	0.328779	0.632	0.279	5.95273e-31	Calb1+
Cox6b2	3.60979e-35	0.343781	0.545	0.232	6.00164e-31	Calb1+
Olfm3	3.76679e-35	0.397449	0.492	0.176	6.26267e-31	Calb1+
D430036J16Rik	5.11217e-35	0.259117	0.257	0.079	8.49949e-31	Calb1+
Selm1	1.24976e-34	0.319912	0.988	0.892	2.07785e-30	Calb1+
Vcan	1.5499e-34	0.338213	0.393	0.123	2.57686e-30	Calb1+
Chodl4	1.86768e-34	0.52569	0.824	0.54	3.10521e-30	Calb1+
Cadps1	2.69852e-34	0.33474	0.895	0.63	4.48656e-30	Calb1+
Cbln23	1.3648e-33	0.435448	0.563	0.247	2.26912e-29	Calb1+
Pcbd12	2.24606e-33	0.362469	0.712	0.388	3.73429e-29	Calb1+
Ube2ql15	8.30769e-33	0.325045	0.966	0.755	1.38124e-28	Calb1+
Cadm13	1.45909e-32	0.341012	0.932	0.657	2.42588e-28	Calb1+
Rgs7bp	3.09777e-32	0.296427	0.427	0.173	5.15035e-28	Calb1+
Slc10a4	5.90457e-32	0.351287	0.867	0.638	9.81693e-28	Calb1+
Sez64	9.19165e-30	0.290156	0.712	0.379	1.5282e-25	Calb1+
Rap1gds11	7.39839e-29	0.31516	0.743	0.474	1.23006e-24	Calb1+
Ret4	8.15395e-29	0.335488	0.755	0.453	1.35567e-24	Calb1+
Alcam3	1.00766e-28	0.362697	0.842	0.553	1.67534e-24	Calb1+
Cdkn1c	2.05733e-28	0.307959	0.752	0.443	3.42052e-24	Calb1+
Nbea	9.74626e-28	0.303182	0.904	0.668	1.62041e-23	Calb1+
Fam171b	1.51558e-27	0.317282	0.854	0.634	2.51981e-23	Calb1+
Ache1	3.00807e-27	0.288435	0.598	0.321	5.00121e-23	Calb1+
Slitrk2	5.07767e-27	0.255868	0.365	0.125	8.44214e-23	Calb1+
Map1lc3a1	1.18312e-26	0.296895	0.969	0.865	1.96705e-22	Calb1+
Ngfr5	1.57411e-26	0.325652	0.882	0.624	2.61711e-22	Calb1+
Atp6v1g1	2.49278e-26	0.255941	0.994	0.983	4.1445e-22	Calb1+
Ephb12	5.70738e-26	0.326057	0.591	0.299	9.4891e-22	Calb1+
Cd9	6.18113e-26	0.296504	0.406	0.152	1.02767e-21	Calb1+
Prph6	6.98161e-26	0.38584	0.898	0.648	1.16076e-21	Calb1+
Srp54b	9.55806e-26	0.307191	0.83	0.635	1.58912e-21	Calb1+
Lsamp4	1.78332e-25	0.277667	0.932	0.704	2.96495e-21	Calb1+
Atp1b13	1.94316e-25	0.300926	0.938	0.737	3.2307e-21	Calb1+
Slc18a32	3.02778e-25	0.310044	0.845	0.653	5.03399e-21	Calb1+
Tmem159	5.32341e-25	0.260359	0.477	0.209	8.8507e-21	Calb1+
Pcdh11x3	6.25237e-25	0.319472	0.718	0.419	1.03952e-20	Calb1+
Crabp24	7.85605e-25	0.346166	0.947	0.765	1.30615e-20	Calb1+
Cnr1	1.73739e-24	0.308175	0.455	0.266	2.88858e-20	Calb1+
Slc22a171	5.59558e-24	0.291859	0.783	0.597	9.30322e-20	Calb1+
Anxa25	1.75788e-23	0.393637	0.709	0.421	2.92264e-19	Calb1+
Mgst32	2.06128e-23	0.34852	0.975	0.849	3.42708e-19	Calb1+
Itgb1	4.90969e-23	0.277444	0.712	0.463	8.16285e-19	Calb1+
Cux24	8.33664e-23	0.290427	0.533	0.254	1.38605e-18	Calb1+
Armcx3	8.60825e-23	0.298181	0.774	0.567	1.43121e-18	Calb1+
Mrpl34	1.72998e-22	0.271906	0.96	0.883	2.87626e-18	Calb1+
Ucp2	2.00207e-22	0.274758	0.384	0.153	3.32864e-18	Calb1+
Tes1	2.68859e-22	0.300375	0.873	0.716	4.47004e-18	Calb1+
Sv2c	9.13881e-22	0.275978	0.697	0.438	1.51942e-17	Calb1+
Pappa	9.89818e-22	0.312471	0.489	0.256	1.64567e-17	Calb1+
Cdkn1a1	1.29258e-21	0.340863	0.567	0.316	2.14905e-17	Calb1+
Nek11	2.99085e-21	0.256393	0.628	0.387	4.97259e-17	Calb1+
Lix11	4.47175e-21	0.28284	0.443	0.226	7.43472e-17	Calb1+
Grid2	1.07492e-20	0.274136	0.393	0.173	1.78716e-16	Calb1+
Spock13	2.11872e-20	0.287571	0.749	0.486	3.52259e-16	Calb1+
Prima1	4.41983e-20	0.292504	0.393	0.194	7.34841e-16	Calb1+
Camk2d2	5.32876e-20	0.286029	0.687	0.441	8.8596e-16	Calb1+
Ppm1h	1.50106e-19	0.289879	0.628	0.367	2.49567e-15	Calb1+
Arl6ip12	1.82153e-19	0.297051	0.96	0.859	3.02847e-15	Calb1+
Epha52	2.46719e-19	0.319374	0.724	0.475	4.10195e-15	Calb1+
Megf111	4.21832e-19	0.257275	0.56	0.31	7.01338e-15	Calb1+
Cxadr	7.58134e-19	0.255324	0.873	0.688	1.26047e-14	Calb1+
Ndrg41	3.97787e-18	0.260969	0.876	0.751	6.6136e-14	Calb1+
Sema6a2	4.08437e-18	0.288809	0.755	0.528	6.79067e-14	Calb1+
Cd471	5.49869e-18	0.261516	0.69	0.456	9.14212e-14	Calb1+
App2	2.81981e-17	0.25241	0.978	0.917	4.68822e-13	Calb1+
Pcdh73	1.4967e-16	0.273875	0.944	0.839	2.48842e-12	Calb1+
Zbtb203	9.77203e-15	0.254977	0.681	0.455	1.6247e-10	Calb1+
Lgals15	1.56968e-12	0.357656	0.656	0.457	2.60975e-08	Calb1+
Uts2b5	4.05558e-09	0.255092	0.505	0.324	6.74281e-05	Calb1+
