## Supplementary table 2 for "Single-cell transcriptomic analysis unveils spinal motor neuron subtype diversity underpinning the water-to-land transition in vertebrates"

### Sheet: Table S2
Table S2: Marker genes for all caudal MN clusters (related to Figure 1F).
gene	p_val	avg_logFC	pct.1	pct.2	p_val_adj	cluster
Snca	0	1.27975	0.959	0.441	0	Nfib+
Pbx1	0	0.824466	0.996	0.772	0	Nfib+
Atp2b1	0	0.822285	0.995	0.899	0	Nfib+
B3glct	0	0.789117	0.778	0.216	0	Nfib+
Nefl	0	0.524896	1	0.971	0	Nfib+
Grm5	1.48219693752374e-323	0.732794	0.842	0.308	2.4290243412139e-319	Nfib+
Nefm	6.15790190194973e-314	0.535694	1	0.949	0	Nfib+
Nfib	1.04436e-292	0.724018	0.896	0.387	1.7115e-288	Nfib+
C1d	5.55467e-235	0.555358	0.99	0.923	9.10299e-231	Nfib+
Nwd2	8.20331e-227	0.620865	0.774	0.308	1.34436e-222	Nfib+
Ptn	7.52886e-207	0.741541	0.891	0.519	1.23383e-202	Nfib+
Jak1	1.17886e-185	0.546896	0.732	0.429	1.93192e-181	Nfib+
Slit2	1.44292e-180	0.256218	1	0.972	2.36466e-176	Nfib+
Serpini1	3.13851e-174	0.569286	0.677	0.349	5.14339e-170	Nfib+
Smarca2	6.60411e-169	0.495419	0.919	0.627	1.08228e-164	Nfib+
Kif26b	5.63841e-166	0.486686	0.68	0.284	9.24023e-162	Nfib+
Epha3	8.83311e-148	0.308163	0.801	0.415	1.44757e-143	Nfib+
Plch1	1.00581e-144	0.338416	0.405	0.078	1.64832e-140	Nfib+
Meis1	2.52847e-139	0.419454	0.93	0.648	4.14366e-135	Nfib+
Gpr22	6.15987e-136	0.401795	0.605	0.229	1.00948e-131	Nfib+
Nr2f2	7.82654e-130	0.412241	0.947	0.681	1.28261e-125	Nfib+
Elavl2	7.99851e-122	0.411304	0.993	0.937	1.3108e-117	Nfib+
Reln	7.94334e-117	0.301809	0.347	0.08	1.30175e-112	Nfib+
Trpc5	9.61177e-115	0.319628	0.344	0.074	1.57518e-110	Nfib+
Nek1	5.32344e-114	0.36509	0.648	0.331	8.72405e-110	Nfib+
Fxyd7	7.938e-112	0.350257	0.936	0.701	1.30088e-107	Nfib+
D430041D05Rik	1.00535e-111	0.35299	0.618	0.28	1.64757e-107	Nfib+
Dach1	1.36146e-108	0.364081	0.848	0.533	2.23116e-104	Nfib+
Pbx3	7.18023e-108	0.380217	0.745	0.398	1.1767e-103	Nfib+
Uts2b	1.6163e-107	0.61181	0.622	0.392	2.64879e-103	Nfib+
Ube2e3	1.10496e-101	0.367368	0.954	0.842	1.81081e-97	Nfib+
Fam19a5	1.24474e-101	0.338518	0.526	0.233	2.03988e-97	Nfib+
Prkce	1.53941e-101	0.368689	0.651	0.374	2.52278e-97	Nfib+
Cntnap4	2.27124e-98	0.268977	0.311	0.075	3.72211e-94	Nfib+
Cntn4	1.52387e-96	0.263979	0.327	0.077	2.49731e-92	Nfib+
Tgfb2	1.75697e-89	0.271261	0.553	0.252	2.87932e-85	Nfib+
Bcl11a	6.84386e-88	0.298137	0.759	0.446	1.12157e-83	Nfib+
Btbd3	8.27549e-87	0.358976	0.621	0.311	1.35619e-82	Nfib+
Cdk14	3.31456e-85	0.323869	0.493	0.231	5.4319e-81	Nfib+
Hs6st2	4.67005e-85	0.273266	0.328	0.093	7.65327e-81	Nfib+
Cplx2	1.22533e-83	0.359104	0.772	0.523	2.00807e-79	Nfib+
Kcnab1	1.13483e-80	0.324359	0.566	0.285	1.85976e-76	Nfib+
Cadm1	6.09459e-79	0.300285	0.903	0.686	9.98782e-75	Nfib+
Ecel1	1.94856e-77	0.304748	0.869	0.688	3.19329e-73	Nfib+
Ppm1h	7.8974e-76	0.405883	0.629	0.355	1.29423e-71	Nfib+
Pld5	6.00805e-75	0.25525	0.439	0.174	9.84599e-71	Nfib+
1700017N19Rik	2.05443e-74	0.259936	0.306	0.085	3.36679e-70	Nfib+
Phactr1	2.60789e-73	0.292014	0.685	0.449	4.27381e-69	Nfib+
Rprm	1.29075e-70	0.393893	0.841	0.64	2.11528e-66	Nfib+
Spock3	9.97396e-65	0.283609	0.59	0.32	1.63453e-60	Nfib+
Akap12	4.13596e-64	0.259942	0.859	0.627	6.778e-60	Nfib+
Slc5a7	3.41015e-61	0.285337	0.808	0.584	5.58856e-57	Nfib+
Elmo1	3.66637e-60	0.256468	0.408	0.18	6.00844e-56	Nfib+
Prune2	6.37852e-57	0.260061	0.365	0.161	1.04531e-52	Nfib+
Dapk1	8.40757e-57	0.25805	0.695	0.462	1.37783e-52	Nfib+
Lrrtm3	9.96488e-57	0.252771	0.569	0.322	1.63304e-52	Nfib+
Nxph1	1.66298e-56	0.253746	0.558	0.308	2.72529e-52	Nfib+
Igsf3	1.54535e-55	0.256082	0.584	0.358	2.53252e-51	Nfib+
Rab3c	5.63815e-55	0.250848	0.92	0.801	9.23981e-51	Nfib+
Mn1	9.98204e-54	0.285954	0.517	0.295	1.63586e-49	Nfib+
Plppr1	7.89042e-52	0.269669	0.894	0.761	1.29308e-47	Nfib+
Inpp4a	4.11701e-49	0.328082	0.748	0.597	6.74695e-45	Nfib+
Cdh2	1.96471e-46	0.251595	0.825	0.677	3.21977e-42	Nfib+
Spry2	6.8337e-36	0.267131	0.384	0.222	1.11991e-31	Nfib+
Sst	6.32574e-26	0.425686	0.293	0.156	1.03666e-21	Nfib+
Ebf11	0	1.80655	0.982	0.342	0	Nascent MNs
Isl11	0	1.20441	0.983	0.515	0	Nascent MNs
Ebf2	0	1.1817	0.755	0.047	0	Nascent MNs
Clic11	0	1.06327	0.897	0.448	0	Nascent MNs
Tcf41	0	0.92625	0.777	0.275	0	Nascent MNs
Mnx11	0	0.923142	0.905	0.467	0	Nascent MNs
Map1b1	0	0.88776	1	0.999	0	Nascent MNs
Neurod2	0	0.777255	0.534	0.005	0	Nascent MNs
Neurod11	1.26173351615545e-310	0.977564	0.882	0.379	2.06773e-306	Nascent MNs
AW5519841	3.84477e-308	0.907976	0.875	0.526	6.3008e-304	Nascent MNs
Klhl11	2.42025e-282	0.936209	0.735	0.163	3.96631e-278	Nascent MNs
St18	2.06727e-268	0.655936	0.556	0.063	3.38784e-264	Nascent MNs
Crnde1	3.07845e-236	0.608106	0.595	0.094	5.04496e-232	Nascent MNs
Hsp90aa11	1.45707e-217	0.832956	0.99	0.972	2.38784e-213	Nascent MNs
Ezr	2.82561e-217	0.576603	0.483	0.079	4.63061e-213	Nascent MNs
Khdrbs2	2.5638e-204	0.744183	0.703	0.446	4.20155e-200	Nascent MNs
Sema3c1	1.20672e-201	0.740061	0.898	0.473	1.97756e-197	Nascent MNs
Ckb1	1.86762e-198	0.754381	0.955	0.881	3.06066e-194	Nascent MNs
Ndn1	1.68635e-196	0.723392	0.988	0.964	2.7636e-192	Nascent MNs
Thsd7a	1.43751e-192	0.612967	0.628	0.184	2.3558e-188	Nascent MNs
Sh3gl2	3.11594e-190	0.520302	0.593	0.215	5.1064e-186	Nascent MNs
Cfl1	3.77094e-189	0.396732	1	1	6.17981e-185	Nascent MNs
Gap43	1.15499e-186	0.474923	1	0.994	1.8928e-182	Nascent MNs
Rasl11a	8.85329e-183	0.573949	0.38	0.068	1.45088e-178	Nascent MNs
Tshz21	2.63685e-175	0.786306	0.874	0.463	4.32128e-171	Nascent MNs
Irx1	1.42757e-171	0.500161	0.499	0.078	2.3395e-167	Nascent MNs
Id21	2.77995e-171	0.824033	0.764	0.419	4.55579e-167	Nascent MNs
Hlf	6.0898e-167	0.43026	0.39	0.038	9.97996e-163	Nascent MNs
Stmn1	4.76511e-166	0.407167	1	1	7.80906e-162	Nascent MNs
Gm3764	1.56238e-164	0.432128	0.365	0.033	2.56043e-160	Nascent MNs
Irx5	3.91283e-164	0.488953	0.458	0.079	6.41235e-160	Nascent MNs
Dpysl4	3.36341e-163	0.510933	0.776	0.606	5.51196e-159	Nascent MNs
Eif1	1.13739e-158	0.402363	1	0.999	1.86395e-154	Nascent MNs
Ddah2	2.34783e-151	0.534444	0.978	0.935	3.84762e-147	Nascent MNs
Calm11	1.01422e-149	0.479249	1	0.996	1.66211e-145	Nascent MNs
Fam171b	3.87808e-148	0.5145	0.87	0.669	6.3554e-144	Nascent MNs
Sumo2	5.50275e-147	0.382135	0.998	0.999	9.0179e-143	Nascent MNs
Sox2	1.08204e-146	0.356769	0.256	0.006	1.77325e-142	Nascent MNs
Pdpn	2.83602e-145	0.47968	0.42	0.061	4.64768e-141	Nascent MNs
Pxylp1	3.43585e-143	0.428025	0.336	0.059	5.63068e-139	Nascent MNs
Mgst31	4.84214e-143	0.619947	0.975	0.897	7.9353e-139	Nascent MNs
Lrrn1	6.22679e-143	0.421735	0.408	0.073	1.02045e-138	Nascent MNs
Mfng	3.96784e-141	0.405537	0.342	0.044	6.5025e-137	Nascent MNs
Calm2	1.84065e-140	0.354531	1	1	3.01646e-136	Nascent MNs
Tagln21	2.21777e-135	0.702329	0.628	0.36	3.63448e-131	Nascent MNs
H3f3a	5.6406e-132	0.290969	1	1	9.24381e-128	Nascent MNs
Ubb1	4.07885e-130	0.608791	1	1	6.68442e-126	Nascent MNs
Cdk4	2.60244e-129	0.461589	0.905	0.817	4.26488e-125	Nascent MNs
Hnrnpk	5.06468e-129	0.461872	0.989	0.974	8.29999e-125	Nascent MNs
Irx2	5.9418e-129	0.389637	0.368	0.048	9.73741e-125	Nascent MNs
Ywhaq	2.81768e-127	0.476182	0.995	0.988	4.61761e-123	Nascent MNs
H3f3b	5.42326e-127	0.355933	1	0.999	8.88764e-123	Nascent MNs
Tmem59	1.13318e-126	0.451329	0.732	0.572	1.85705e-122	Nascent MNs
Tagln3	5.84731e-123	0.408019	0.999	0.995	9.58258e-119	Nascent MNs
Ppia	8.05815e-121	0.398136	1	1	1.32057e-116	Nascent MNs
Ebf3	4.81345e-118	0.393955	0.393	0.069	7.88828e-114	Nascent MNs
Cotl1	2.41831e-117	0.458596	0.94	0.843	3.96313e-113	Nascent MNs
Psmc5	4.16968e-113	0.472261	0.727	0.513	6.83328e-109	Nascent MNs
Sdcbp	1.49071e-112	0.429876	0.804	0.637	2.44297e-108	Nascent MNs
Dynlt1f	2.57408e-111	0.37894	0.659	0.435	4.2184e-107	Nascent MNs
Ptma	1.11437e-110	0.255097	1	1	1.82624e-106	Nascent MNs
Rapgef6	2.08269e-110	0.438711	0.698	0.526	3.41311e-106	Nascent MNs
Rtn11	1.21802e-109	0.344262	1	0.999	1.99609e-105	Nascent MNs
Ssb	1.66331e-109	0.449676	0.814	0.682	2.72584e-105	Nascent MNs
Pgap1	2.8686e-109	0.401992	0.588	0.327	4.70107e-105	Nascent MNs
Lhx4	4.68201e-109	0.502114	0.88	0.561	7.67287e-105	Nascent MNs
Ywhae	1.94847e-107	0.31351	1	0.999	3.19315e-103	Nascent MNs
Tubb2a	2.7439e-105	0.505368	0.981	0.958	4.4967e-101	Nascent MNs
Rgma	1.81199e-104	0.427157	0.593	0.263	2.96949e-100	Nascent MNs
Gpm6b	3.02885e-103	0.394336	0.715	0.561	4.96369e-99	Nascent MNs
Irx3	2.11361e-101	0.261171	0.287	0.035	3.46378e-97	Nascent MNs
Epha71	3.88167e-101	0.430374	0.488	0.178	6.36128e-97	Nascent MNs
Eif4a1	3.35406e-99	0.402725	0.995	0.994	5.49664e-95	Nascent MNs
Dnaja1	1.11231e-98	0.440312	0.986	0.968	1.82286e-94	Nascent MNs
U2af1	5.83492e-98	0.417075	0.864	0.718	9.56226e-94	Nascent MNs
Elavl4	7.61572e-97	0.425483	0.991	0.935	1.24806e-92	Nascent MNs
Erh	8.55608e-96	0.323447	0.999	0.998	1.40217e-91	Nascent MNs
Vim	8.60012e-96	0.486191	0.957	0.775	1.40939e-91	Nascent MNs
Hmgb31	7.35345e-95	0.382793	0.992	0.98	1.20508e-90	Nascent MNs
Psma6	8.93191e-95	0.430333	0.747	0.562	1.46376e-90	Nascent MNs
Psma7	2.45803e-93	0.402612	0.975	0.954	4.02822e-89	Nascent MNs
Abracl	4.81523e-92	0.401245	0.531	0.331	7.89119e-88	Nascent MNs
Sfr1	6.01014e-92	0.393169	0.726	0.556	9.84942e-88	Nascent MNs
Zeb2	1.50143e-91	0.368451	0.375	0.086	2.46054e-87	Nascent MNs
Ramp3	3.30672e-91	0.43052	0.376	0.097	5.41906e-87	Nascent MNs
Laptm4a	5.4195e-89	0.358516	0.759	0.612	8.88147e-85	Nascent MNs
Cd63	2.61947e-88	0.356044	0.423	0.221	4.29279e-84	Nascent MNs
Pik3r1	4.22414e-88	0.521598	0.862	0.729	6.92253e-84	Nascent MNs
Hist1h2bc	1.37848e-85	0.361263	0.314	0.088	2.25905e-81	Nascent MNs
Psmb2	5.94699e-85	0.402	0.901	0.79	9.74593e-81	Nascent MNs
Tuba1a	2.51953e-84	0.392508	1	1	4.12901e-80	Nascent MNs
Cdc42	4.32865e-84	0.385084	0.991	0.98	7.09379e-80	Nascent MNs
Mecom	2.03098e-83	0.443305	0.686	0.35	3.32838e-79	Nascent MNs
Tspan13	3.18264e-83	0.349928	0.885	0.775	5.21571e-79	Nascent MNs
1110004F10Rik	3.28234e-83	0.357621	0.914	0.834	5.3791e-79	Nascent MNs
Dpf3	4.19372e-83	0.298832	0.316	0.069	6.87267e-79	Nascent MNs
Psmc4	4.33014e-83	0.361975	0.571	0.382	7.09624e-79	Nascent MNs
Tpt1	9.07014e-83	0.284361	0.998	0.997	1.48641e-78	Nascent MNs
Nell21	1.39306e-82	0.36997	0.893	0.748	2.28295e-78	Nascent MNs
Psmb5	6.99542e-82	0.424047	0.864	0.747	1.14641e-77	Nascent MNs
Med10	1.55607e-81	0.385108	0.837	0.666	2.55009e-77	Nascent MNs
Fdps	6.10395e-81	0.412154	0.853	0.755	1.00032e-76	Nascent MNs
Morf4l1	2.54875e-79	0.307367	1	0.997	4.17689e-75	Nascent MNs
Psmd6	4.8741e-78	0.381985	0.598	0.399	7.98768e-74	Nascent MNs
Atp6v0e	5.51406e-78	0.324303	0.544	0.364	9.03645e-74	Nascent MNs
Son	7.41175e-78	0.348995	0.965	0.94	1.21464e-73	Nascent MNs
St6galnac5	7.12129e-77	0.387286	0.634	0.326	1.16704e-72	Nascent MNs
Chmp5	1.38682e-76	0.341936	0.83	0.732	2.27272e-72	Nascent MNs
Txndc15	1.57536e-76	0.341993	0.608	0.442	2.5817e-72	Nascent MNs
Hnrnpf	2.02247e-76	0.319822	0.574	0.392	3.31442e-72	Nascent MNs
Gdi1	1.26198e-75	0.338251	0.916	0.879	2.06814e-71	Nascent MNs
Dynll1	1.37516e-75	0.302338	0.998	0.997	2.25361e-71	Nascent MNs
Adrm1	6.40836e-75	0.319564	0.587	0.409	1.0502e-70	Nascent MNs
Ddx5	1.09475e-74	0.329222	0.965	0.965	1.79407e-70	Nascent MNs
Iqcj	8.33249e-74	0.285575	0.277	0.052	1.36553e-69	Nascent MNs
Psmd14	1.38242e-73	0.298326	0.525	0.375	2.26551e-69	Nascent MNs
Ppp1ca	2.75678e-73	0.352526	0.949	0.88	4.5178e-69	Nascent MNs
Map1lc3b	4.81633e-73	0.337124	0.974	0.954	7.89301e-69	Nascent MNs
Sh3rf1	8.26896e-73	0.291303	0.322	0.094	1.35512e-68	Nascent MNs
Rbm25	3.18562e-71	0.339162	0.921	0.877	5.22059e-67	Nascent MNs
Psma1	5.23997e-71	0.360519	0.698	0.524	8.58727e-67	Nascent MNs
Taldo1	7.51103e-70	0.358317	0.7	0.521	1.23091e-65	Nascent MNs
Cops6	1.67211e-69	0.362308	0.751	0.562	2.74025e-65	Nascent MNs
Tra2b	1.93478e-69	0.331264	0.92	0.887	3.17072e-65	Nascent MNs
Psma2	4.76919e-69	0.338312	0.851	0.789	7.81575e-65	Nascent MNs
Btg2	4.90892e-69	0.302757	0.325	0.117	8.04474e-65	Nascent MNs
Psmb3	6.4463e-69	0.352454	0.892	0.815	1.05642e-64	Nascent MNs
Arf4	7.13005e-69	0.334451	0.967	0.941	1.16847e-64	Nascent MNs
Rnf2	1.00025e-68	0.294827	0.599	0.435	1.6392e-64	Nascent MNs
Apex1	4.16956e-68	0.32932	0.583	0.403	6.83308e-64	Nascent MNs
Prmt1	5.86764e-68	0.397755	0.849	0.765	9.61588e-64	Nascent MNs
Casz11	8.79787e-68	0.40477	0.65	0.345	1.44179e-63	Nascent MNs
Selk	1.80119e-67	0.290631	0.998	0.988	2.95179e-63	Nascent MNs
Prdx2	2.52371e-67	0.344286	0.998	0.998	4.13586e-63	Nascent MNs
Lmo4	8.78411e-67	0.408151	0.707	0.472	1.43954e-62	Nascent MNs
Acat2	4.74071e-65	0.341994	0.816	0.706	7.76908e-61	Nascent MNs
Acly	4.80312e-65	0.323397	0.923	0.851	7.87136e-61	Nascent MNs
Cct7	1.81408e-64	0.384224	0.819	0.713	2.97292e-60	Nascent MNs
Cnst	3.46569e-64	0.272666	0.389	0.231	5.67957e-60	Nascent MNs
Myt1	8.06072e-64	0.313867	0.558	0.336	1.32099e-59	Nascent MNs
Jun	4.88356e-62	0.344071	0.753	0.564	8.00318e-58	Nascent MNs
Myl6	7.73557e-62	0.319654	0.975	0.955	1.2677e-57	Nascent MNs
Copz1	1.25823e-61	0.317928	0.748	0.575	2.06198e-57	Nascent MNs
Cers6	2.841e-61	0.28898	0.512	0.325	4.65584e-57	Nascent MNs
Dstn	6.84356e-61	0.279334	0.989	0.979	1.12152e-56	Nascent MNs
Psmd7	8.66812e-61	0.339806	0.77	0.64	1.42053e-56	Nascent MNs
Smc3	6.15088e-59	0.287651	0.653	0.525	1.00801e-54	Nascent MNs
Rbm39	1.57074e-58	0.29017	0.917	0.884	2.57412e-54	Nascent MNs
Anp32a	2.34339e-58	0.282941	0.764	0.713	3.84035e-54	Nascent MNs
Etfb	2.86784e-58	0.283118	0.5	0.314	4.69981e-54	Nascent MNs
C130071C03Rik	3.33635e-58	0.265996	0.334	0.105	5.46761e-54	Nascent MNs
Scg5	4.00201e-58	0.322045	0.666	0.482	6.5585e-54	Nascent MNs
H2afz	8.08204e-58	0.281144	1	0.99	1.32449e-53	Nascent MNs
Fdft1	1.6409e-57	0.298641	0.711	0.632	2.68911e-53	Nascent MNs
Hist3h2ba	2.60292e-57	0.31221	0.984	0.979	4.26566e-53	Nascent MNs
Vbp1	2.6728e-57	0.313993	0.93	0.872	4.38018e-53	Nascent MNs
Psmb6	2.70408e-57	0.309626	0.954	0.933	4.43144e-53	Nascent MNs
Dctn3	4.50825e-56	0.322026	0.89	0.823	7.38811e-52	Nascent MNs
Psma3	7.25718e-56	0.291986	0.951	0.931	1.18931e-51	Nascent MNs
Ldhb	1.10713e-55	0.347008	0.832	0.743	1.81436e-51	Nascent MNs
Arid4b	3.95088e-55	0.276447	0.584	0.462	6.47471e-51	Nascent MNs
Srrm4	5.06983e-55	0.288813	0.613	0.483	8.30843e-51	Nascent MNs
Polr2c	7.6866e-55	0.291547	0.52	0.316	1.25968e-50	Nascent MNs
Ran	1.38406e-54	0.302227	0.946	0.914	2.26819e-50	Nascent MNs
Mapk10	4.1065e-54	0.256221	0.404	0.234	6.72973e-50	Nascent MNs
Psmd11	4.30092e-54	0.291162	0.732	0.619	7.04834e-50	Nascent MNs
Psmb1	4.75105e-54	0.283575	0.951	0.932	7.78601e-50	Nascent MNs
Fez1	5.55919e-54	0.311954	0.857	0.779	9.1104e-50	Nascent MNs
Ncam1	9.19695e-54	0.372491	0.999	0.998	1.5072e-49	Nascent MNs
Tsg101	1.38384e-53	0.296773	0.81	0.709	2.26784e-49	Nascent MNs
Mdh2	1.48966e-53	0.312086	0.876	0.838	2.44126e-49	Nascent MNs
Atp6v0b	1.37845e-52	0.335575	0.856	0.741	2.259e-48	Nascent MNs
Psmc6	6.33085e-52	0.276093	0.634	0.515	1.0375e-47	Nascent MNs
Eif3c	6.5983e-52	0.278113	0.82	0.74	1.08133e-47	Nascent MNs
Klf7	6.89898e-52	0.319447	0.958	0.904	1.13061e-47	Nascent MNs
Zbtb201	7.09029e-52	0.356014	0.722	0.526	1.16196e-47	Nascent MNs
Sap18	7.1005e-52	0.258394	0.703	0.601	1.16363e-47	Nascent MNs
Rbm8a	1.66181e-51	0.272102	0.719	0.595	2.72338e-47	Nascent MNs
Carkd	1.99215e-51	0.268754	0.466	0.296	3.26474e-47	Nascent MNs
Vps29	4.21203e-51	0.295556	0.739	0.605	6.90267e-47	Nascent MNs
Drg1	1.29449e-50	0.268602	0.576	0.392	2.12141e-46	Nascent MNs
Ppib	2.33322e-50	0.276974	0.743	0.662	3.82369e-46	Nascent MNs
Sgta	3.66364e-50	0.260407	0.692	0.592	6.00397e-46	Nascent MNs
Apbb21	4.50623e-50	0.320168	0.766	0.617	7.38482e-46	Nascent MNs
Pcdh11x1	1.27318e-49	0.385489	0.446	0.246	2.08649e-45	Nascent MNs
Spcs2	1.45133e-49	0.289777	0.83	0.724	2.37843e-45	Nascent MNs
Bnip3l	5.30055e-49	0.26968	0.813	0.757	8.68655e-45	Nascent MNs
Capza2	1.12997e-48	0.27926	0.879	0.805	1.8518e-44	Nascent MNs
Smarcb1	1.93341e-48	0.271534	0.621	0.482	3.16847e-44	Nascent MNs
Paip2	5.69637e-48	0.277049	0.959	0.917	9.33521e-44	Nascent MNs
2021-09-07	8.74203e-48	0.288873	0.876	0.773	1.43264e-43	Nascent MNs
Pdcd6	1.30574e-47	0.264521	0.575	0.418	2.13985e-43	Nascent MNs
Zmiz1	8.12889e-47	0.26893	0.738	0.635	1.33216e-42	Nascent MNs
Tmed9	9.09118e-47	0.275464	0.687	0.548	1.48986e-42	Nascent MNs
Psmd4	1.01981e-46	0.267066	0.78	0.713	1.67127e-42	Nascent MNs
Ubc	2.89642e-46	0.271644	0.724	0.696	4.74665e-42	Nascent MNs
Chmp2a	3.08921e-46	0.26526	0.754	0.65	5.0626e-42	Nascent MNs
Rbx1	3.53151e-46	0.260296	0.977	0.957	5.78743e-42	Nascent MNs
Sec62	9.13644e-46	0.271195	0.885	0.846	1.49728e-41	Nascent MNs
Chst2	1.16169e-45	0.290361	0.35	0.19	1.90377e-41	Nascent MNs
Txndc9	1.43063e-45	0.265226	0.696	0.568	2.34451e-41	Nascent MNs
Ndufs3	1.57814e-45	0.28261	0.72	0.591	2.58626e-41	Nascent MNs
Rhoc	1.70888e-45	0.259691	0.34	0.154	2.80051e-41	Nascent MNs
Acin1	2.70217e-45	0.254754	0.727	0.621	4.42832e-41	Nascent MNs
Sdhb	6.81521e-45	0.27269	0.94	0.876	1.11688e-40	Nascent MNs
Sec11a	7.5356e-45	0.251115	0.594	0.509	1.23493e-40	Nascent MNs
Ddx39b	1.63691e-44	0.253452	0.727	0.651	2.68256e-40	Nascent MNs
Eif5a	3.7845e-44	0.253186	0.99	0.966	6.20203e-40	Nascent MNs
Spcs1	4.06142e-44	0.2634	0.808	0.732	6.65586e-40	Nascent MNs
Tonsl	8.49931e-44	0.272791	0.863	0.795	1.39287e-39	Nascent MNs
Gstm7	1.64727e-43	0.262694	0.508	0.313	2.69954e-39	Nascent MNs
Phax	2.63791e-43	0.256182	0.664	0.537	4.32301e-39	Nascent MNs
Arhgdia	2.93043e-43	0.255185	0.946	0.898	4.80238e-39	Nascent MNs
Srsf3	5.26915e-43	0.260876	0.99	0.968	8.63508e-39	Nascent MNs
Vdac3	6.20639e-43	0.264293	0.887	0.854	1.0171e-38	Nascent MNs
Snrpb	9.92592e-43	0.268244	0.817	0.725	1.62666e-38	Nascent MNs
Mcts1	1.97644e-42	0.277611	0.807	0.71	3.239e-38	Nascent MNs
Pafah1b3	3.88708e-42	0.268433	0.948	0.928	6.37014e-38	Nascent MNs
Psma4	5.10852e-42	0.283468	0.794	0.703	8.37185e-38	Nascent MNs
Cct8	8.75152e-42	0.25283	0.774	0.725	1.4342e-37	Nascent MNs
Bax	1.0147e-41	0.261854	0.874	0.774	1.6629e-37	Nascent MNs
Psmc2	2.09258e-41	0.264009	0.498	0.353	3.42931e-37	Nascent MNs
Tmem176b	2.90628e-41	0.287925	0.6	0.455	4.76281e-37	Nascent MNs
Cope	1.88698e-40	0.250091	0.693	0.592	3.09238e-36	Nascent MNs
Crip2	1.53915e-39	0.267586	0.795	0.716	2.52236e-35	Nascent MNs
Snap47	2.27943e-39	0.262417	0.781	0.712	3.73553e-35	Nascent MNs
Hoxc101	3.206e-39	0.341036	0.841	0.645	5.254e-35	Nascent MNs
Zwint	4.2338e-39	0.255316	0.902	0.851	6.93836e-35	Nascent MNs
Eif3g	7.5109e-39	0.252997	0.728	0.612	1.23089e-34	Nascent MNs
Psmd8	9.28071e-39	0.25565	0.806	0.734	1.52092e-34	Nascent MNs
Edil3	4.5407e-38	0.27708	0.642	0.449	7.4413e-34	Nascent MNs
Fkbp3	5.71853e-37	0.267483	0.888	0.806	9.37152e-33	Nascent MNs
Myl12b	2.71977e-36	0.259813	0.881	0.813	4.45716e-32	Nascent MNs
Dab11	1.31539e-35	0.301371	0.634	0.456	2.15566e-31	Nascent MNs
Nipsnap3b	1.74935e-35	0.250969	0.841	0.771	2.86684e-31	Nascent MNs
Uchl1	5.59012e-34	0.258995	0.981	0.986	9.16108e-30	Nascent MNs
Maged1	1.20491e-33	0.259217	0.922	0.881	1.97461e-29	Nascent MNs
Stmn4	1.29511e-32	0.25155	0.974	0.986	2.12242e-28	Nascent MNs
Cd811	1.1602e-30	0.271783	0.872	0.809	1.90133e-26	Nascent MNs
Mdh1	1.82016e-28	0.252563	0.805	0.712	2.98288e-24	Nascent MNs
Uts2	1.14065e-261	1.41107	0.628	0.086	1.86929e-257	MMC
Epha32	2.17378e-247	0.888544	0.928	0.451	3.56239e-243	MMC
Epha51	3.51913e-241	0.850031	0.87	0.333	5.76715e-237	MMC
Nxph41	3.76798e-195	0.587144	0.72	0.19	6.17496e-191	MMC
Gm17750	9.99759e-181	0.6172	0.524	0.083	1.6384e-176	MMC
Alcam	6.26333e-155	0.743183	0.947	0.668	1.02643e-150	MMC
Pou3f1	1.72142e-148	0.599575	0.874	0.428	2.82106e-144	MMC
Nrxn3	1.22311e-122	0.520186	0.909	0.572	2.00444e-118	MMC
Casz12	3.94015e-120	0.528553	0.767	0.332	6.45712e-116	MMC
Lifr	1.71513e-116	0.478135	0.607	0.227	2.81076e-112	MMC
Cbln21	2.99179e-113	0.547204	0.526	0.163	4.90294e-109	MMC
Mt31	3.22685e-105	0.471767	0.979	0.818	5.28816e-101	MMC
Hmgb32	6.69134e-95	0.342591	0.997	0.979	1.09658e-90	MMC
Lhx31	5.1551e-93	0.387834	0.575	0.195	8.44817e-89	MMC
Epha41	2.75818e-89	0.509156	0.895	0.605	4.52011e-85	MMC
Aldh1a3	1.26469e-84	0.345991	0.289	0.044	2.07257e-80	MMC
Igfbp51	4.88649e-83	0.495896	0.951	0.737	8.00797e-79	MMC
Apbb22	1.62068e-81	0.423261	0.808	0.613	2.65596e-77	MMC
Meis2	6.00057e-78	0.453837	0.974	0.755	9.83374e-74	MMC
Adgrl3	5.34729e-75	0.389794	0.633	0.314	8.76313e-71	MMC
Sp81	2.77768e-74	0.515607	0.484	0.166	4.55207e-70	MMC
Il6st	5.13089e-68	0.35319	0.505	0.236	8.40851e-64	MMC
Nacc2	4.13794e-67	0.273872	0.367	0.106	6.78125e-63	MMC
Slit21	2.50655e-65	0.286803	0.999	0.976	4.10774e-61	MMC
Adgra1	2.99896e-65	0.286077	0.424	0.192	4.9147e-61	MMC
Lrrc4c	4.80514e-64	0.34214	0.561	0.262	7.87466e-60	MMC
Kctd8	1.02698e-63	0.310829	0.367	0.121	1.68302e-59	MMC
Elavl41	6.03552e-62	0.274461	0.996	0.936	9.89102e-58	MMC
Pbx32	1.61011e-55	0.30978	0.759	0.45	2.63864e-51	MMC
Cpne5	1.21108e-54	0.315977	0.491	0.245	1.98471e-50	MMC
Pitpnc1	1.14864e-49	0.304641	0.862	0.709	1.88239e-45	MMC
Nfia	1.15303e-49	0.397082	0.908	0.74	1.88959e-45	MMC
Trim37	8.6475e-49	0.278791	0.654	0.434	1.41715e-44	MMC
Maf1	2.52144e-48	0.325275	0.695	0.416	4.13213e-44	MMC
Rpl22l1	1.49905e-47	0.273133	0.997	0.984	2.45665e-43	MMC
Mgst32	1.52076e-44	0.251691	0.988	0.896	2.49221e-40	MMC
Gria3	1.05256e-43	0.254484	0.421	0.197	1.72494e-39	MMC
Lrfn51	5.41729e-42	0.316047	0.554	0.306	8.87785e-38	MMC
Fign	3.7131e-41	0.3141	0.328	0.187	6.08503e-37	MMC
Ldb21	3.98688e-41	0.31817	0.689	0.425	6.5337e-37	MMC
Sema6a	5.86037e-41	0.282481	0.628	0.38	9.60398e-37	MMC
Lin7a	8.47133e-41	0.295528	0.567	0.327	1.38828e-36	MMC
Nrp11	5.4166e-40	0.278482	0.926	0.741	8.87672e-36	MMC
Kctd121	3.65333e-39	0.371519	0.388	0.177	5.98708e-35	MMC
Sema3c2	7.2494e-37	0.256324	0.757	0.513	1.18803e-32	MMC
Aldoa	5.85066e-34	0.266747	0.963	0.911	9.58806e-30	MMC
Pcdh11x2	3.03205e-33	0.267615	0.474	0.247	4.96892e-29	MMC
Ube2ql1	2.86499e-32	0.261427	0.892	0.781	4.69514e-28	MMC
Foxp13	0	2.16238	0.962	0.199	0	LMC
Aldh1a2	9.17698e-304	0.979232	0.525	0.016	1.50392e-299	LMC
Tppp31	9.58385e-270	0.81603	0.992	0.735	1.5706e-265	LMC
Prph	5.81131e-253	0.90585	0.638	0.115	9.52357e-249	LMC
Syt42	4.27369e-252	0.830313	0.768	0.267	7.00372e-248	LMC
Sncg2	2.05688e-247	0.86281	0.999	0.937	3.37082e-243	LMC
Fxyd72	4.37709e-230	0.774191	0.997	0.725	7.17318e-226	LMC
Hoxc102	8.28878e-226	0.809124	0.975	0.624	1.35837e-221	LMC
Tshz11	9.28427e-221	0.854718	0.688	0.266	1.52151e-216	LMC
S100a101	1.35728e-219	0.651031	0.999	0.9	2.2243e-215	LMC
Unc5c1	1.47869e-204	0.715824	0.611	0.186	2.42327e-200	LMC
Etv4	1.12595e-199	0.9477	0.369	0.019	1.8452e-195	LMC
Brinp3	1.0654e-192	0.5727	0.379	0.015	1.74597e-188	LMC
Anxa21	1.1086e-183	0.803566	0.69	0.201	1.81677e-179	LMC
Lhx1os	5.41104e-177	1.00512	0.433	0.092	8.86761e-173	LMC
S100a11	2.16076e-176	0.530049	0.565	0.12	3.54105e-172	LMC
Ret1	1.0219e-166	0.533731	0.731	0.256	1.67468e-162	LMC
Tmsb4x	2.39225e-158	0.297364	1	1	3.92041e-154	LMC
Mpped21	2.38115e-155	0.906657	0.365	0.2	3.90222e-151	LMC
Ntm2	8.4013e-145	0.467755	0.897	0.429	1.3768e-140	LMC
Socs21	1.62134e-143	0.607351	0.727	0.291	2.65706e-139	LMC
Negr1	5.23317e-134	0.490984	0.699	0.258	8.57612e-130	LMC
Ccdc1841	2.65807e-131	0.414711	0.757	0.287	4.35604e-127	LMC
Glra21	7.48637e-127	0.524263	0.784	0.423	1.22687e-122	LMC
Mafb	5.18182e-124	0.465493	0.424	0.102	8.49196e-120	LMC
BC030500	1.55236e-120	0.395872	0.304	0.04	2.544e-116	LMC
Robo2	2.07292e-120	0.501624	0.644	0.252	3.3971e-116	LMC
Gpx3	3.92684e-120	0.450066	0.686	0.301	6.43531e-116	LMC
Ppp1r1c	5.31384e-117	0.48014	0.435	0.092	8.70833e-113	LMC
Rgs10	1.15506e-114	0.426431	0.537	0.163	1.89291e-110	LMC
Sst1	2.031e-112	0.859675	0.508	0.134	3.3284e-108	LMC
Lgals11	8.51458e-112	0.786804	0.642	0.296	1.39537e-107	LMC
Lhx1	1.9595e-110	0.309563	0.304	0.032	3.21123e-106	LMC
Sobp	5.03837e-108	0.378079	0.75	0.361	8.25688e-104	LMC
Rbp11	1.9858e-106	0.381152	0.984	0.922	3.25432e-102	LMC
Nr2f11	6.42374e-102	0.528312	0.768	0.472	1.05272e-97	LMC
D930028M14Rik2	2.44552e-100	0.668452	0.636	0.237	4.00772e-96	LMC
Nrip1	2.96885e-99	0.330359	0.365	0.078	4.86535e-95	LMC
Selm1	2.41522e-98	0.456834	0.928	0.656	3.95806e-94	LMC
Ptn3	2.83801e-93	0.430934	0.907	0.573	4.65093e-89	LMC
Chodl1	5.61972e-91	0.59131	0.655	0.307	9.2096e-87	LMC
Pcdh102	2.35011e-90	0.440448	0.661	0.328	3.85136e-86	LMC
Mt32	6.48757e-90	0.444467	0.969	0.819	1.06318e-85	LMC
Camk2d1	6.21698e-88	0.3812	0.686	0.338	1.01884e-83	LMC
Spock11	6.31356e-88	0.380311	0.715	0.338	1.03467e-83	LMC
Fxyd61	3.88407e-87	0.30881	0.996	0.931	6.36522e-83	LMC
Dfna5	8.80648e-86	0.368546	0.668	0.382	1.44321e-81	LMC
Gfra1	1.9142e-84	0.300687	0.519	0.175	3.13699e-80	LMC
Ccnd2	2.47061e-83	0.295318	0.299	0.052	4.04883e-79	LMC
Akap122	6.60227e-83	0.357152	0.938	0.647	1.08198e-78	LMC
Lrp1b	5.8999e-80	0.439303	0.396	0.106	9.66876e-76	LMC
Rgs4	2.86308e-77	0.327317	0.259	0.034	4.69202e-73	LMC
Olfm12	8.1336e-75	0.363173	0.872	0.577	1.33293e-70	LMC
Efna51	2.38779e-74	0.41711	0.646	0.344	3.91311e-70	LMC
Cit	5.03579e-73	0.31663	0.549	0.218	8.25266e-69	LMC
Onecut21	5.93713e-73	0.43024	0.684	0.369	9.72977e-69	LMC
Abat	3.56805e-72	0.269642	0.459	0.155	5.84732e-68	LMC
Aplp2	1.92711e-68	0.331411	0.846	0.656	3.15816e-64	LMC
Nefh	2.17977e-67	0.265873	0.437	0.151	3.57221e-63	LMC
Hpcal1	1.66087e-66	0.318671	0.653	0.354	2.72183e-62	LMC
Sdc3	7.12105e-66	0.289422	0.755	0.449	1.167e-61	LMC
Spats2l	8.5668e-66	0.258956	0.379	0.119	1.40393e-61	LMC
Hspe11	2.19368e-65	0.254744	0.995	0.976	3.595e-61	LMC
Gng5	4.4109e-65	0.365253	0.953	0.796	7.22859e-61	LMC
Pcdh173	1.44713e-64	0.444932	0.495	0.192	2.37155e-60	LMC
2900055J20Rik1	2.76379e-64	0.334846	0.527	0.214	4.5293e-60	LMC
Lrrn3	4.58887e-63	0.259703	0.484	0.187	7.52024e-59	LMC
Adam19	2.02766e-62	0.254232	0.631	0.31	3.32293e-58	LMC
Mgat4c	7.19056e-62	0.323122	0.305	0.071	1.17839e-57	LMC
Map6	1.69061e-58	0.267238	0.802	0.505	2.77057e-54	LMC
Rac31	8.78062e-58	0.296616	0.847	0.58	1.43897e-53	LMC
Isl13	1.12616e-56	0.309648	0.569	0.61	1.84554e-52	LMC
Sh3bgrl3	4.37354e-56	0.264726	0.994	0.952	7.16735e-52	LMC
Sms	2.05129e-55	0.262454	0.988	0.944	3.36165e-51	LMC
Sncb1	6.28606e-55	0.264043	0.648	0.352	1.03016e-50	LMC
Hoxd101	8.50111e-54	0.36056	0.743	0.561	1.39316e-49	LMC
Ndufb2	1.65049e-52	0.255909	0.994	0.95	2.70482e-48	LMC
Inpp5f1	1.38831e-50	0.273216	0.943	0.756	2.27516e-46	LMC
Mrpl541	2.11731e-49	0.25228	0.946	0.756	3.46985e-45	LMC
Sec61b	2.45227e-47	0.253795	0.987	0.938	4.01878e-43	LMC
Atp1b11	1.62749e-45	0.265716	0.79	0.549	2.66713e-41	LMC
1110008P14Rik	1.00837e-41	0.259339	0.95	0.847	1.65252e-37	LMC
Npas3	4.49357e-41	0.272512	0.673	0.413	7.36406e-37	LMC
Pcp4	3.24327e-40	0.337618	0.281	0.095	5.31506e-36	LMC
Snap25	1.88205e-33	0.259168	0.95	0.862	3.0843e-29	LMC
Csrp22	3.16303e-33	0.262726	0.884	0.751	5.18357e-29	LMC
Gm29666	2.46054e-28	0.372266	0.272	0.131	4.03234e-24	LMC
Ifitm21	3.27689e-28	0.264205	0.527	0.322	5.37017e-24	LMC
Zfhx33	0	1.63241	0.989	0.704	0	Slc17a6+
Celf44	0	1.52988	0.936	0.678	0	Slc17a6+
Rmst3	0	1.33691	0.887	0.365	0	Slc17a6+
Gm26942	1.21033e-291	1.28057	0.931	0.628	1.98348e-287	Slc17a6+
Fam19a1	9.68945e-281	1.03578	0.579	0.042	1.58791e-276	Slc17a6+
Opcml3	1.07584e-262	1.14215	0.762	0.278	1.76309e-258	Slc17a6+
Nnat2	6.20841e-251	0.657684	1	1	1.01743e-246	Slc17a6+
Zfhx4	3.2448e-233	0.984513	0.685	0.128	5.31757e-229	Slc17a6+
Celf22	1.29134e-224	0.83733	0.635	0.321	2.11625e-220	Slc17a6+
Scg22	2.62173e-213	0.957513	0.625	0.223	4.29648e-209	Slc17a6+
Zfos1	4.05297e-180	0.746948	0.974	0.961	6.642e-176	Slc17a6+
Cbln11	1.14257e-176	0.812271	0.768	0.352	1.87244e-172	Slc17a6+
Pcsk21	8.02353e-173	0.690927	0.63	0.202	1.3149e-168	Slc17a6+
Ldb23	1.09769e-133	0.683223	0.811	0.417	1.79889e-129	Slc17a6+
Meis22	1.39004e-126	0.707265	0.971	0.763	2.27799e-122	Slc17a6+
Nkx6-1	8.03575e-125	0.572106	0.483	0.1	1.3169e-120	Slc17a6+
Msi2	2.51033e-123	0.45506	0.421	0.151	4.11394e-119	Slc17a6+
Ntm3	1.07092e-122	0.776137	0.708	0.476	1.75502e-118	Slc17a6+
Nuak1	3.57513e-122	0.504249	0.644	0.416	5.85893e-118	Slc17a6+
Pou2f22	5.6416e-122	0.598894	0.684	0.365	9.24545e-118	Slc17a6+
Hap11	1.83998e-120	0.500417	0.615	0.353	3.01535e-116	Slc17a6+
Bach2	4.02283e-120	0.49921	0.755	0.602	6.59262e-116	Slc17a6+
Efnb2	1.87455e-119	0.456028	0.405	0.127	3.07201e-115	Slc17a6+
Rps27	1.09012e-118	0.257445	1	1	1.78649e-114	Slc17a6+
Gpm6a1	2.77807e-117	0.501157	0.796	0.641	4.5527e-113	Slc17a6+
Spon1	1.77912e-112	0.618724	0.424	0.107	2.91563e-108	Slc17a6+
Gria21	2.98418e-105	0.503729	0.894	0.784	4.89047e-101	Slc17a6+
Nudt4	3.19827e-99	0.424586	0.591	0.405	5.24132e-95	Slc17a6+
Cxxc4	5.49173e-90	0.422649	0.711	0.537	8.99985e-86	Slc17a6+
Dlk1	7.18035e-88	0.45233	0.359	0.118	1.17672e-83	Slc17a6+
Pcdh174	1.11282e-85	0.669876	0.511	0.202	1.8237e-81	Slc17a6+
Serpine2	1.41472e-84	0.398796	0.429	0.166	2.31845e-80	Slc17a6+
Cox7a2l1	2.30208e-84	0.381142	1	0.992	3.77264e-80	Slc17a6+
Sox41	1.91511e-81	0.475354	0.997	0.974	3.13848e-77	Slc17a6+
Zdbf2	1.58899e-80	0.351227	0.356	0.12	2.60404e-76	Slc17a6+
Meg31	2.56155e-80	0.356663	1	0.999	4.19787e-76	Slc17a6+
Fam19a2	2.18327e-77	0.406107	0.383	0.094	3.57795e-73	Slc17a6+
Rnf220	6.80117e-77	0.323859	0.403	0.249	1.11458e-72	Slc17a6+
Rnd3	1.74118e-73	0.455095	0.586	0.293	2.85344e-69	Slc17a6+
Wbp52	6.00677e-73	0.448685	0.925	0.815	9.84389e-69	Slc17a6+
Chd3os1	7.95985e-71	0.420392	0.928	0.868	1.30446e-66	Slc17a6+
Btbd33	4.37055e-67	0.503992	0.615	0.37	7.16246e-63	Slc17a6+
Auts2	6.17266e-67	0.40353	0.639	0.42	1.01158e-62	Slc17a6+
Gabra2	1.50929e-66	0.360741	0.338	0.177	2.47343e-62	Slc17a6+
Mycbp2	3.00341e-65	0.368701	0.762	0.654	4.92199e-61	Slc17a6+
Trib2	3.14522e-65	0.32532	0.579	0.446	5.15438e-61	Slc17a6+
Prnp	1.93926e-64	0.364058	0.661	0.5	3.17806e-60	Slc17a6+
Vstm2a	2.77526e-64	0.46789	0.424	0.155	4.54809e-60	Slc17a6+
Btg1	1.19545e-63	0.357786	0.718	0.588	1.95911e-59	Slc17a6+
Nap1l51	1.15465e-60	0.356473	0.741	0.628	1.89225e-56	Slc17a6+
Snhg12	1.52791e-60	0.363907	0.747	0.662	2.50393e-56	Slc17a6+
Eif3e	6.29408e-57	0.344788	0.987	0.97	1.03147e-52	Slc17a6+
Zswim6	3.15469e-54	0.317313	0.481	0.308	5.16991e-50	Slc17a6+
Snhg111	4.26978e-53	0.268351	1	0.974	6.99732e-49	Slc17a6+
Slc24a3	6.34087e-53	0.274279	0.346	0.197	1.03914e-48	Slc17a6+
Zfp503	6.63313e-53	0.354497	0.409	0.196	1.08704e-48	Slc17a6+
Ppp3ca	3.28914e-52	0.32703	0.876	0.866	5.39024e-48	Slc17a6+
Flywch2	1.00748e-49	0.259829	0.61	0.563	1.65106e-45	Slc17a6+
Cacna1e	2.37788e-48	0.255625	0.32	0.151	3.89687e-44	Slc17a6+
Snrpg	3.85828e-48	0.251953	0.995	0.998	6.32295e-44	Slc17a6+
Ahi11	4.42332e-48	0.323858	0.77	0.67	7.24894e-44	Slc17a6+
Rprm4	6.78157e-47	0.418307	0.664	0.704	1.11136e-42	Slc17a6+
Zcchc12	1.34267e-46	0.309467	0.475	0.296	2.20036e-42	Slc17a6+
Unc5d	3.97687e-46	0.335194	0.375	0.142	6.51729e-42	Slc17a6+
Arglu1	1.8776e-45	0.321702	0.759	0.698	3.07701e-41	Slc17a6+
Cirbp	3.36268e-43	0.31244	0.954	0.952	5.51075e-39	Slc17a6+
Jarid21	4.21265e-43	0.287771	0.527	0.39	6.90369e-39	Slc17a6+
Vat1l1	6.95289e-43	0.257968	0.507	0.411	1.13944e-38	Slc17a6+
Hoxd11	2.8078e-42	0.303301	0.501	0.347	4.60142e-38	Slc17a6+
Flrt21	3.76283e-42	0.338045	0.45	0.234	6.16653e-38	Slc17a6+
Gltscr2	1.27053e-41	0.269539	0.804	0.755	2.08215e-37	Slc17a6+
Ndufa6	1.70578e-41	0.274753	0.967	0.957	2.79543e-37	Slc17a6+
Tmem1301	3.91767e-41	0.256851	0.56	0.443	6.42028e-37	Slc17a6+
Zfhx2	1.41707e-40	0.307111	0.636	0.476	2.3223e-36	Slc17a6+
Sp83	3.67421e-40	0.478215	0.416	0.187	6.0213e-36	Slc17a6+
Zbtb202	2.78076e-39	0.364325	0.716	0.54	4.55711e-35	Slc17a6+
Fxyd62	4.77348e-38	0.289071	0.976	0.937	7.82278e-34	Slc17a6+
Dusp26	6.46099e-38	0.25672	0.659	0.561	1.05883e-33	Slc17a6+
Xpr1	8.66066e-38	0.265779	0.788	0.759	1.41931e-33	Slc17a6+
Olfm13	3.37937e-37	0.3109	0.741	0.608	5.53811e-33	Slc17a6+
H2afv	1.71505e-36	0.254267	0.501	0.364	2.81062e-32	Slc17a6+
Resp181	5.1571e-36	0.30961	0.835	0.72	8.45145e-32	Slc17a6+
Cpe1	7.83353e-35	0.274155	0.887	0.828	1.28376e-30	Slc17a6+
Use1	8.31709e-35	0.253529	0.838	0.795	1.363e-30	Slc17a6+
Mir124-2hg1	9.15925e-35	0.29377	0.785	0.69	1.50102e-30	Slc17a6+
Lhx33	2.15664e-33	0.303378	0.437	0.23	3.5343e-29	Slc17a6+
1700017N19Rik1	1.30041e-31	0.267676	0.318	0.124	2.13111e-27	Slc17a6+
Mfhas11	6.99123e-31	0.263892	0.509	0.342	1.14572e-26	Slc17a6+
Id23	3.87394e-30	0.315082	0.67	0.456	6.34861e-26	Slc17a6+
Rnf1521	4.33359e-30	0.280271	0.444	0.301	7.10189e-26	Slc17a6+
C1ql3	8.74885e-30	0.353733	0.287	0.179	1.43376e-25	Slc17a6+
Lrfn52	4.42543e-29	0.30189	0.504	0.322	7.2524e-25	Slc17a6+
Hoxd102	9.02996e-24	0.282697	0.705	0.574	1.47983e-19	Slc17a6+
Runx1t11	1.7785e-23	0.341714	0.868	0.787	2.9146e-19	Slc17a6+
Kctd122	1.4386e-20	0.330114	0.333	0.193	2.35757e-16	Slc17a6+
D930028M14Rik4	1.80309e-177	1.20955	0.976	0.258	2.9549e-173	Unknown
Rxrg2	1.32736e-151	0.88677	0.856	0.247	2.17528e-147	Unknown
Sncg4	2.48043e-131	0.846462	1	0.943	4.06493e-127	Unknown
Cntnap2	2.90901e-128	0.752337	0.801	0.266	4.76729e-124	Unknown
Sema3d	3.41548e-114	0.447898	0.493	0.032	5.59729e-110	Unknown
Mpped22	1.8137e-89	0.582413	0.743	0.193	2.97229e-85	Unknown
A730046J19Rik2	2.46656e-87	0.756155	0.866	0.432	4.0422e-83	Unknown
Ebf15	1.05336e-85	0.590517	0.949	0.43	1.72625e-81	Unknown
Pbx14	2.32627e-79	0.633309	0.993	0.828	3.81228e-75	Unknown
Gnas1	9.96042e-79	0.631907	0.959	0.897	1.63231e-74	Unknown
Igfbp54	7.3678e-74	0.618519	0.969	0.759	1.20743e-69	Unknown
Grb10	2.59805e-72	0.489999	0.497	0.117	4.25768e-68	Unknown
Col12a1	1.63013e-71	0.26877	0.271	0.008	2.67146e-67	Unknown
Nrp12	1.60344e-69	0.577471	0.993	0.756	2.62772e-65	Unknown
Onecut22	4.17627e-69	0.670474	0.815	0.394	6.84407e-65	Unknown
Atp2b14	2.1923e-66	0.463394	1	0.923	3.59274e-62	Unknown
Ppm1h4	2.00369e-65	0.734522	0.764	0.414	3.28364e-61	Unknown
Rbp2	1.35094e-63	0.476443	0.582	0.192	2.21392e-59	Unknown
Ppp2r2b1	1.7389e-63	0.538318	0.99	0.817	2.84971e-59	Unknown
Klhl14	3.55547e-62	0.461153	0.723	0.241	5.82671e-58	Unknown
Slc18a31	2.26838e-61	0.490994	0.877	0.586	3.71742e-57	Unknown
Gria4	1.02387e-60	0.461609	0.61	0.293	1.67792e-56	Unknown
C1ql31	1.08345e-58	0.509254	0.61	0.166	1.77556e-54	Unknown
Rbp13	1.66579e-57	0.443151	1	0.928	2.7299e-53	Unknown
Tmem255a	5.92376e-57	0.458808	0.545	0.183	9.70786e-53	Unknown
Mecom3	1.59052e-55	0.553138	0.815	0.387	2.60654e-51	Unknown
Cisd3	7.12605e-55	0.471758	0.688	0.346	1.16782e-50	Unknown
Crabp1	1.42861e-54	0.778245	0.428	0.084	2.34121e-50	Unknown
Fam188a	1.44903e-54	0.451932	0.784	0.509	2.37467e-50	Unknown
Nefl3	1.80025e-49	0.291478	1	0.978	2.95024e-45	Unknown
Anxa5	8.15052e-49	0.374911	0.483	0.166	1.33571e-44	Unknown
Rbms31	2.36089e-42	0.387531	1	0.946	3.86903e-38	Unknown
Ppp1r1c1	2.00283e-38	0.406881	0.459	0.128	3.28224e-34	Unknown
Ntng1	1.04002e-36	0.30486	0.438	0.123	1.70438e-32	Unknown
Ngfr1	4.04972e-36	0.416342	0.918	0.713	6.63667e-32	Unknown
Grin2a	2.0155e-35	0.327065	0.479	0.173	3.303e-31	Unknown
Nefm3	1.32765e-34	0.351803	1	0.962	2.17576e-30	Unknown
Megf11	1.5437e-34	0.367302	0.61	0.271	2.52982e-30	Unknown
2900055J20Rik2	1.93346e-34	0.394167	0.599	0.243	3.16856e-30	Unknown
Ntf3	6.49898e-32	0.405321	0.685	0.444	1.06505e-27	Unknown
Ddah11	7.3403e-32	0.383049	0.743	0.465	1.20293e-27	Unknown
Ubash3b	3.69888e-31	0.26858	0.325	0.109	6.06172e-27	Unknown
Casz15	9.06031e-31	0.280335	0.729	0.38	1.4848e-26	Unknown
Fgf131	1.06197e-29	0.380259	0.884	0.676	1.74035e-25	Unknown
Cdh132	5.17556e-29	0.371064	0.75	0.451	8.48171e-25	Unknown
Gng51	1.67529e-28	0.377032	0.942	0.814	2.74546e-24	Unknown
Ndrg2	4.18614e-28	0.32388	0.517	0.262	6.86024e-24	Unknown
Sh3bgrl1	1.76602e-27	0.334001	0.979	0.91	2.89415e-23	Unknown
Slc5a73	2.56853e-27	0.368726	0.853	0.636	4.20931e-23	Unknown
Epb41l3	1.56497e-26	0.313054	0.716	0.495	2.56468e-22	Unknown
Tmtc4	2.83578e-24	0.298216	0.524	0.272	4.64728e-20	Unknown
Fgf10	2.34309e-23	0.275965	0.438	0.174	3.83986e-19	Unknown
Irx11	4.84187e-23	0.275673	0.397	0.141	7.93486e-19	Unknown
Selm2	8.52427e-23	0.357226	0.87	0.689	1.39696e-18	Unknown
Clic14	1.60964e-22	0.279488	0.791	0.515	2.63788e-18	Unknown
Hmgn5	1.20989e-20	0.268513	0.38	0.152	1.98277e-16	Unknown
Ctnna2	8.60012e-20	0.287362	0.808	0.613	1.40939e-15	Unknown
Akr1b3	3.11347e-19	0.289572	0.637	0.396	5.10235e-15	Unknown
D430041D05Rik2	7.10737e-19	0.280837	0.616	0.364	1.16476e-14	Unknown
Mocs2	1.48812e-18	0.274551	0.884	0.75	2.43873e-14	Unknown
Lsamp1	1.63531e-17	0.305033	0.692	0.472	2.67995e-13	Unknown
Robo11	1.40231e-16	0.266551	0.61	0.366	2.2981e-12	Unknown
Ntrk3	9.12772e-16	0.270902	0.623	0.401	1.49585e-11	Unknown
Chodl3	9.23233e-16	0.267616	0.599	0.348	1.51299e-11	Unknown
Pcbd1	1.02165e-15	0.259044	0.606	0.381	1.67429e-11	Unknown
Ucp2	7.1438e-15	0.268008	0.329	0.165	1.17073e-10	Unknown
Laptm4b1	1.83526e-14	0.27124	0.743	0.604	3.00763e-10	Unknown
AI5934422	4.22972e-14	0.302039	0.568	0.36	6.93167e-10	Unknown
Ifitm22	1.65502e-13	0.28047	0.568	0.342	2.71224e-09	Unknown
Tagln24	7.2921e-13	0.266932	0.616	0.397	1.19503e-08	Unknown
