## Supplementary table 3 for "Single-cell transcriptomic analysis unveils spinal motor neuron subtype diversity underpinning the water-to-land transition in vertebrates"

### Sheet: Table S3
Table S3: Differentially expressed genes between LMC and MMC from rostral sample (related to Figure S4B).
gene	p_val	avg_logFC	pct.1	pct.2	p_val_adj	cluster
Mecom	0	1.30558	0.903	0.008	0	MMC
Gm17750	0	1.09898	0.63	0.027	0	MMC
Lmo4	0	0.914678	0.826	0.289	0	MMC
Slit2	0	0.776162	0.999	0.993	0	MMC
Prph	0	-0.92862	0.55	0.978	0	LMC
Ntm	0	-0.99568	0.082	0.729	0	LMC
Aldh1a2	0	-1.2395	0.031	0.756	0	LMC
Foxp1	0	-2.15397	0.174	0.98	0	LMC
Lhx4	1.34057693215513e-314	0.817331	0.661	0.061	2.22884320740112e-310	MMC
Lhx1os	4.75465192513862e-313	-1.58223	0.092	0.682	0	LMC
Syt4	5.44832e-307	-1.34622	0.4	0.837	9.05838e-303	LMC
Tshz1	2.61973e-304	-1.06281	0.149	0.732	4.35556e-300	LMC
Brinp3	2.78244e-275	-1.15851	0.036	0.565	4.62609e-271	LMC
Ptn	4.27133e-274	-0.963747	0.545	0.911	7.10151e-270	LMC
Dab1	2.9449e-266	-0.62269	0.144	0.727	4.89619e-262	LMC
Casz1	3.79414e-258	0.629584	0.654	0.082	6.30814e-254	MMC
Igfbp5	2.01279e-254	1.16564	0.858	0.466	3.34646e-250	MMC
Ebf1	2.45784e-249	1.35004	0.625	0.118	4.08641e-245	MMC
Socs2	4.08151e-249	-0.652124	0.112	0.662	6.78592e-245	LMC
Enc1	6.32006e-244	-0.639581	0.046	0.555	1.05077e-239	LMC
Fxyd7	7.92665e-233	-0.56341	0.807	0.999	1.31788e-228	LMC
Nwd2	2.16895e-227	0.829227	0.844	0.395	3.6061e-223	MMC
Lsamp	7.20708e-222	0.693212	0.922	0.639	1.19825e-217	MMC
Rplp1	1.17303e-209	-0.260783	1	1	1.95029e-205	LMC
Onecut2	7.48583e-209	-0.645261	0.169	0.658	1.24459e-204	LMC
Atp2b1	2.40117e-208	0.645525	0.996	0.969	3.99219e-204	MMC
Lhx1	6.82133e-199	-0.561535	0.031	0.461	1.13411e-194	LMC
Anxa2	2.21079e-198	-0.818504	0.299	0.695	3.67566e-194	LMC
Sez6	4.93246e-194	0.579553	0.634	0.235	8.2007e-190	MMC
Lrp1b	7.38886e-192	-0.605476	0.021	0.418	1.22847e-187	LMC
Snca	3.29021e-191	-0.796443	0.314	0.722	5.4703e-187	LMC
Ube2ql1	1.0593e-189	0.598908	0.96	0.804	1.76119e-185	MMC
Ina	7.61277e-188	0.408085	0.999	0.999	1.2657e-183	MMC
Rxrg	1.37479e-186	0.428369	0.395	0.012	2.28572e-182	MMC
D930028M14Rik	1.7971e-182	-0.837662	0.067	0.483	2.98785e-178	LMC
Tppp3	4.35108e-181	-0.592415	0.839	0.985	7.2341e-177	LMC
Rpl12	3.46036e-176	-0.315404	0.999	0.999	5.7532e-172	LMC
RP23-291B1.2	2.74431e-170	0.48045	0.499	0.073	4.56269e-166	MMC
Sema6a	2.7615e-169	0.555211	0.74	0.448	4.59127e-165	MMC
Anxa5	5.6217e-163	-0.455696	0.127	0.532	9.34665e-159	LMC
Tenm1	4.44135e-162	-0.455994	0.116	0.555	7.38419e-158	LMC
Ptprd	5.87014e-160	0.521894	0.968	0.913	9.75969e-156	MMC
Il6st	4.38367e-158	0.508358	0.568	0.266	7.28828e-154	MMC
Cadm1	5.87304e-155	0.530069	0.845	0.425	9.76452e-151	MMC
Nr2f2	1.49082e-153	-0.458611	0.453	0.882	2.47864e-149	LMC
Isl1	1.61445e-153	0.43333	0.786	0.334	2.68418e-149	MMC
Rgs10	1.28413e-152	-0.478338	0.258	0.702	2.13499e-148	LMC
Cdh7	2.03407e-152	-0.49119	0.084	0.477	3.38184e-148	LMC
Lypd1	2.01149e-149	-0.750711	0.073	0.431	3.3443e-145	LMC
Clic1	8.0244e-149	0.658597	0.683	0.398	1.33414e-144	MMC
Lhx3	3.92933e-148	0.35077	0.314	0.007	6.53291e-144	MMC
AW551984	3.59344e-147	0.527162	0.834	0.64	5.97446e-143	MMC
Grp	2.41253e-139	-0.472417	0.009	0.309	4.01108e-135	LMC
Hpca	8.24658e-138	-0.356484	0.201	0.63	1.37108e-133	LMC
Brinp1	4.5233e-137	0.415661	0.463	0.104	7.52043e-133	MMC
S100a10	2.41306e-136	-0.419529	0.972	0.999	4.01195e-132	LMC
Pcdh10	8.1569e-134	-0.498196	0.393	0.761	1.35617e-129	LMC
Hmgb3	3.09525e-133	0.431427	0.976	0.95	5.14616e-129	MMC
Sncg	6.52785e-133	-0.270001	0.999	0.999	1.08532e-128	LMC
Pcdh19	4.30471e-132	-0.396967	0.055	0.397	7.15701e-128	LMC
Crnde	8.78441e-132	0.422005	0.448	0.083	1.4605e-127	MMC
Neurod1	1.64311e-131	0.448919	0.41	0.106	2.73183e-127	MMC
Arhgap36	1.34124e-122	-0.478582	0.026	0.309	2.22994e-118	LMC
Gm2694	1.84133e-122	0.700558	0.668	0.372	3.0614e-118	MMC
Tshz2	2.00647e-122	-0.564429	0.522	0.462	3.33596e-118	LMC
Nefh	2.71245e-120	-0.408655	0.19	0.557	4.50973e-116	LMC
Dstn	4.99026e-120	0.395262	0.994	0.987	8.29681e-116	MMC
Abat	6.08055e-120	-0.336843	0.114	0.474	1.01095e-115	LMC
Bcl11a	1.12292e-116	0.470255	0.641	0.245	1.86696e-112	MMC
S100a11	2.94565e-115	-0.462833	0.295	0.673	4.89743e-111	LMC
Nefm	4.26999e-113	-0.458023	0.997	1	7.09928e-109	LMC
Pnoc	1.83555e-112	-0.470344	0.014	0.269	3.05178e-108	LMC
Epha7	3.53008e-110	0.390226	0.459	0.117	5.86911e-106	MMC
Lgals1	3.84723e-110	-0.812417	0.397	0.687	6.3964e-106	LMC
Snx10	8.59763e-110	0.399228	0.703	0.457	1.42944e-105	MMC
Cartpt	4.63095e-109	-0.741534	0.028	0.277	7.69941e-105	LMC
Meis1	7.1853e-109	0.442664	0.859	0.512	1.19463e-104	MMC
Negr1	3.13578e-107	-0.449779	0.216	0.541	5.21355e-103	LMC
Cacna1e	4.68079e-107	-0.287583	0.132	0.485	7.78228e-103	LMC
Btbd3	1.99599e-105	0.458119	0.444	0.201	3.31854e-101	MMC
Uts2b	2.83458e-105	0.696422	0.535	0.235	4.71278e-101	MMC
Bcas3	7.15124e-105	0.425103	0.366	0.151	1.18897e-100	MMC
H3f3a	1.35885e-104	0.286964	1	1	2.25923e-100	MMC
Pbx1	2.26153e-103	0.537791	0.961	0.893	3.76002e-99	MMC
Fign	1.97151e-102	0.797241	0.272	0.136	3.27784e-98	MMC
Lifr	2.52985e-101	0.516158	0.649	0.327	4.20614e-97	MMC
Nudt4	1.29431e-100	-0.373656	0.348	0.675	2.15192e-96	LMC
Mn1	2.54207e-97	-0.43307	0.216	0.521	4.22645e-93	LMC
Mnx1	4.96727e-96	0.346621	0.461	0.186	8.25858e-92	MMC
Apbb2	1.13295e-95	0.383536	0.751	0.641	1.88365e-91	MMC
Cbln2	6.99424e-95	0.386294	0.381	0.081	1.16286e-90	MMC
Nr2f1	7.34672e-95	-0.537814	0.298	0.502	1.22147e-90	LMC
Lrrc4c	9.49224e-95	0.39102	0.581	0.334	1.57818e-90	MMC
Rbms3	6.01174e-94	0.356913	0.991	0.957	9.99511e-90	MMC
C1ql3	6.34586e-94	-0.551538	0.048	0.285	1.05506e-89	LMC
Vstm2a	1.03668e-93	-0.480919	0.303	0.628	1.72358e-89	LMC
Ppp2r2b	4.60516e-93	0.395238	0.925	0.858	7.65654e-89	MMC
Camk2n1	2.85801e-92	0.40618	0.821	0.698	4.75173e-88	MMC
Tagln2	3.58506e-92	-0.555401	0.304	0.652	5.96053e-88	LMC
Hmgb1	1.49019e-91	0.297254	0.999	0.999	2.47758e-87	MMC
Copz1	7.42413e-91	0.303698	0.691	0.614	1.23434e-86	MMC
Cirbp	2.61295e-90	0.394052	0.959	0.927	4.34429e-86	MMC
Nrep	3.42614e-90	0.302802	1	0.991	5.69631e-86	MMC
Gpx3	5.63019e-90	-0.3808	0.396	0.669	9.36076e-86	LMC
1500011B03Rik	2.79762e-89	0.336429	0.952	0.923	4.65133e-85	MMC
Meis2	4.95631e-87	-0.533125	0.703	0.701	8.24037e-83	LMC
Mrpl54	1.13642e-86	-0.323602	0.627	0.883	1.88941e-82	LMC
Tcf4	3.87449e-86	0.335332	0.422	0.164	6.44173e-82	MMC
Ncald	8.88139e-85	-0.289987	0.17	0.489	1.47662e-80	LMC
Etv4	9.74827e-85	-0.633298	0.014	0.212	1.62075e-80	LMC
Maf	6.73012e-84	0.301871	0.529	0.222	1.11895e-79	MMC
Kctd12	1.01052e-83	0.575619	0.547	0.393	1.6801e-79	MMC
Calm2	1.08239e-83	0.401882	1	1	1.79959e-79	MMC
Hoxa9	9.76079e-83	0.2952	0.253	0.028	1.62283e-78	MMC
Adgrl3	1.12854e-82	0.351669	0.679	0.498	1.87631e-78	MMC
Slco3a1	1.57828e-82	0.31776	0.397	0.14	2.62405e-78	MMC
Rasgef1c	2.05301e-82	0.309922	0.477	0.224	3.41334e-78	MMC
Epha5	1.9867e-80	0.464722	0.661	0.364	3.30308e-76	MMC
Laptm4b	5.12578e-80	0.34237	0.792	0.718	8.52213e-76	MMC
Rpl22l1	6.38244e-80	-0.322896	0.98	0.997	1.06114e-75	LMC
Camk2d	8.18607e-79	-0.362376	0.299	0.592	1.36102e-74	LMC
Nell1	8.88182e-79	0.330342	0.477	0.254	1.47669e-74	MMC
Cd9	1.00492e-77	0.296897	0.318	0.073	1.67077e-73	MMC
Polr2m	4.009e-76	-0.313923	0.483	0.761	6.66536e-72	LMC
Rarb	7.24401e-76	0.333469	0.432	0.161	1.20439e-71	MMC
Gatm	1.99614e-75	-0.252656	0.178	0.475	3.31879e-71	LMC
St6galnac5	1.228e-74	0.339943	0.508	0.229	2.04168e-70	MMC
Pbx3	1.48542e-74	-0.410071	0.228	0.454	2.46966e-70	LMC
Rab3ip	1.05087e-73	0.267895	0.327	0.139	1.74718e-69	MMC
Gabrg1	4.00904e-73	-0.277258	0.008	0.181	6.66543e-69	LMC
Hspe1	4.01855e-71	-0.254056	0.985	0.997	6.68123e-67	LMC
Pcp4	4.29965e-71	-0.406461	0.095	0.317	7.1486e-67	LMC
Skap2	4.84374e-71	-0.302456	0.137	0.379	8.0532e-67	LMC
Nefl	5.18137e-71	-0.306775	0.999	1	8.61455e-67	LMC
Cbln1	2.3236e-70	0.387347	0.417	0.181	3.86322e-66	MMC
Gng5	3.65697e-70	-0.355182	0.685	0.874	6.08008e-66	LMC
Ezr	1.52121e-69	0.309788	0.257	0.095	2.52916e-65	MMC
Megf11	6.57276e-69	0.288077	0.446	0.234	1.09279e-64	MMC
Sox9	4.87538e-68	0.275675	0.314	0.085	8.10581e-64	MMC
Rassf4	4.13443e-67	0.292618	0.372	0.139	6.8739e-63	MMC
Khdrbs2	1.12306e-66	0.366397	0.62	0.456	1.8672e-62	MMC
Cadm2	3.52436e-66	-0.32731	0.419	0.691	5.8596e-62	LMC
Ctxn2	5.69102e-66	-0.274269	0.166	0.436	9.46189e-62	LMC
Runx1t1	2.20146e-65	0.449287	0.665	0.419	3.66015e-61	MMC
Kcnb2	2.09723e-60	0.281923	0.503	0.353	3.48686e-56	MMC
Pcbd1	2.19993e-60	-0.2652	0.238	0.509	3.65761e-56	LMC
Atp8a1	4.22374e-60	-0.261668	0.514	0.772	7.02239e-56	LMC
Cd81	6.28426e-60	0.339603	0.962	0.954	1.04482e-55	MMC
Tenm2	3.80921e-59	0.29026	0.398	0.182	6.33318e-55	MMC
Dtnbp1	4.59548e-59	-0.26149	0.35	0.63	7.64045e-55	LMC
Ldb2	1.50224e-58	0.318341	0.286	0.221	2.49763e-54	MMC
Tmeff2	9.54526e-57	-0.29626	0.298	0.485	1.587e-52	LMC
Prr13	1.92361e-56	0.294024	0.644	0.449	3.19819e-52	MMC
Malat1	5.02123e-56	0.275423	1	1	8.34829e-52	MMC
Ncam2	5.81081e-56	0.292306	0.393	0.224	9.66105e-52	MMC
Rasl11a	5.02989e-55	0.25683	0.258	0.087	8.3627e-51	MMC
Grip1	5.30807e-55	0.260432	0.488	0.313	8.8252e-51	MMC
Pcdh9	7.03936e-55	0.334823	0.78	0.588	1.17036e-50	MMC
Jak1	1.88106e-54	-0.267232	0.52	0.74	3.12744e-50	LMC
Med10	2.94687e-54	0.273228	0.76	0.698	4.89946e-50	MMC
Lin7a	4.36888e-54	0.368579	0.625	0.481	7.2637e-50	MMC
Pcdh7	1.31724e-52	0.309793	0.92	0.888	2.19005e-48	MMC
Ifitm2	2.81725e-52	-0.387233	0.46	0.711	4.68395e-48	LMC
Rnf152	2.95725e-52	-0.265266	0.264	0.529	4.91673e-48	LMC
Cplx2	4.17679e-52	0.2948	0.694	0.605	6.94433e-48	MMC
Pid1	1.20573e-51	-0.291606	0.307	0.52	2.00464e-47	LMC
Rmst	1.68381e-51	0.257907	0.359	0.138	2.7995e-47	MMC
Sema3c	1.79797e-51	0.33868	0.813	0.655	2.9893e-47	MMC
Efna5	3.14177e-51	-0.294716	0.233	0.468	5.2235e-47	LMC
Celf4	1.31842e-50	0.337774	0.772	0.658	2.192e-46	MMC
Gnas	2.21766e-50	-0.323581	0.94	0.979	3.68708e-46	LMC
Scg5	2.32453e-50	0.274518	0.675	0.584	3.86477e-46	MMC
Mrpl34	2.63048e-50	0.254196	0.923	0.892	4.37344e-46	MMC
Dner	6.52354e-49	-0.262786	0.491	0.724	1.0846e-44	LMC
Arl6ip1	6.66855e-48	0.297966	0.914	0.888	1.10871e-43	MMC
Rbp1	4.00733e-47	0.330126	0.994	0.98	6.66258e-43	MMC
Ckb	5.35022e-47	0.295334	0.905	0.883	8.89528e-43	MMC
Vim	1.38257e-46	0.357816	0.805	0.647	2.29866e-42	MMC
Rac3	1.97004e-46	-0.250188	0.636	0.818	3.27539e-42	LMC
Pcdh17	4.0333e-45	-0.325733	0.228	0.401	6.70576e-41	LMC
Sox11	8.52664e-45	-0.259764	1	1	1.41764e-40	LMC
Aplp2	3.35021e-44	0.261921	0.858	0.798	5.57006e-40	MMC
Crabp1	3.94704e-44	0.420191	0.282	0.098	6.56234e-40	MMC
Cyp26b1	4.23026e-44	0.295768	0.169	0.037	7.03323e-40	MMC
Scg2	1.31628e-43	-0.266435	0.37	0.567	2.18844e-39	LMC
Sv2c	2.34882e-43	0.256434	0.566	0.369	3.90515e-39	MMC
Unc5d	1.94055e-42	0.260737	0.435	0.251	3.22636e-38	MMC
Atp6v0b	4.5527e-41	0.267101	0.882	0.864	7.56933e-37	MMC
Npy	9.13259e-41	-0.980955	0.07	0.193	1.51838e-36	LMC
B230312C02Rik	1.45592e-40	-0.316138	0.055	0.206	2.42062e-36	LMC
Spock3	5.21498e-39	0.298771	0.513	0.389	8.67042e-35	MMC
Hsp90aa1	5.34744e-39	0.32518	0.994	0.994	8.89065e-35	MMC
Epha3	4.08326e-37	0.326501	0.373	0.174	6.78883e-33	MMC
Fabp5	5.52252e-34	-0.27235	0.978	0.997	9.18174e-30	LMC
Rhoc	3.23923e-33	0.265248	0.522	0.361	5.38555e-29	MMC
Nts	1.29331e-32	-0.281829	0.01	0.103	2.15026e-28	LMC
Epha4	7.90235e-32	-0.250759	0.693	0.76	1.31384e-27	LMC
Ubb	1.29083e-31	0.308217	1	1	2.14613e-27	MMC
Chodl	1.60815e-27	0.275363	0.677	0.515	2.67372e-23	MMC
Sst	4.90404e-26	-0.339377	0.047	0.123	8.15346e-22	LMC
Cbx3	6.5712e-20	0.28835	0.92	0.869	1.09253e-15	MMC
Xist	7.79165e-11	0.276091	0.37	0.374	1.29544e-06	MMC
