## Supplementary table 4 for "Single-cell transcriptomic analysis unveils spinal motor neuron subtype diversity underpinning the water-to-land transition in vertebrates"

### Sheet: Table S4
Table S4: Differentially expressed genes between LMC and MMC from lumbar sample (related to Figure S4B).
	p_val	avg_logFC	pct.1	pct.2	p_val_adj	group
Foxp1	0	-2.38527	0.108	0.962	0	LMC
Ntm	1.62415e-214	-1.02873	0.166	0.897	2.79288e-210	LMC
Rbp1	2.00849e-154	-0.789507	0.818	0.984	3.4538e-150	LMC
D930028M14Rik	9.80656e-151	-1.14915	0.084	0.636	1.68634e-146	LMC
S100a10	1.58185e-144	-0.64672	0.934	0.999	2.72015e-140	LMC
Syt4	5.67837e-142	-0.92677	0.187	0.768	9.76453e-138	LMC
Ptn	8.78699e-139	-0.879008	0.526	0.907	1.51101e-134	LMC
Aldh1a2	4.86692e-138	-0.988156	0.013	0.525	8.36915e-134	LMC
Tshz1	1.16339e-135	-1.01075	0.157	0.688	2.00057e-131	LMC
Hoxc10	2.70511e-126	-0.788218	0.645	0.975	4.6517e-122	LMC
Onecut2	8.40827e-117	-0.745037	0.187	0.684	1.44589e-112	LMC
Sst	6.30764e-116	-1.30004	0.03	0.508	1.08466e-111	LMC
Fxyd7	7.43317e-113	-0.613548	0.867	0.997	1.27821e-108	LMC
Isl1	7.04953e-110	-0.525645	0.753	0.569	1.21224e-105	LMC
Nfib	1.7192e-101	-0.73235	0.224	0.66	2.95634e-97	LMC
Snca	8.45372e-101	-0.733764	0.284	0.761	1.4537e-96	LMC
Tppp3	2.28845e-100	-0.611122	0.817	0.992	3.93522e-96	LMC
Lhx1os	2.35752e-100	-1.1054	0.046	0.433	4.05399e-96	LMC
Pcdh10	3.22413e-95	-0.607134	0.226	0.661	5.54422e-91	LMC
Brinp3	3.65265e-93	-0.585792	0.008	0.379	6.2811e-89	LMC
Etv4	2.14711e-92	-0.956503	0.018	0.369	3.69218e-88	LMC
Prph	1.10249e-91	-0.806502	0.195	0.638	1.89584e-87	LMC
Unc5c	1.33274e-89	-0.674913	0.243	0.611	2.29178e-85	LMC
Olfm1	4.14591e-88	-0.548922	0.468	0.872	7.1293e-84	LMC
Mafb	5.70371e-88	-0.546812	0.033	0.424	9.80811e-84	LMC
Pcdh17	6.95398e-85	-0.671105	0.104	0.495	1.19581e-80	LMC
Spock1	2.91933e-84	-0.514703	0.257	0.715	5.02008e-80	LMC
Kcnab1	1.38314e-82	-0.469787	0.141	0.567	2.37845e-78	LMC
Gfra1	4.55395e-82	-0.402558	0.084	0.519	7.83097e-78	LMC
Camk2d	6.16147e-81	-0.51288	0.247	0.686	1.05953e-76	LMC
Lrp1b	9.41914e-81	-0.56599	0.029	0.396	1.61971e-76	LMC
Ret	5.28305e-80	-0.50486	0.304	0.731	9.08473e-76	LMC
S100a11	1.4476e-78	-0.504161	0.157	0.565	2.4893e-74	LMC
Efna5	6.44044e-76	-0.570143	0.251	0.646	1.1075e-71	LMC
Anxa2	2.90368e-75	-0.723717	0.297	0.69	4.99317e-71	LMC
Selm	1.09976e-73	-0.528767	0.655	0.928	1.89114e-69	LMC
Glra2	1.46856e-73	-0.548126	0.422	0.784	2.52533e-69	LMC
Rgs10	2.04159e-73	-0.475765	0.132	0.537	3.51071e-69	LMC
Mpped2	7.00586e-72	-1.06216	0.117	0.365	1.20473e-67	LMC
Sncg	3.2085e-70	-0.538489	0.997	0.999	5.51733e-66	LMC
Fxyd6	8.36771e-70	-0.363191	0.957	0.996	1.43891e-65	LMC
Negr1	4.37002e-69	-0.484725	0.293	0.699	7.51469e-65	LMC
Ccdc184	1.55762e-67	-0.369357	0.314	0.757	2.67849e-63	LMC
Lix1	7.99968e-67	-0.388182	0.105	0.488	1.37562e-62	LMC
Ppp1r1c	1.74221e-66	-0.502949	0.093	0.435	2.9959e-62	LMC
Tgfb2	1.3771e-63	-0.454069	0.068	0.395	2.36806e-59	LMC
Sobp	1.08146e-62	-0.388273	0.378	0.75	1.85968e-58	LMC
Socs2	1.3897e-61	-0.526147	0.314	0.727	2.38973e-57	LMC
1500009C09Rik	2.07136e-61	-0.313784	0.087	0.451	3.56192e-57	LMC
Lmo1	2.12845e-61	-0.254157	0.011	0.283	3.66009e-57	LMC
Abat	1.70998e-60	-0.338177	0.093	0.459	2.94048e-56	LMC
Ccnd2	1.93987e-60	-0.33528	0.016	0.299	3.33581e-56	LMC
Robo2	1.10244e-59	-0.486838	0.251	0.644	1.89576e-55	LMC
1810041L15Rik	3.79469e-58	-0.287994	0.043	0.357	6.52534e-54	LMC
Lgals1	6.76738e-58	-0.797122	0.314	0.642	1.16372e-53	LMC
Lhx1	1.13392e-57	-0.323883	0.021	0.304	1.94989e-53	LMC
Car10	1.28582e-57	-0.276793	0.004	0.251	2.2111e-53	LMC
Gng5	2.23851e-57	-0.469448	0.754	0.953	3.84934e-53	LMC
Mgat4c	3.52965e-57	-0.416666	0.03	0.305	6.06959e-53	LMC
Spats2l	5.64946e-57	-0.321046	0.063	0.379	9.71482e-53	LMC
Scg2	7.46781e-57	-0.424846	0.108	0.428	1.28416e-52	LMC
Nkx6-1	5.19678e-56	-0.341479	0.039	0.338	8.93638e-52	LMC
Id4	1.13527e-55	-0.29115	0.083	0.426	1.95221e-51	LMC
Col4a2	5.3187e-54	-0.27224	0.029	0.309	9.14603e-50	LMC
Nrip1	8.89233e-54	-0.349034	0.067	0.365	1.52912e-49	LMC
Igfbp2	1.70665e-51	-0.264643	0.072	0.379	2.93476e-47	LMC
Enc1	3.2805e-50	-0.320089	0.041	0.323	5.64115e-46	LMC
Tshz3	1.03747e-49	-0.290254	0.075	0.384	1.78404e-45	LMC
Gpx3	7.53374e-49	-0.392029	0.374	0.686	1.2955e-44	LMC
Mrpl54	8.90602e-49	-0.346859	0.745	0.946	1.53148e-44	LMC
2900055J20Rik	1.17605e-48	-0.39646	0.17	0.527	2.02234e-44	LMC
Opcml	1.26129e-48	-0.319369	0.214	0.58	2.16891e-44	LMC
Pld5	3.77885e-48	-0.294193	0.083	0.393	6.49812e-44	LMC
Sox4	9.82375e-48	-0.427236	0.917	0.986	1.68929e-43	LMC
Csrp2	5.77678e-47	-0.437619	0.682	0.884	9.93375e-43	LMC
Igf1	1.27317e-46	-0.501347	0.011	0.211	2.18935e-42	LMC
Rcan2	4.33782e-46	-0.379771	0.524	0.831	7.45931e-42	LMC
Akap12	1.49762e-44	-0.349918	0.722	0.938	2.5753e-40	LMC
BC030500	7.44943e-44	-0.371761	0.066	0.304	1.281e-39	LMC
Dfna5	1.45064e-43	-0.365053	0.404	0.668	2.49452e-39	LMC
Klhdc8b	1.80625e-42	-0.284923	0.211	0.533	3.10603e-38	LMC
Fam19a2	9.57967e-42	-0.287837	0.07	0.347	1.64732e-37	LMC
Spon1	3.86795e-41	-0.277798	0.02	0.225	6.65132e-37	LMC
Rgs4	1.86336e-40	-0.347083	0.032	0.259	3.20423e-36	LMC
Sms	8.86934e-40	-0.292778	0.946	0.988	1.52517e-35	LMC
Celf4	2.39905e-39	-0.380711	0.566	0.754	4.1254e-35	LMC
Fut9	2.42145e-39	-0.317717	0.067	0.277	4.16392e-35	LMC
Pappa	3.76847e-39	-0.262037	0.046	0.274	6.48027e-35	LMC
Caly	3.89346e-39	-0.268434	0.375	0.713	6.69519e-35	LMC
Sdc3	2.48058e-38	-0.301866	0.445	0.755	4.2656e-34	LMC
Chodl	5.8136e-38	-0.52006	0.387	0.655	9.99706e-34	LMC
Glrx	1.78442e-37	-0.29801	0.4	0.724	3.0685e-33	LMC
Hpcal1	2.55777e-37	-0.312625	0.393	0.653	4.39834e-33	LMC
Cit	7.47301e-37	-0.290968	0.228	0.549	1.28506e-32	LMC
Limch1	9.72448e-37	-0.280357	0.184	0.458	1.67222e-32	LMC
Ttc28	4.50189e-36	-0.319316	0.229	0.529	7.74145e-32	LMC
Zfp804a	8.64991e-36	-0.254105	0.074	0.32	1.48744e-31	LMC
Uchl1	1.0474e-35	-0.324119	0.974	0.999	1.80111e-31	LMC
Zcchc12	1.84289e-34	-0.255157	0.186	0.476	3.16903e-30	LMC
Cartpt	4.84386e-34	-0.46059	0.007	0.166	8.32949e-30	LMC
Nefh	9.09146e-32	-0.254305	0.166	0.437	1.56337e-27	LMC
Jak1	5.90701e-31	-0.269558	0.432	0.715	1.01577e-26	LMC
Gnas	1.92484e-30	-0.29686	0.851	0.975	3.30995e-26	LMC
Snap25	1.93161e-30	-0.327964	0.874	0.95	3.3216e-26	LMC
Ahi1	1.19484e-29	-0.269456	0.65	0.877	2.05464e-25	LMC
Tle4	5.71681e-29	-0.253336	0.175	0.414	9.83063e-25	LMC
Sec61b	2.68769e-27	-0.251574	0.95	0.987	4.62175e-23	LMC
Tagln2	4.4314e-27	-0.343754	0.321	0.587	7.62023e-23	LMC
Khdrbs2	1.15603e-26	-0.254783	0.289	0.556	1.98791e-22	LMC
Aplp2	1.08958e-24	-0.256146	0.738	0.846	1.87364e-20	LMC
Ikzf2	1.52876e-23	-0.303186	0.043	0.141	2.62886e-19	LMC
AI593442	3.29783e-23	-0.252745	0.251	0.473	5.67095e-19	LMC
Hoxd10	1.21718e-20	-0.286731	0.646	0.743	2.09307e-16	LMC
Gm29666	2.12922e-17	-0.409194	0.116	0.272	3.66141e-13	LMC
Crabp2	2.65679e-15	-0.30073	0.813	0.9	4.56861e-11	LMC
Pou3f1	1.24117e-250	1.07795	0.874	0.074	2.13432e-246	MMC
Lhx4	8.19568e-233	0.988948	0.793	0.045	1.40933e-228	MMC
Epha3	4.41185e-217	1.1608	0.928	0.37	7.58662e-213	MMC
Hmgb3	5.19927e-200	0.773487	0.997	0.97	8.94067e-196	MMC
Ina	8.74908e-193	0.590595	1	1	1.50449e-188	MMC
Nxph4	9.12432e-193	0.767284	0.72	0.041	1.56902e-188	MMC
Gm2694	3.08167e-188	1.03533	0.864	0.225	5.29923e-184	MMC
Uts2	5.13085e-177	1.59464	0.628	0.014	8.82301e-173	MMC
Mecom	1.83089e-172	0.754219	0.607	0.008	3.1484e-168	MMC
Nrxn3	4.27248e-169	0.868201	0.909	0.379	7.34695e-165	MMC
Casz1	1.01309e-163	0.847875	0.767	0.135	1.74212e-159	MMC
Lhx3	9.94854e-162	0.634821	0.575	0.006	1.71075e-157	MMC
Meis2	6.29447e-160	0.920688	0.974	0.442	1.0824e-155	MMC
Bcl11a	6.65781e-145	0.797827	0.704	0.103	1.14488e-140	MMC
Igfbp5	6.98117e-140	0.998539	0.951	0.62	1.20048e-135	MMC
Slit2	7.07767e-140	0.697621	0.999	0.994	1.21708e-135	MMC
Nwd2	2.33098e-130	0.662457	0.657	0.087	4.00835e-126	MMC
Sp8	6.4755e-125	0.830731	0.484	0.012	1.11353e-120	MMC
Gm17750	7.52355e-124	0.697299	0.524	0.03	1.29375e-119	MMC
Ldb2	1.67798e-122	0.752054	0.689	0.216	2.88546e-118	MMC
Alcam	1.7266e-122	0.922454	0.947	0.525	2.96906e-118	MMC
Elavl4	9.00673e-115	0.586955	0.996	0.957	1.5488e-110	MMC
Runx1t1	4.83452e-110	0.84482	0.866	0.446	8.31344e-106	MMC
Neurod1	6.28461e-109	0.697521	0.589	0.106	1.0807e-104	MMC
Epha5	1.04406e-105	0.744017	0.87	0.422	1.79537e-101	MMC
Cbln1	5.09888e-95	0.555651	0.542	0.079	8.76803e-91	MMC
Ube2ql1	3.01294e-92	0.579607	0.892	0.715	5.18105e-88	MMC
Mnx1	5.0747e-90	0.571487	0.655	0.245	8.72645e-86	MMC
Hoxb13	1.79251e-81	0.57736	0.333	0.009	3.08241e-77	MMC
Hoxc13	1.88038e-81	0.407286	0.354	0.01	3.2335e-77	MMC
Pbx3	5.68147e-80	0.465076	0.759	0.292	9.76986e-76	MMC
Cox7c	5.93415e-79	0.275173	1	1	1.02044e-74	MMC
Dach1	6.64107e-77	0.57587	0.767	0.388	1.142e-72	MMC
RP23-291B1.2	4.57391e-73	0.465289	0.621	0.177	7.8653e-69	MMC
Fgf9	7.67518e-73	0.438768	0.489	0.137	1.31982e-68	MMC
Lmo4	1.40241e-71	0.553614	0.625	0.268	2.41158e-67	MMC
Il6st	5.893e-70	0.426388	0.505	0.232	1.01336e-65	MMC
Meis1	8.33835e-70	0.547618	0.829	0.458	1.43386e-65	MMC
St6galnac5	3.09542e-68	0.417332	0.425	0.083	5.32288e-64	MMC
Apbb2	1.09498e-67	0.456655	0.808	0.706	1.88293e-63	MMC
C130071C03Rik	1.12148e-67	0.340459	0.341	0.034	1.9285e-63	MMC
Lin7a	1.992e-67	0.47915	0.567	0.223	3.42544e-63	MMC
Rxrg	5.1633e-65	0.447385	0.518	0.142	8.87881e-61	MMC
Crtac1	4.3779e-64	0.380595	0.461	0.125	7.52823e-60	MMC
Cadm1	6.6652e-64	0.495301	0.814	0.48	1.14615e-59	MMC
Ube2e3	3.00223e-62	0.427153	0.867	0.771	5.16263e-58	MMC
AW551984	4.70035e-61	0.529978	0.751	0.454	8.08273e-57	MMC
Rgma	7.44316e-60	0.399882	0.487	0.16	1.27993e-55	MMC
Snx10	1.70524e-58	0.373269	0.692	0.493	2.93233e-54	MMC
Lifr	3.95238e-55	0.442697	0.607	0.304	6.79651e-51	MMC
Atp2b1	2.10403e-54	0.457663	0.978	0.885	3.61808e-50	MMC
Cdh13	6.89776e-53	0.455135	0.599	0.269	1.18614e-48	MMC
Mzt1	1.55533e-52	0.370548	0.851	0.762	2.67454e-48	MMC
Chchd2	8.08402e-50	0.280487	0.999	1	1.39013e-45	MMC
Nacc2	9.76719e-50	0.292302	0.367	0.123	1.67957e-45	MMC
Cbln2	1.20894e-48	0.496815	0.526	0.189	2.0789e-44	MMC
Crmp1	1.46472e-48	0.318974	1	0.999	2.51874e-44	MMC
Rasgef1c	6.55857e-47	0.335844	0.514	0.219	1.12781e-42	MMC
Mir124-2hg	1.68747e-46	0.393813	0.758	0.571	2.90177e-42	MMC
Zfhx3	1.86767e-46	0.476039	0.779	0.461	3.21164e-42	MMC
Pcdh9	2.87761e-46	0.381288	0.887	0.63	4.94833e-42	MMC
Klhl1	4.96433e-46	0.30939	0.224	0.019	8.53667e-42	MMC
Dlc1	2.27228e-45	0.331167	0.379	0.107	3.90741e-41	MMC
Mn1	2.06295e-44	0.360506	0.446	0.138	3.54745e-40	MMC
Gm5868	9.13535e-44	0.317196	0.457	0.208	1.57091e-39	MMC
Aldh1a3	2.00314e-43	0.3443	0.289	0.044	3.4446e-39	MMC
Ramp3	2.42706e-43	0.32696	0.276	0.054	4.17356e-39	MMC
Sema6a	3.24101e-43	0.380565	0.628	0.362	5.57324e-39	MMC
Map1b	2.43808e-42	0.333212	0.999	0.999	4.19252e-38	MMC
Myt1	2.55784e-42	0.315383	0.447	0.191	4.39847e-38	MMC
Edil3	2.75305e-42	0.378681	0.578	0.282	4.73414e-38	MMC
Lrrc4c	2.25733e-41	0.363218	0.561	0.299	3.88171e-37	MMC
Slc10a4	5.20242e-41	0.350161	0.814	0.662	8.94608e-37	MMC
Magi1	8.63546e-41	0.316902	0.437	0.204	1.48495e-36	MMC
Btbd3	1.62018e-40	0.331912	0.395	0.177	2.78606e-36	MMC
Cpne5	1.00662e-38	0.318648	0.491	0.309	1.73098e-34	MMC
Adgrl3	4.69381e-38	0.374776	0.633	0.364	8.07147e-34	MMC
Ntf3	3.84217e-36	0.327288	0.612	0.439	6.607e-32	MMC
Calm2	6.75978e-36	0.262479	1	1	1.16241e-31	MMC
Megf11	1.05834e-35	0.311175	0.461	0.22	1.81992e-31	MMC
Sez6	3.07798e-35	0.270544	0.332	0.12	5.29289e-31	MMC
Mb21d2	4.01112e-34	0.284745	0.513	0.344	6.89753e-30	MMC
Fat3	6.85756e-33	0.289615	0.576	0.382	1.17923e-28	MMC
Islr2	3.18184e-32	0.268384	0.704	0.616	5.47149e-28	MMC
Kctd8	3.59086e-32	0.317239	0.367	0.123	6.17484e-28	MMC
Pole4	5.82209e-32	0.272506	0.855	0.81	1.00117e-27	MMC
Mgst3	2.84764e-30	0.335249	0.988	0.934	4.89679e-26	MMC
Tmem256	6.04225e-30	0.284281	0.984	0.96	1.03903e-25	MMC
Adgra1	6.73048e-30	0.255707	0.424	0.256	1.15737e-25	MMC
Pitpnc1	1.20711e-29	0.290785	0.862	0.796	2.07575e-25	MMC
Prr13	1.54834e-29	0.288059	0.651	0.519	2.66253e-25	MMC
Zfhx4	2.16659e-29	0.296162	0.192	0.025	3.72567e-25	MMC
2810001G20Rik	5.30875e-29	0.261563	0.705	0.653	9.12892e-25	MMC
Foxn3	5.39379e-27	0.27086	0.526	0.357	9.27517e-23	MMC
Fign	1.34845e-25	0.382291	0.328	0.136	2.3188e-21	MMC
Mrpl34	2.10663e-25	0.259442	0.916	0.887	3.62257e-21	MMC
Gria3	5.60251e-25	0.268185	0.421	0.191	9.63408e-21	MMC
Malat1	8.0649e-25	0.30334	1	0.997	1.38684e-20	MMC
Ntrk3	4.68767e-24	0.283255	0.568	0.361	8.06092e-20	MMC
Pid1	1.14112e-23	0.297283	0.493	0.25	1.96227e-19	MMC
Igf1r	3.27573e-23	0.253339	0.625	0.484	5.63294e-19	MMC
Cplx2	1.06135e-22	0.284037	0.717	0.592	1.82509e-18	MMC
Kif26b	1.44789e-22	0.274839	0.511	0.318	2.48979e-18	MMC
Sema3c	1.49717e-22	0.330424	0.757	0.616	2.57454e-18	MMC
Lrfn5	1.89437e-18	0.271807	0.554	0.405	3.25756e-14	MMC
Crabp1	2.645e-16	0.360691	0.23	0.089	4.54834e-12	MMC
Xist	2.73583e-07	0.352331	0.384	0.354	0.00470453	MMC
