## Supplementary table 5 for "Single-cell transcriptomic analysis unveils spinal motor neuron subtype diversity underpinning the water-to-land transition in vertebrates"

### Sheet: Table S5
Table S5: Differentially expressed genes between rostral and caudal LMC subclusters in brachial (related to Figure 3D).
	p_val	avg_logFC	pct.1	pct.2	p_val_adj	group
Hoxc8	0	-2.19102	0.092	1	0	Caudal
Hoxc9	1.92482e-126	-0.634864	0.013	0.564	3.20021e-122	Caudal
Ntm	9.72463e-67	-0.596941	0.495	0.869	1.61682e-62	Caudal
Dach1	4.55218e-53	-0.460799	0.346	0.741	7.56845e-49	Caudal
B3glct	4.4173e-51	-0.415915	0.156	0.482	7.34421e-47	Caudal
Zfhx3	1.97882e-44	-0.539753	0.156	0.482	3.28998e-40	Caudal
Brinp3	2.51778e-43	-0.721064	0.373	0.679	4.18606e-39	Caudal
Pcdh10	1.7465e-34	-0.37882	0.643	0.831	2.90374e-30	Caudal
Epha4	4.60669e-33	-0.450834	0.685	0.805	7.65908e-29	Caudal
Gabrg1	1.60118e-32	-0.360396	0.053	0.258	2.66212e-28	Caudal
Gm12371	1.91889e-31	-0.293907	0.076	0.32	3.19035e-27	Caudal
Syt4	1.38531e-30	-0.556472	0.853	0.827	2.30322e-26	Caudal
Nfib	8.37381e-30	-0.396805	0.663	0.83	1.39223e-25	Caudal
Nr2f2	1.15592e-28	-0.422762	0.777	0.945	1.92182e-24	Caudal
Nrp2	1.59558e-27	-0.504967	0.413	0.594	2.6528e-23	Caudal
Pid1	2.83977e-26	-0.258243	0.495	0.535	4.7214e-22	Caudal
Elavl4	8.02187e-26	-0.329216	0.975	0.985	1.33372e-21	Caudal
2610001J05Rik	4.96149e-24	-0.272408	0.583	0.8	8.24898e-20	Caudal
Sema3c	1.07487e-23	-0.39185	0.609	0.683	1.78708e-19	Caudal
Zdhhc2	1.3296e-22	-0.26315	0.493	0.577	2.2106e-18	Caudal
Cdh7	2.97951e-21	-0.321131	0.346	0.555	4.95373e-17	Caudal
Akap12	6.47736e-21	-0.251245	0.795	0.904	1.07693e-16	Caudal
Epha3	9.86127e-21	-0.273036	0.103	0.217	1.63953e-16	Caudal
Pappa	2.24275e-20	-0.252485	0.196	0.41	3.7288e-16	Caudal
Pcdh17	7.50425e-18	-0.266281	0.375	0.416	1.24766e-13	Caudal
Pnoc	8.03884e-18	-0.388911	0.158	0.336	1.33654e-13	Caudal
Pou3f1	4.29334e-17	-0.326459	0.089	0.255	7.13811e-13	Caudal
Lhx1os	1.26847e-16	-0.475888	0.567	0.751	2.10895e-12	Caudal
Etv4	8.4558e-16	-0.422852	0.168	0.238	1.40586e-11	Caudal
Negr1	9.1072e-14	-0.273105	0.44	0.601	1.51416e-09	Caudal
Grp	7.13146e-11	-0.272328	0.21	0.368	1.18568e-06	Caudal
Hoxc5	1.13119e-133	0.605666	0.679	0.102	1.88072e-129	Rostral
Lypd1	3.34054e-94	0.935762	0.721	0.257	5.55398e-90	Rostral
Tshz2	2.1243e-81	1.14796	0.719	0.309	3.53187e-77	Rostral
Pbx3	1.13391e-77	0.683822	0.719	0.296	1.88523e-73	Rostral
Meis2	3.45749e-73	0.633631	0.922	0.569	5.74842e-69	Rostral
Hoxa5	3.9624e-69	0.545818	0.842	0.423	6.58788e-65	Rostral
Hoxc4	3.86838e-47	0.388317	0.638	0.337	6.43156e-43	Rostral
Npy	1.55711e-45	1.41019	0.371	0.086	2.58886e-41	Rostral
Igf1	1.19112e-40	0.455724	0.223	0.017	1.98035e-36	Rostral
Nwd2	8.19708e-40	0.470451	0.562	0.296	1.36285e-35	Rostral
Arhgap36	2.12269e-38	0.523484	0.478	0.208	3.52918e-34	Rostral
Lrp1b	8.61702e-38	0.503122	0.545	0.342	1.43267e-33	Rostral
Nts	6.63843e-37	0.586639	0.212	0.038	1.1037e-32	Rostral
Tshz1	6.83557e-37	0.323034	0.909	0.626	1.13648e-32	Rostral
Fam19a2	9.35324e-37	0.308923	0.395	0.112	1.55507e-32	Rostral
Zfhx4	3.46684e-35	0.35512	0.179	0.013	5.76397e-31	Rostral
Crabp1	4.65253e-32	0.354988	0.181	0.048	7.73529e-28	Rostral
Lamp5	5.75217e-32	0.307855	0.19	0.03	9.56356e-28	Rostral
Dfna5	3.50745e-30	0.351531	0.745	0.511	5.83149e-26	Rostral
Nrxn3	8.95176e-29	0.365711	0.625	0.381	1.48832e-24	Rostral
Lifr	9.33641e-29	0.310305	0.408	0.28	1.55227e-24	Rostral
Pbx1	1.09434e-28	0.368171	0.935	0.868	1.81945e-24	Rostral
Calca	2.82505e-28	0.303278	0.226	0.059	4.69693e-24	Rostral
Cacna2d1	1.12588e-26	0.296008	0.618	0.387	1.87189e-22	Rostral
Anxa2	6.17418e-26	0.439143	0.824	0.618	1.02652e-21	Rostral
Crim1	1.92972e-25	0.332299	0.705	0.491	3.20835e-21	Rostral
Pik3r1	2.798e-24	0.325922	0.94	0.833	4.65196e-20	Rostral
Gpx3	3.24932e-24	0.318795	0.79	0.597	5.40232e-20	Rostral
Plppr1	1.92321e-23	0.298077	0.909	0.8	3.19753e-19	Rostral
Cadm1	3.56386e-22	0.338573	0.527	0.364	5.92527e-18	Rostral
Ndn	1.31882e-21	0.261605	0.976	0.921	2.19267e-17	Rostral
Ebf1	2.82274e-21	0.282109	0.219	0.057	4.69309e-17	Rostral
Rnf152	1.25738e-20	0.259171	0.632	0.467	2.09053e-16	Rostral
Cit	2.95766e-19	0.254687	0.848	0.686	4.9174e-15	Rostral
Hrk	3.72867e-18	0.267383	0.67	0.462	6.19929e-14	Rostral
Isl1	9.53126e-16	0.394633	0.469	0.254	1.58467e-11	Rostral
Tac1	3.44511e-15	0.26996	0.139	0.044	5.72784e-11	Rostral
Unc5c	2.92871e-12	0.254374	0.614	0.434	4.86928e-08	Rostral
