## Supplementary table 6 for "Single-cell transcriptomic analysis unveils spinal motor neuron subtype diversity underpinning the water-to-land transition in vertebrates"

### Sheet: Table S6
Table S6: Differentially expressed genes between medial and lateral LMC subclusters in brachial (related to Figure 3E).
gene	p_val	avg_logFC	pct.1	pct.2	p_val_adj	group
Lhx1os	2.52966e-261	-1.96952	0.092	0.93	4.20581e-257	Lateral
Lhx1	1.31587e-145	-0.763241	0.007	0.652	2.18776e-141	Lateral
Brinp3	3.03909e-57	-0.897213	0.289	0.68	5.05279e-53	Lateral
Mir124-2hg	1.65104e-56	-0.433101	0.385	0.701	2.74502e-52	Lateral
Mn1	3.28105e-42	-0.495905	0.287	0.62	5.45507e-38	Lateral
Malat1	6.55079e-41	-0.487918	1	1	1.08913e-36	Lateral
Cdh13	1.68421e-39	-0.381205	0.135	0.423	2.80017e-35	Lateral
Elavl4	6.25823e-37	-0.409767	0.977	0.983	1.04049e-32	Lateral
C1ql3	3.97753e-33	-0.619969	0.103	0.361	6.61304e-29	Lateral
Gabrg1	2.23344e-32	-0.360985	0.021	0.248	3.71332e-28	Lateral
Ntm	2.38611e-32	-0.486186	0.585	0.789	3.96714e-28	Lateral
Pou2f2	8.96562e-28	-0.310692	0.227	0.5	1.49062e-23	Lateral
Pid1	3.01954e-27	-0.323404	0.456	0.547	5.02028e-23	Lateral
B3glct	6.68014e-25	-0.316418	0.236	0.412	1.11064e-20	Lateral
Cntnap5a	7.22129e-24	-0.255673	0.165	0.374	1.20061e-19	Lateral
Nr2f2	1.21583e-22	-0.260608	0.771	0.929	2.02143e-18	Lateral
Gm12371	2.56478e-22	-0.264203	0.087	0.288	4.2642e-18	Lateral
Cdh7	3.8064e-22	-0.350482	0.319	0.543	6.32853e-18	Lateral
Meis1	8.0952e-22	-0.333271	0.312	0.596	1.34591e-17	Lateral
Id2	1.89092e-20	-0.421309	0.486	0.595	3.14384e-16	Lateral
Nr2f1	6.46975e-20	-0.350897	0.505	0.501	1.07566e-15	Lateral
Stmn4	3.96042e-19	-0.25028	1	0.999	6.58459e-15	Lateral
Meis2	7.06844e-19	-0.472637	0.628	0.731	1.1752e-14	Lateral
Dach1	3.86719e-18	-0.303618	0.498	0.633	6.42959e-14	Lateral
Hoxc8	2.21371e-17	-0.476341	0.511	0.723	3.68051e-13	Lateral
Hoxc9	1.02112e-16	-0.306637	0.229	0.412	1.69772e-12	Lateral
Scg2	4.68715e-16	-0.295917	0.44	0.621	7.79285e-12	Lateral
Gabra2	1.00439e-15	-0.255742	0.268	0.451	1.6699e-11	Lateral
Snca	1.33729e-15	-0.35317	0.617	0.766	2.22339e-11	Lateral
Arhgap36	6.44229e-15	-0.34626	0.172	0.367	1.0711e-10	Lateral
Nrp1	7.29397e-14	-0.307171	0.771	0.89	1.2127e-09	Lateral
Crabp2	6.96565e-13	-0.292369	0.915	0.936	1.15811e-08	Lateral
Syt4	4.65759e-11	-0.412322	0.817	0.845	7.74371e-07	Lateral
Cartpt	5.87595e-09	-0.361143	0.165	0.323	9.76935e-05	Lateral
Pnoc	4.4363e-08	-0.27796	0.211	0.294	0.000737579	Lateral
Isl1	0	1.92863	1	0.055	0	Medial
Ppp1r1c	1.18001e-106	0.711782	0.64	0.119	1.96188e-102	Medial
Mpped2	1.49241e-103	1.17277	0.697	0.287	2.48128e-99	Medial
Tshz2	2.78075e-96	0.975722	0.846	0.301	4.62328e-92	Medial
Edil3	9.57266e-89	0.70579	0.518	0.168	1.59155e-84	Medial
Irx6	5.09248e-85	0.452328	0.353	0.003	8.46676e-81	Medial
Pcdh17	9.11465e-82	0.748487	0.656	0.294	1.5154e-77	Medial
Irx5	4.06873e-79	0.257233	0.323	0.002	6.76466e-75	Medial
Lypd1	2.40251e-74	0.69547	0.791	0.279	3.99442e-70	Medial
Ap1s2	3.91162e-66	0.457711	0.601	0.2	6.50346e-62	Medial
Lrp1b	5.32129e-65	0.665506	0.601	0.342	8.84718e-61	Medial
Nefl	6.73275e-65	0.414385	1	1	1.11939e-60	Medial
Pbx3	3.1167e-59	0.445956	0.78	0.318	5.18183e-55	Medial
Sst	3.76792e-59	0.90793	0.326	0.038	6.26455e-55	Medial
Gnas	2.40672e-57	0.506057	0.991	0.974	4.00142e-53	Medial
Cbfb	1.2347e-55	0.409062	0.667	0.339	2.05282e-51	Medial
Olfm3	3.11342e-52	0.539919	0.475	0.16	5.17637e-48	Medial
Npy	1.533e-51	1.00107	0.445	0.087	2.54876e-47	Medial
Zdhhc2	2.02523e-51	0.452643	0.695	0.483	3.36714e-47	Medial
Unc5c	2.47511e-51	0.535328	0.775	0.387	4.11511e-47	Medial
Igf1	7.11439e-48	0.537566	0.264	0.023	1.18284e-43	Medial
Skap2	8.68547e-48	0.466152	0.624	0.276	1.44405e-43	Medial
Nell1	3.30351e-47	0.281087	0.518	0.143	5.49241e-43	Medial
Cbln4	1.60689e-46	0.346856	0.447	0.109	2.67162e-42	Medial
Camk2d	1.29716e-45	0.407532	0.844	0.486	2.15666e-41	Medial
St6galnac5	2.80748e-44	0.298473	0.475	0.126	4.66771e-40	Medial
Spock3	5.23993e-43	0.366557	0.528	0.331	8.71191e-39	Medial
Chodl	1.56104e-41	0.474456	0.771	0.407	2.59538e-37	Medial
Fkbp1b	1.56469e-41	0.291242	0.557	0.289	2.60146e-37	Medial
Anxa2	2.24022e-41	0.575011	0.876	0.619	3.72459e-37	Medial
Tshz1	7.22102e-40	0.490826	0.913	0.656	1.20057e-35	Medial
Ddah1	1.73631e-39	0.373919	0.826	0.601	2.88679e-35	Medial
Tmeff2	7.08928e-37	0.449532	0.649	0.416	1.17866e-32	Medial
Vim	1.52739e-36	0.518553	0.796	0.585	2.53943e-32	Medial
Onecut2	3.48349e-36	0.392651	0.736	0.625	5.79165e-32	Medial
Lgals1	4.51652e-36	0.741221	0.739	0.665	7.50917e-32	Medial
Dgkk	3.75128e-34	0.28044	0.321	0.063	6.23687e-30	Medial
Cntn1	4.71799e-34	0.304199	0.67	0.357	7.84413e-30	Medial
Hs6st1	6.34913e-34	0.25435	0.445	0.285	1.05561e-29	Medial
Sema3e	1.29736e-33	0.30889	0.264	0.038	2.157e-29	Medial
Etv4	1.21972e-32	0.619761	0.408	0.13	2.0279e-28	Medial
B630019K06Rik	1.29306e-32	0.280014	0.58	0.383	2.14985e-28	Medial
Rprm	1.016e-30	0.438206	0.695	0.372	1.68919e-26	Medial
Lmo4	1.05369e-30	0.252085	0.509	0.197	1.75186e-26	Medial
Tac1	2.70072e-29	0.365707	0.174	0.04	4.49021e-25	Medial
Rhou	1.17797e-28	0.258032	0.573	0.336	1.95849e-24	Medial
Ret	1.68327e-28	0.366098	0.736	0.557	2.7986e-24	Medial
Nefm	3.57023e-28	0.296097	1	1	5.93586e-24	Medial
Bcl11b	4.27913e-28	0.316352	0.394	0.208	7.11448e-24	Medial
Celf4	5.35428e-28	0.32707	0.837	0.583	8.90202e-24	Medial
Lifr	4.094e-27	0.32276	0.534	0.241	6.80668e-23	Medial
Crabp1	8.88998e-27	0.390818	0.204	0.053	1.47805e-22	Medial
Epha3	1.27875e-26	0.373451	0.346	0.102	2.12605e-22	Medial
Hoxa5	2.48213e-26	0.268791	0.791	0.491	4.12679e-22	Medial
Ptn	2.3648e-25	0.42347	0.929	0.904	3.93171e-21	Medial
Dfna5	3.30364e-25	0.311601	0.784	0.521	5.49264e-21	Medial
Rgs4	1.51667e-24	0.282588	0.385	0.15	2.52161e-20	Medial
Epb41l3	5.4849e-24	0.291673	0.883	0.746	9.1192e-20	Medial
Ppp3ca	3.20665e-23	0.26437	0.966	0.846	5.33137e-19	Medial
Atp1b1	3.58922e-23	0.26588	0.929	0.72	5.96744e-19	Medial
Chst2	4.86902e-22	0.253426	0.328	0.166	8.09523e-18	Medial
Cadm1	3.69702e-21	0.353654	0.573	0.363	6.14667e-17	Medial
Calcb	3.79779e-21	0.322481	0.346	0.124	6.31421e-17	Medial
Ebf1	2.19283e-20	0.29968	0.234	0.069	3.6458e-16	Medial
Mafb	5.6738e-20	0.29145	0.362	0.192	9.43326e-16	Medial
Aplp2	1.96555e-19	0.258561	0.885	0.761	3.26793e-15	Medial
Nrp2	2.46208e-19	0.445043	0.647	0.475	4.09345e-15	Medial
Prph	2.19612e-18	0.251488	0.995	0.97	3.65127e-14	Medial
Igfbp5	2.64279e-18	0.345448	0.642	0.393	4.3939e-14	Medial
Pbx1	3.59764e-15	0.25045	0.959	0.865	5.98144e-11	Medial
Vsnl1	7.13336e-15	0.260424	0.374	0.299	1.18599e-10	Medial
Aldh1a2	1.9672e-13	0.30409	0.858	0.713	3.27067e-09	Medial
D930028M14Rik	1.11887e-09	0.327478	0.596	0.435	1.86024e-05	Medial
