## Supplementary table 7 for "Single-cell transcriptomic analysis unveils spinal motor neuron subtype diversity underpinning the water-to-land transition in vertebrates"

### Sheet: Table S7
Table S7: Marker genes of each brachial LMC subcluster (related to Figure 3 and S5).
gene	p_val	avg_logFC	pct.1	pct.2	p_val_adj	cluster
Lypd1	5.84083e-30	1.07285	0.903	0.442	9.71096e-26	rl1
Nr2f1	4.0842e-25	0.850836	0.874	0.442	6.79038e-21	rl1
Bcl11a	3.94572e-20	0.691559	0.612	0.124	6.56015e-16	rl1
Tshz2	6.36481e-20	0.692318	0.922	0.396	1.05821e-15	rl1
Cadm2	3.06447e-17	0.592595	0.825	0.488	5.09498e-13	rl1
Nr2f2	1.31821e-16	0.645535	0.99	0.751	2.19165e-12	rl1
Syt4	7.99554e-16	0.754369	0.961	0.783	1.32934e-11	rl1
Snca	8.08062e-16	0.6268	0.971	0.645	1.34348e-11	rl1
Lamp5	4.96298e-14	0.655034	0.592	0.184	8.25146e-10	rl1
C1ql3	1.66235e-09	0.635765	0.592	0.249	2.76383e-05	rl1
Cct7	6.61832e-17	0.655775	0.934	0.741	1.10036e-12	rl2
Prmt1	5.7904e-16	0.612077	0.967	0.834	9.62712e-12	rl2
Ubb	4.42293e-15	0.679993	1	1	7.35357e-11	rl2
Fkbp3	4.99266e-15	0.580217	0.984	0.799	8.30079e-11	rl2
Hsp90aa1	1.38529e-14	0.611812	1	0.992	2.30318e-10	rl2
Tuba1a	9.6625e-14	0.70624	1	1	1.60649e-09	rl2
Anxa2	2.33748e-09	0.671748	0.918	0.749	3.88629e-05	rl2
Zfhx4	5.51698e-09	0.729132	0.541	0.212	9.17252e-05	rl2
Ptn	1.4993e-08	0.647418	0.918	0.842	0.000249274	rl2
D930028M14Rik	1.19014e-06	0.769556	0.623	0.444	0.0197872	rl2
Sox6	4.83824e-44	1.05842	0.793	0	8.04406e-40	rl3
Brinp3	6.37559e-25	1.16673	0.879	0.256	1.06001e-20	rl3
Uts2b	1.52863e-23	0.662593	0.552	0.023	2.54151e-19	rl3
Igfbp5	4.08192e-16	0.81601	0.914	0.439	6.78659e-12	rl3
Atp2b1	6.95281e-16	0.631729	0.983	0.958	1.15597e-11	rl3
Sox4	2.3568e-15	0.621042	1	0.874	3.91842e-11	rl3
Lhx1os	4.2078e-14	0.631856	1	0.897	6.99589e-10	rl3
Hoxa7	4.27891e-13	0.771368	0.897	0.397	7.11412e-09	rl3
Pcp4	5.3631e-13	0.783663	0.793	0.305	8.91669e-09	rl3
Id2	5.65229e-13	0.659722	0.897	0.511	9.3975e-09	rl3
Etv4	3.23662e-42	1.11073	0.893	0.034	5.3812e-38	rl4
Npy	3.28828e-42	2.52844	0.929	0.053	5.4671e-38	rl4
Alcam	3.16554e-38	1.40908	0.982	0.545	5.26303e-34	rl4
Trps1	5.31948e-36	1.00855	0.893	0.375	8.84416e-32	rl4
Cartpt	5.91424e-33	1.5943	0.946	0.163	9.83302e-29	rl4
Vcan	1.15234e-23	0.74753	0.857	0.208	1.91588e-19	rl4
A730046J19Rik	1.43392e-22	0.974752	0.946	0.379	2.38404e-18	rl4
Aldh1a2	1.02668e-20	0.754762	1	0.758	1.70696e-16	rl4
Vim	5.10156e-15	0.785303	0.893	0.557	8.48185e-11	rl4
Tagln2	5.08344e-14	0.804465	0.946	0.576	8.45172e-10	rl4
Mpped2	1.396e-31	1.3486	0.929	0.18	2.32099e-27	rl5
Jak1	3.75404e-25	0.895513	0.952	0.619	6.24146e-21	rl5
Pbx3	7.02866e-22	0.946579	0.929	0.565	1.16859e-17	rl5
Lifr	7.35102e-20	0.854478	0.929	0.299	1.22218e-15	rl5
Socs2	4.09256e-19	0.827283	0.905	0.629	6.8043e-15	rl5
Nrp2	1.38587e-16	0.801993	0.905	0.327	2.30415e-12	rl5
Grp	5.95118e-16	0.750328	0.714	0.129	9.89444e-12	rl5
Pcdh11x	1.06876e-15	0.778243	0.857	0.27	1.77692e-11	rl5
Runx1t1	1.39308e-11	0.759009	0.881	0.511	2.31614e-07	rl5
Unc5c	4.51061e-10	0.673792	0.833	0.428	7.49934e-06	rl5
Sst	2.58596e-35	1.84717	0.841	0.055	4.29942e-31	rm1
Hoxa7	2.80373e-27	1.22918	0.986	0.423	4.66148e-23	rm1
Chst2	9.25821e-22	0.823388	0.783	0.227	1.53927e-17	rm1
Bcl11b	2.7952e-17	0.744702	0.855	0.429	4.6473e-13	rm1
Mpped2	1.15092e-16	0.901802	0.971	0.515	1.91353e-12	rm1
Pcdh11x	2.68904e-16	0.866536	0.667	0.313	4.4708e-12	rm1
Lrp1b	3.86686e-15	0.750726	0.957	0.564	6.42905e-11	rm1
Igfbp5	1.15269e-13	0.838802	0.841	0.46	1.91646e-09	rm1
Cartpt	3.13867e-11	1.05886	0.507	0.086	5.21835e-07	rm1
Etv4	1.31423e-10	0.759513	0.406	0.037	2.18504e-06	rm1
Fign	1.39986e-29	0.851444	0.721	0.012	2.32741e-25	rm2
Nts	1.43661e-29	1.52795	0.705	0.023	2.3885e-25	rm2
Brinp3	2.06027e-25	1.06188	0.902	0.193	3.42541e-21	rm2
Nrp1	3.46057e-23	0.82123	0.984	0.889	5.75354e-19	rm2
Epha5	3.69981e-22	0.738599	0.885	0.228	6.15131e-18	rm2
Ldb2	3.49986e-20	0.666441	0.705	0.111	5.81886e-16	rm2
Nr2f2	1.70499e-19	0.822154	1	0.602	2.83472e-15	rm2
Snca	2.98798e-16	0.887418	0.934	0.485	4.96782e-12	rm2
Meis1	1.76709e-15	0.661013	0.918	0.345	2.93797e-11	rm2
Syt4	1.45681e-12	0.717783	0.984	0.83	2.42209e-08	rm2
Prox1	8.13069e-32	0.873995	0.811	0.045	1.35181e-27	rm3
Tac1	2.97805e-28	1.3579	0.792	0.084	4.95131e-24	rm3
Gm2694	1.3124e-24	1.00234	0.868	0.218	2.18199e-20	rm3
Foxp4	4.95421e-22	0.634809	0.774	0.207	8.23687e-18	rm3
Crabp1	4.69378e-19	1.33293	0.717	0.19	7.80388e-15	rm3
Id2	5.54668e-15	0.761636	0.792	0.419	9.22192e-11	rm3
Calca	6.9494e-15	0.896445	0.717	0.168	1.15541e-10	rm3
Vsnl1	2.98972e-13	0.829851	0.849	0.358	4.97071e-09	rm3
Pcp4	2.00809e-11	0.844308	0.604	0.173	3.33866e-07	rm3
Lifr	2.06127e-11	0.70565	0.83	0.33	3.42706e-07	rm3
D930028M14Rik	5.58655e-29	1.31397	0.878	0.454	9.28819e-25	rm4
Nr2f1	2.67764e-15	0.827021	0.939	0.454	4.45185e-11	rm4
Mafb	3.4312e-15	0.772297	0.633	0.235	5.70471e-11	rm4
Ptn	2.70586e-13	0.875393	0.959	0.847	4.49876e-09	rm4
Rgs4	1.11086e-12	0.762977	0.755	0.344	1.84691e-08	rm4
Sema3c	1.03069e-09	0.579478	0.796	0.574	1.71363e-05	rm4
Celf2	1.31728e-07	0.582287	0.653	0.29	0.00219012	rm4
Rprm	3.27731e-07	0.647368	0.857	0.568	0.00544885	rm4
Lgals1	0.000316091	0.682707	0.816	0.628	1	rm4
Npy	0.00361678	0.632389	0.776	0.552	1	rm4
Nr2f1	6.68936e-144	1.53778	0.955	0.244	1.11217e-139	cl1
Syt4	2.25821e-101	1.01953	1	0.778	3.75451e-97	cl1
Pou3f1	4.35615e-80	0.801142	0.688	0.04	7.24254e-76	cl1
Meis1	5.49058e-64	0.813298	0.92	0.347	9.12864e-60	cl1
Meis2	1.19624e-60	0.90229	0.969	0.471	1.98886e-56	cl1
Gabrg1	4.00386e-57	0.802694	0.71	0.152	6.65682e-53	cl1
Sema3c	1.93988e-49	0.75534	0.951	0.513	3.22525e-45	cl1
Clstn2	3.36105e-42	0.622458	0.888	0.44	5.58808e-38	cl1
Nfib	4.24538e-42	0.642488	0.951	0.745	7.05837e-38	cl1
C1ql3	8.31323e-42	0.710639	0.732	0.194	1.38216e-37	cl1
Zfhx3	5.80572e-67	0.897468	0.858	0.296	9.65259e-63	cl2
Hoxa7	7.2534e-64	0.911531	0.959	0.37	1.20595e-59	cl2
Chodl	3.33943e-44	0.755934	0.726	0.246	5.55214e-40	cl2
Grin3a	2.87879e-43	0.57774	0.635	0.138	4.78628e-39	cl2
Vsnl1	5.6347e-42	0.537256	0.589	0.182	9.36825e-38	cl2
Lhx1os	1.96676e-40	0.526052	0.941	0.934	3.26994e-36	cl2
Nefh	1.31854e-34	0.531862	0.799	0.398	2.1922e-30	cl2
Tshz1	3.93138e-34	0.517755	0.872	0.388	6.53631e-30	cl2
Igfbp5	2.37082e-30	0.705624	0.598	0.218	3.94172e-26	cl2
Rprm	8.96512e-24	0.620067	0.566	0.338	1.49054e-19	cl2
Alcam	1.15569e-57	1.00064	0.922	0.402	1.92144e-53	cl3
Grp	9.0902e-46	0.813002	0.76	0.249	1.51134e-41	cl3
Etv4	1.10142e-39	1.1339	0.365	0.011	1.83122e-35	cl3
Rbp1	8.68956e-38	0.579107	1	0.972	1.44473e-33	cl3
Epha3	3.84509e-35	0.516781	0.365	0.025	6.39284e-31	cl3
Cartpt	2.91031e-31	1.12666	0.557	0.252	4.83868e-27	cl3
Enc1	9.9467e-30	0.602539	0.792	0.402	1.65374e-25	cl3
A730046J19Rik	2.93423e-28	0.510605	0.63	0.294	4.87845e-24	cl3
Nrp2	2.77611e-26	0.581334	0.818	0.395	4.61556e-22	cl3
Mpped2	1.61731e-23	0.546464	0.578	0.186	2.68893e-19	cl3
Auts2	5.63272e-61	0.943613	0.94	0.381	9.36496e-57	cl4
Casz1	9.56464e-58	1.00781	0.714	0.033	1.59022e-53	cl4
Esrrb	4.11168e-54	0.688667	0.667	0.009	6.83608e-50	cl4
Pvalb	1.09304e-49	0.785856	0.595	0.013	1.81729e-45	cl4
Lhx1os	1.32357e-41	0.910848	1	0.928	2.20056e-37	cl4
Pid1	4.45949e-41	0.908686	0.976	0.526	7.41435e-37	cl4
Npas3	2.81753e-27	0.752462	0.881	0.444	4.68442e-23	cl4
Pik3r1	2.71245e-24	0.702821	0.976	0.811	4.50973e-20	cl4
Hoxa5	2.01925e-21	0.75986	0.762	0.298	3.35721e-17	cl4
Hoxa7	4.22104e-18	0.759943	0.929	0.499	7.0179e-14	cl4
Grp	3.64436e-19	0.873724	0.675	0.087	6.05912e-15	cm1
Aldh1a2	5.88244e-18	0.813179	0.961	0.748	9.78014e-14	cm1
Sst	7.15613e-18	1.0612	0.727	0.15	1.18978e-13	cm1
Meis2	2.81417e-17	0.779366	0.727	0.15	4.67884e-13	cm1
Olfm3	4.0775e-15	0.763602	0.844	0.535	6.77925e-11	cm1
Tshz2	1.02961e-14	0.750732	0.948	0.63	1.71184e-10	cm1
A730046J19Rik	1.51165e-13	0.689316	0.896	0.528	2.51327e-09	cm1
Vstm2a	1.10837e-12	0.636291	0.792	0.441	1.84277e-08	cm1
Alcam	2.07919e-10	1.01172	0.831	0.441	3.45686e-06	cm1
Npy	3.70079e-07	1.28725	0.468	0.15	0.00615293	cm1
Tmeff2	1.56831e-37	1.24101	0.944	0.439	2.60747e-33	cm2
Runx1	1.12655e-27	0.773985	0.722	0.023	1.873e-23	cm2
Hs6st1	2.02338e-25	0.835103	0.931	0.364	3.36408e-21	cm2
Zdhhc2	4.72948e-24	0.869742	0.986	0.765	7.86323e-20	cm2
Ret	3.21552e-19	0.731581	0.986	0.712	5.34613e-15	cm2
Sema3e	2.84048e-18	0.720101	0.861	0.333	4.72259e-14	cm2
Sema3c	1.85232e-16	0.960478	0.958	0.712	3.07966e-12	cm2
Igfbp5	4.38962e-16	0.838998	0.861	0.644	7.29819e-12	cm2
Lgals1	1.3673e-11	1.02076	0.958	0.742	2.27328e-07	cm2
Pcp4	3.35303e-05	0.740957	0.514	0.318	0.557474	cm2
Onecut2	4.77382e-46	1.36529	0.945	0.544	7.93694e-42	cm3
Pou3f1	1.48745e-41	1.49665	0.964	0.054	2.47304e-37	cm3
Spock3	6.61762e-31	1.12114	0.909	0.329	1.10025e-26	cm3
Nr2f2	1.20591e-29	1.39026	0.982	0.792	2.00494e-25	cm3
Hs6st2	6.08941e-26	0.727819	0.764	0.04	1.01242e-21	cm3
Zfhx3	2.50844e-23	1.04318	0.836	0.423	4.17054e-19	cm3
Negr1	3.13066e-22	0.829177	0.982	0.51	5.20504e-18	cm3
D930028M14Rik	1.75296e-17	1.05588	0.891	0.57	2.91447e-13	cm3
Runx1t1	5.56012e-13	0.725853	0.691	0.282	9.24425e-09	cm3
Lrp1b	1.53765e-12	0.73971	0.855	0.383	2.5565e-08	cm3
