## Supplementary table 8 for "Single-cell transcriptomic analysis unveils spinal motor neuron subtype diversity underpinning the water-to-land transition in vertebrates"

### Sheet: Table S8
Table S8: Highly variable genes across brachial LMC.
Mrpl15
4732440D04Rik
Sntg1
3110035E14Rik
Prex2
A830018L16Rik
Slco5a1
Rdh10
Jph1
Rims1
Ogfrl1
Khdrbs2
Hs6st1
Inpp4a
Coa5
Mfsd9
Pantr1
Pou3f3
Tex30
Tmeff2
Myo1b
1700019D03Rik
Dnah7a
Ankrd44
1700066M21Rik
Als2
Nrp2
Ino80dos
Mettl21a
Ikzf2
D230017M19Rik
Xrcc5
Igfbp2
Igfbp5
Usp37
Rqcd1
Asic4
Epha4
Scg2
Serpine2
Pid1
Dner
Nppc
9430060I03Rik
D2hgdh
St8sia4
Pam
Cdh20
Rnf152
Cdh7
Dsel
Cntnap5a
Tmem177
Dpp10
Lypd1
Nckap5
Pfkfb2
Srgap2
Dstyk
Lrrn2
Atp2b4
Btg2
Syt2
B3galt2
Gm29514
Brinp3
Swt1
BC034090
Gm5532
Lhx4
Tnr
Zbtb37
Gorab
Scyl3
Mettl18
Atp1b1
Gpr161
Mgst3
Pbx1
Rgs5
Rgs4
Nos1ap
Atf6
Gm20045
Klhdc9
B930036N10Rik
Tagln2
Cfap45
Rgs7
Pld5
Sdccag8
Cox20
Kif26b
Parp1
Pycr2
Tgfb2
Esrrg
A430027H14Rik
Cenpf
Prox1
Prox1os
Batf3
Atf3
D730003I15Rik
Tmem206
1700034H15Rik
Rcor3
Plxna2
Acbd7
Dclre1c
Frmd4a
Nudt5
Dhtkd1
Celf2
Kin
C1ql3
Vim
Dnajc1
Gpr158
Nxph2
Tubb4b
Ptgds
Med22
Olfm1
Ppp1r26
Ddx31
2600006K01Rik
Wdr34
Lrrc8a
Aif1l
Fam102a
6330409D20Rik
Gm13524
Pbx3
Gpr21
Scai
Lrp1b
Zeb2
Lypd6
Rnd3
Cacnb4
Rprm
Galnt13
Nr4a2
Gpd2
Acvr1c
Baz2b
Slc4a10
Fign
B3galt1
Stk39
6430710C18Rik
Hoxd1
Pde11a
Itga4
Ppp1r1c
Pde1a
Zfp804a
Ndufs3
Rapsn
A330069E16Rik
Pacsin3
Atg13
Syt13
Cd82
Lrrc4c
Fjx1
Slc1a2
Abtb2
Cd59a
D430041D05Rik
Qser1
Rcn1
Mpped2
Kcna4
Bdnf
Slc12a6
Aqr
Meis2
G630016G05Rik
Spred1
Eif2ak4
Rpap1
Ganc
Tmem62
B2m
Slc24a5
Myef2
Ctxn2
Slc27a2
Trpm7
Blvra
Itpripl1
Nphp1
Bcl2l11
Zc3h6
Sirpa
Pdyn
Atrn
Siglec1
Spef1
1110034G24Rik
Plcb1
Plcb4
Lamp5
Snap25
Btbd3
Flrt3
Pcsk2
Polr3f
Slc24a3
Kiz
Cst3
Syndig1
Ninl
Snph
Srxn1
Nrsn2
Id1
Pdrg1
Tspyl3
Asxl1
Cnbd2
Gm14168
4930518I15Rik
Samhd1
Snhg11
Ppp1r16b
Mafb
Ptprt
L3mbtl1
Fitm2
Ada
Pabpc1l
Slc12a5
Ncoa3
Zfos1
Tshz2
Cbln4
Fam210b
Bmp7
Gnas
Gm14418
Cdh4
Psma7
B230312C02Rik
Stmn3
Dgkk
Plp2
Kcnd1
Porcn
B630019K06Rik
1810030O07Rik
Cask
Jade3
Agtr2
Klhl13
Wdr44
2310010G23Rik
Zbtb33
Tmem255a
Gria3
Tenm1
Enox2
Arhgap36
Hs6st2
Gpc3
Smim10l2a
Fgf13
Ldoc1
Slitrk4
Slitrk2
BC023829
Cetn2
Xlr3a
Xlr3b
Dusp9
Cmc4
Brcc3
Tmem47
Il1rapl1
Pola1
Maged1
Amer1
Zc3h12b
Msn
Ophn1
Tmem28
Slc7a3
Xist
Ftx
C77370
Magt1
Itm2a
Pou3f4
Rps6ka6
Hdx
Dach2
Pcdh11x
Pcdh19
Armcx4
Zmat1
Armcx5
Plp1
Rbm41
Ammecr1
A730046J19Rik
Prdx4
Cnksr2
Adgrg2
Ppef1
Nhs
Ap1s2
Siah1b
Piga
Glra2
1110015O18Rik
Zfhx4
Fabp5
Mir124-2hg
Bhlhe22
4632415L05Rik
Gm43674
Nlgn1
Kcnmb2
Ccdc39
Mccc1os
Anxa5
Gm11549
Nudt6
Spry1
Gm5148
Ankrd50
Plk4
Abhd18
Larp1b
Pcdh10
Foxo1
Trpc4
Exosc8
Tm4sf1
Igsf10
Rap2b
Plch1
Kcnab1
Gm37305
Mlf1
Lxn
Iqcj
1110032F04Rik
Smc4
Serpini1
Fstl5
Fam198b
Gucy1a3
Npy2r
Fbxw7
Crabp2
Nes
Fdps
Slc39a1
S100a13
S100a6
Tchh
S100a11
S100a10
Riiad1
Selenbp1
Pi4kb
C920021L13Rik
Hfe2
Gm15441
Txnip
Pex11b
Gpr89
Chd1l
Notch2
Man1a2
Ptgfrn
Igsf3
Slc22a15
Dclre1b
Rhoc
Gm43848
Atp5f1
Kcnc4
Gstm5
Vav3
Ntng1
Col11a1
Olfm3
Gpr88
Gm42893
Slc35a3
Agl
Plppr5
Prss12
Ndst3
Ndst4
Camk2d
5730508B09Rik
Col25a1
Npnt
Tet2
Tacr3
Unc5c
Lmo4
Hs2st1
Odf2l
Ddah1
Lpar3
Gng5
Adgrl2
Gm30382
St6galnac5
Slc44a5
4930570G19Rik
Negr1
Gm15577
Penk
Ubxn2b
Tox
Asph
Tmem67
Runx1t1
Gm11837
Calb1
Nbn
Nkain3
Pou3f2
Fut9
Epha7
Ankrd6
Pnrc1
Cnr1
Lingo2
Gm12371
Ndufb6
Dnaja1
Dctn3
Gm10600
Phf24
Tpm2
Trmo
Coro2a
Nr4a3
Plppr1
Grin3a
Smc2os
Smc2
Nipsnap3b
Fam206a
Ctnnal1
Ptpn3
Palm2
AI314180
Zfp37
Pole3
Pappa
Brinp1
Tle1
Kdm4c
Mpdz
Nfib
Zdhhc21
Bnc2
Dennd4c
Jun
Nfia
Cachd1
Jak1
Ak4
Pde4b
Tctex1d1
Dab1
Cyb5rl
Glis1
Dmrtb1
Echdc2
Fam159a
Elavl4
Bend5
Spata6
Nasp
Prdx1
Ccdc163
Toe1
Zswim5
Ptch2
Rnf220
Dmap1
Atp6v0b
Zfp691
P3h1
Ppie
Pou3f1
Grik3
Tekt2
Gm12942
1700086P04Rik
Lck
Tinagl1
Serinc2
Epb41
Ythdf2
Snhg12
Phactr4
Gpn2
Stmn1
Id3
Ephb2
Pink1
Cda
Camk2n1
Iffo2
Igsf21
Necap2
Gm13075
Efhd2
Gm13054
Clcn6
Draxin
Fbxo2
Casz1
Gm13205
Eno1
Vamp3
Thap3
Rnf207
Ajap1
Gnb1
1500002C15Rik
Gatad1
Cfap69
Tmem243
Sema3a
Sema3e
Gm3510
Cacna2d1
Sema3c
Gsap
Psmc2
Reln
2700038G22Rik
Fam126a
Nupl2
1500035N22Rik
1700096K18Rik
Actr3b
Insig1
Rbm33
Cad
Fosl2
Yes1
Uvssa
Fam53a
Gm42851
Trmt44
Ccdc96
Ldb2
Fam184b
Slit2
Kcnip4
Ppargc1a
Arap2
Nwd2
Pds5a
Uchl1
Limch1
Bend4
Kctd8
Gabrg1
Gabra2
Ociad2
Cep135
Noa1
Adgrl3
Epha5
2010109A12Rik
Nkx6-1
Sparcl1
BC005561
Zfp644
Hfm1
Pigg
Gm42517
Gak
Crlf2
A430073D23Rik
Gm15559
Mn1
Tfip11
Crybb3
Ficd
Acacb
Ube3b
Sirt4
Cit
Prkab1
Gm15728
Nos1
Hrk
Rph3a
Gm42918
Cux2
Tctn1
Rad9b
Ift81
P2rx4
Tmem120b
Rilpl1
Eif2b1
Scarb1
Ubc
Tmem132b
Stx2
Tmem248
Wbscr17
Auts2
Cldn3
Mdh2
Lrwd1
Col26a1
Pcolce
Zcwpw1
Cops6
Mcm7
Taf6
6330418K02Rik
Elfn1
Ftsj2
Brat1
Sdk1
Mmd2
Zfp316
0610040B10Rik
Kdelr2
Nptx2
Atp5j2
Rasl11a
Pan3
B3glct
Fry
Brca2
Gm43597
Asb4
Tac1
Nxph1
Ndufa4
Thsd7a
Gm20186
Kcnd2
Tspan12
Ptprz1
Cadps2
Pot1a
Grm8
Gm3294
Tmem209
Cpa2
Plxna4
Akr1b8
Cald1
Wdr91
9330158H04Rik
Chrm2
Ptn
Ttc26
Ephb6
Gstk1
Zyx
Cntnap2
RP23-205F19.4
Zfp775
Tmem176b
Npy
Mpp6
Dfna5
Osbpl3
Cbx3
Skap2
Halr1
Hoxa1
Hoxa5
Hoxa7
Hoxa9
Creb5
Chn2
Prr15
Wipf3
Fkbp14
Znrf2
Adcyap1r1
Pde1c
Abcg2
Fam13a
Snca
Grid2
Mad2l1
Eif2ak3
Usp39
Lrrtm1
Lrrtm4
Tacr1
Rtkn
Gm15624
1700124L16Rik
Paip2b
Cyp26b1
Sfxn5
Cct7
Cml1
4930553P18Rik
Prokr1
Sec61a1
Mgll
Iqsec1
Fgd5
Adamts9
Magi1
Fam19a1
Fam19a4
Tmf1
Mitf
Foxp1
Gxylt2
Pdzrn3
Chl1
Cntn4
Lrrn1
Sumf1
Grm7
Oxtr
Rad18
Cpne9
Vgll4
Syn2
Rassf4
Cxcl12
Ret
Dcp1b
Cecr5
Gm26826
Cdca3
P3h3
Acrbp
Vamp1
Tnfrsf1a
Cd9
Ano2
Ndufa9
Ccnd2
Prmt8
Tulp3
Itfg2
BC048546
Dusp16
Gpr19
Cdkn1b
Lockd
Hebp1
Eps8
Lmo3
Pde3a
Ldhb
Sox5
Bhlhe41
Itpr2
Stk38l
Arntl2
Ppfibp1
Rep15
Pthlh
Ccdc91
Far2os1
Mettl20
Tmc4
Cdc42ep5
Rdh13
Ppp1r12c
Tnnt1
Cox6b2
Isoc2b
Zfp787
Peg3
Zfp446
Lig1
Prkd2
9330104G04Rik
Pnmal1
Fbxo46
Fosb
Exoc3l2
Bcam
Zfp180
Zfp111
Rabac1
Pou2f2
D930028M14Rik
9130221H12Rik
BC024978
Itpkc
Zfp626
Zfp850
Psmc4
Eid2b
Paf1
Ech1
Lgals7
Psmd8
Dpf1
Zfp790
Gm26935
Lsr
Fxyd7
Fxyd3
RP23-324J22.6
Chst8
Cep89
Ankrd27
Tshz3
RP23-291B1.2
A230077H06Rik
Vstm2b
2610021A01Rik
Zfp658
Klk8
Myh14
Prmt1
Dkkl1
Trpm4
Sult2b1
Kcnj14
Ldha
Htatip2
Nell1
Gas2
Luzp2
Cyfip1
Nipa1
Gabra5
Gm38393
RP23-407N2.2
Klf13
Chsy1
Aldh1a3
Nr2f2
Rgma
St8sia2
Slco3a1
Sv2b
Akap13
Ntrk3
Abhd2
Pex11a
Zfp710
Sema4b
Rccd1
Prc1
Hddc3
Nmb
3110040N11Rik
Eftud1
Grm5
Tenm4
Alg8
Myo7a
Emsy
Serpinh1
Pold3
Ucp2
Pde2a
Stim1
Trim68
Hbb-bs
Cckbr
Prkcdbp
Trim3
Taf10
Tub
Lmo1
Nrip3
Scube2
Galnt18
Dkk3
Spon1
Pde3b
Calca
Calcb
Sox6
Xylt1
BC030336
Hs3st2
Ears2
Prkcb
Cacng3
Hs3st4
Xpo6
2510046G10Rik
Tmem219
Zfp747
RP23-4H17.3
Zfp689
Ccdc189
Kat8
9130023H24Rik
Rgs10
Mcmbp
Sec23ip
Acadsb
Chst15
Fam53b
Fank1
Fam196a
Ebf3
9430038I01Rik
Adgra1
Fuom
Ifitm2
Rnh1
Tmem80
H19
Cd81
Ppfia1
Gm26793
Rgs17
Sash1
Samd5
Utrn
Adgrg6
Vta1
Cited2
Abracl
Ccdc28a
Gm10827
Arfgef3
Pde7b
Sgk1
Akap7
Nkain2
Hs3st5
Cdk19
Zbtb24
Foxo3
9030612E09Rik
Grik2
Rfx6
Man1a
Hsf2
Fabp7
Unc5b
Pcbd1
Pbld2
Dnajc12
Lrrtm3
Jmjd1c
Pcdh15
Mif
S100b
Lss
Pdxk
Fstl3
Abca7
Ndufs7
Gm26710
Izumo4
Jsrp1
Lmnb2
Gadd45b
Gm16099
Eef2
Smim24
Sirt6
1190007I07Rik
Hcfc2
Nuak1
Btbd11
Timp3
Hsp90b1
Igf1
Chpt1
Anks1b
Rmst
Ndufa12
Cep83os
Socs2
Nudt4
Atp2b1
Kitl
1700017N19Rik
Mgat4c
Nts
Tmtc2
Mettl25
Lin7a
Phlda1
Kcnc2
Ptprr
Cnot2
Grip1
Tbc1d30
Ppm1h
Fam19a2
Pip4k2c
Prim1
Rbms2
Myl6
A430046D13Rik
Ormdl2
Efnb2
Arglu1
Tnfsf13b
Irs2
Col4a2
Gm26909
Plat
Zmat4
1810011O10Rik
Zfp703
Rab11fip1
Unc5d
Rnf122
Tex15
Smim18
Dusp4
Dlc1
Sgcz
Micu3
Zdhhc2
Fgl1
Fat1
1700029J07Rik
Casp3
Ing2
Tenm3
Galntl6
BC030500
Mfap3l
Palld
Spock3
Msmo1
2021-03-01
Npy1r
Naf1
Yjefn3
Homer3
Crtc1
Tmem59l
Slc5a5
Tmem184c
Elmod2
Tecr
Gm26721
Palm3
Ier2
Prdx2
Neto2
Cbln1
Gm2694
Zfp423
Tox3
Crnde
Irx5
Irx6
Mmp2
Ogfod1
Bbs2
Mt3
Mt1
Adgrg1
Cdh8
Cdh11
Bean1
Car7
Cbfb
D230025D16Rik
Slc9a5
Tppp3
Thap11
Nfat5
Psmd7
Zfhx3
Zfp612
Pdpr
Cntnap4
Maf
Cdh13
Mthfsd
Klhdc4
Rnf166
Cbfa2t3
Cdh15
Zfp276
Tubb3
Afg3l1
Rhou
Sipa1l2
Pard3
Nrp1
Kctd6
Synpr
Psmd6
Rarb
Anxa7
Kat6b
Samd8
Zfp503
Pde12
Dnah1
A630023A22Rik
Bmpr1a
Grid1
Nrg3
Bmp4
Cdkn3
Samd4
Wdhd1
Socs4
Fbxo34
Apex1
Rnase4
Ang
Arhgef40
Rpgrip1
Supt16
Sall2
Psmb5
Zfhx2
Khnyn
Sacs
Fzd3
Pnoc
Clu
Stmn4
Dpysl2
Nefm
Stc1
Loxl2
4930480K23Rik
9930012K11Rik
Pdlim2
Gfra2
Lpar6
Lcp1
Enox1
Pcdh8
Pcdh17
Pcdh9
Klhl1
Dach1
Bora
Klf5
Kctd12
Rnf219
Spry2
Gpc6
Clybl
Tmtc4
Alkbh8
Cntn5
Ccdc82
Phxr4
Endod1
Amotl1
Mre11a
Med17
Fat3
Gm5611
Angptl6
S1pr5
Gm26511
Gm16845
Herpud2
B3gat1
Jam3
Igsf9b
Opcml
Ntm
Aplp2
Kirrel3
Pus3
Spa17
AW551984
Hspa8
Tmem136
Thy1
Gm26737
Fxyd2
2900052N01Rik
Cadm1
Gm5617
Ncam1
Arhgap20
Zc3h12c
AI593442
Ddx10
Acat1
Slc35f2
Crabp1
Psma4
Etfa
Neil1
Rpp25
Cd276
Hcn4
Adpgk
Tle3
Glce
Calml4
Smad3
Parp16
Pdcd7
Zfp609
Ppib
Snx1
Usp3
Anxa2
Rnf111
Adam10
Aldh1a2
Unc13c
Fam214a
Leo1
Gclc
Ick
Dppa5a
Slc17a5
Filip1
Htr1b
D430036J16Rik
Fam46a
Tpbg
Rwdd2a
Zfp949
Tmed3
Rasgrf1
Chst2
Tfdp2
Clstn2
Rbp1
Pccb
Ephb1
Srprb
Cpne4
Atp2c1
Col6a4
Ppm1m
Cacna2d2
Sema3b
Amt
Klhdc8b
Ccdc71
Slc25a20
Uqcrc1
Dhx30
Nradd
Stac
Arpp21
Clasp2
Cmtm8
Rbms3
Ctdspl
Entpd3
Snrk
Zfp445
Exosc7
Lars2
Limd1
Patz1
Nefh
Ppia
Ramp3
Hus1
Vwc2
Ddc
Vstm2a
Etaa1
Meis1
Gm16141
Spred2
Mdh1
Ehbp1
Tmem17
Gm26829
Bcl11a
Smek2
Chac2
Mpg
Ubtd2
Ranbp17
Kcnip1
Tenm2
Nudcd2
Gabra1
Slu7
Ccnjl
Ebf1
Med7
Zfp62
Sqstm1
Zfp454
Zfp354a
Phykpl
0610009B22Rik
Sowaha
Gpx3
Zkscan17
Gm16062
Atpaf2
Mapk7
Akap10
Zswim7
Ubb
Hs3st3a1
Shisa6
Pirt
Gas7
Ctc1
Kdm6b
Efnb3
2810408A11Rik
Zmynd15
Psmb6
Wscd1
4933427D14Rik
Xaf1
Tusc5
Aldoc
Tmem199
Asic2
Cct6b
Rffl
Lhx1
Lhx1os
1700125H20Rik
Ska2
Cuedc1
Msi2
Car10
Nme1
Wfikkn2
Ngfr
Atp5g1
Hoxb9
Hoxb8
Hoxb7
Hoxb5
Hoxb3
Skap1
Cdk5rap3
Pnpo
Arhgap23
Pcgf2
Krt27
Hap1
Dhx58
Psmc3ip
Nbr1
Etv4
Dusp3
Pyy
Acbd4
Hexim2
Taco1
Psmc5
Tex2
Cep95
Pitpnc1
Fam20a
Abca5
Sox9
Cdc42ep4
Sdk2
Atp5h
Nup85
Sap30bp
Unc13d
Socs3
Rbfox3
Cbx2
Endov
Nptx1
Pycr1
Rab40b
Fn3krp
Akr1c13
Akr1c19
Akr1e1
Klf6
Adarb2
Idi1
Ryr2
Actn2
Edaradd
Gpr137b-ps
Nid1
Lyst
Tbce
Ggps1
Inhba
Pou6f2
Sfrp4
Elmo1
Pgbd1
Zscan26
Nkapl
Zkscan4
Mrs2
Nrsn1
Sox4
A330102I10Rik
Exoc2
G630018N14Rik
Tubb2a
Riok1
Snrnp48
Jarid2
Atxn1
Kif13a
Tpmt
Id4
Zfp169
Nxnl2
Secisbp2
Gadd45g
Cplx2
Ddx46
Fbxl21
Spock1
Kif27
Ntrk2
Gas1
Zfp369
Zfp874b
Zfp748
1700001L19Rik
Srd5a1
Ube2ql1
Slf1
Nr2f1
A830082K12Rik
Lysmd3
Mef2c
Edil3
Vcan
Msh3
Serinc5
Jmy
Ap3b1
Pde8b
Sv2c
Hmgcr
Gfm2
Enc1
Utp15
Ptcd2
Mrps27
Map1b
Cartpt
Pik3r1
Mast4
Pde4d
Plk2
Fst
Pelo
Isl1
Fgf10
Paip1
Gm7120
Hmgcs1
Gm26520
Asxl2
Adcy3
Ncoa1
Fkbp1b
Vsnl1
Fam84a
Trib2
Ywhaq
Klf11
Id2
Cmpk2
Sox11
Myt1l
Gpr22
Twistnb
Sostdc1
Agmo
Etv1
Immp2l
Lrrn3
Stxbp6
Heatr5a
Arhgap5
Npas3
2700097O09Rik
Psma6
Sstr1
Gemin2
Fbxo33
Fkbp3
Mdga2
L2hgdh
Cdkl1
Sav1
Trim9
Dact1
Six4
Prkch
1700086L19Rik
Dbpht2
Mthfd1
Zbtb25
Fut8
Gphn
2310015A10Rik
Smoc1
Dpf3
Zfyve1
Fam161b
Entpd5
Pgf
Fos
Ift43
Esrrb
Nrxn3
Flrt2
Ptpn21
Calm1
Tmem251
Prima1
Ifi27
Vrk1
Bcl11b
Begain
Dlk1
Hsp90aa1
Mok
Kif26a
Crip2
Crip1
Itgb8
Ghr
Plcxd3
Lifr
Rai14
Npr3
Cdh6
Cdh9
Cdh12
Cdh18
2021-03-11
Ctnnd2
Snhg18
Sema5a
Sdc2
Cpq
Tspyl5
Nipal2
Ncald
Rrm2b
Cthrc1
Dpys
Zfpm2
Emc2
Trhr
Csmd3
Trps1
Aard
Ext1
Derl1
Sqle
Myc
Pvt1
Efr3a
Kcnq3
St3gal1
Lynx1
Zfp707
K230010J24Rik
Lrrc14
Pvalb
Lgals1
Josd1
Gtpbp1
Cbx7
Atf4
St13
Parvb
1810041L15Rik
Gm29666
C730034F03Rik
Alg10b
Cntn1
Pdzrn4
Pphln1
Prickle1
Nell2
Ddx23
Kmt2d
Tuba1b
Pou6f1
Dazap2
Nr4a1
Krt79
Prr13
Npff
Hoxc5
Hoxc9
Hoxc8
Hoxc4
Smug1
Cluap1
Nlrc3
Gm15879
Abat
Grin2a
Tekt5
Shisa9
Marf1
Spag6l
Arvcf
Comt
Map3k13
St6gal1
Sst
Il1rap
Uts2b
Fgf12
Tfrc
Sec22a
Wdr5b
Fstl1
Gsk3b
Timmdc1
Lsamp
Zbtb20
Qtrtd1
Nepro
Phldb2
Gm15638
Cd47
Alcam
Tmem30c
Col8a1
Epha3
Htr1f
Chmp2b
Cadm2
Robo1
Robo2
Nrip1
Chodl
Ncam2
Gabpa
App
Adamts5
Dnajc28
Atp5o
Runx1
Setd4
Pcp4
Tfb1m
Arid1b
Ezr
Pacrg
Wtap
Lix1
Zfp54
Gm4944
Tnfrsf12a
Srrm2
1600002H07Rik
Nthl1
Dusp1
Crebrf
E230001N04Rik
Lhfpl5
Brpf3
Cdkn1a
Cpne5
Pim1
Mdga1
Gm26549
Morc2b
H2-K1
BC051142
Gpsm3
Skiv2l
Clic1
Vars2
Gtf2h4
Ier3
Dhx16
Znrd1as
Cenpq
Ptchd4
Pla2g7
Rcan2
Runx2
Slc29a1
Rsph9
Crip3
Dnph1
Ptcra
Taf8
Mdfi
Foxp4
Satb1
St6gal2
Stap2
Uhrf1
Safb
Khsrp
Dennd1c
Tnfsf9
Efna5
Man2a1
Ralbp1
Lama1
Arhgap28
A930029G22Rik
Dlgap1
Birc6
Crim1
Prkd3
Gemin6
Thumpd2
Plekhh2
1110020A21Rik
Gm1976
Eif2s3y
Uty
Ddx3y
Crem
Esco1
Zfp521
Cdh2
Rprd1a
Celf4
Rit2
Syt4
Camk4
Stard4
Nrep
Egr1
Ctnna1
Lrrtm2
Cxxc5
Hbegf
Pcdhb4
Pcdhb7
Pcdhb9
Pcdhb12
Pcdhb14
Pcdhb16
Pcdhb17
Pcdhb18
Pcdhb19
Pcdhb21
Pcdhb22
Slc25a2
3222401L13Rik
Spry4
Fgf1
Nr3c1
2900055J20Rik
A930012L18Rik
Tnfaip8
Hsd17b4
Sncaip
Ppic
Megf10
Isoc1
Dctn4
Tcof1
Piezo2
Onecut2
Grp
Cidea
Afg3l2
Spire1
Cep76
Rnmt
Tcf4
Poli
Dcc
Zbtb7c
Katnal2
Adnp2
Pqlc1
Ctdp1
Tshz1
Neto1
Cbln2
Ighmbp2
Gal
Chka
Pold4
Npas4
Slc29a2
Cfl1
Ehbp1l1
Dnajc4
Flrt1
Otub1
Tut1
Tle4
Cep78
Gna14
Prune2
Rorb
Tjp2
Kank1
Smarca2
Plpp6
Ric1
Ifit1bl1
Htr7
Hells
Arhgap19
Ubtd1
Hoga1
Crtac1
Scd2
Scd1
Ndufb8
Lzts2
Gm29593
Gm28578
Sfxn2
Cnnm2
Usmg5
Gsto1
Sorcs3
Sorcs1
Pdcd4
Acsl5
Nhlrc2
Gfra1
Rab11fip2
Zfp950
