## Supplementary table 9 for "Single-cell transcriptomic analysis unveils spinal motor neuron subtype diversity underpinning the water-to-land transition in vertebrates"

### Sheet: Table S9
Table S9: Marker genes of each lumbar LMC subcluster (related to Figure S7).
gene	p_val	avg_logFC	pct.1	pct.2	p_val_adj	cluster
Igf1	1.85961e-72	1.2466	0.81	0.105	3.04753e-68	rm
Mgat4c	1.20952e-56	0.917433	0.862	0.207	1.98217e-52	rm
Cdh9	8.21411e-40	0.401061	0.526	0.071	1.34613e-35	rm
Ppp1r1c	5.62347e-34	0.662917	0.905	0.351	9.21574e-30	rm
Lrp1b	9.46684e-34	0.712197	0.862	0.313	1.55143e-29	rm
Nr2f2	5.58687e-32	0.790168	0.991	0.775	9.15576e-28	rm
D930028M14Rik	1.13989e-31	0.774384	0.983	0.574	1.86805e-27	rm
Pvalb	7.52042e-31	0.442781	0.543	0.106	1.23245e-26	rm
Unc5c	1.29415e-30	0.704499	0.974	0.546	2.12085e-26	rm
Lgi1	1.80325e-30	0.377868	0.569	0.12	2.95516e-26	rm
Maf	7.07576e-29	0.710837	0.862	0.369	1.15958e-24	rm
Ebf1	7.91931e-28	0.504463	0.56	0.129	1.29782e-23	rm
Vim	3.8717e-27	0.725452	0.991	0.81	6.34494e-23	rm
Tshz1	5.92973e-27	0.739111	0.957	0.64	9.71764e-23	rm
St8sia6	2.77741e-26	0.286986	0.422	0.07	4.55162e-22	rm
Pcdh17	2.63345e-25	0.638373	0.862	0.43	4.31569e-21	rm
Adgrl2	9.36074e-24	0.49757	0.81	0.381	1.53404e-19	rm
Onecut2	3.75429e-23	0.628925	0.94	0.64	6.15252e-19	rm
Cct6b	1.92842e-22	0.306766	0.491	0.119	3.1603e-18	rm
Cdh7	3.20259e-22	0.416139	0.629	0.21	5.24841e-18	rm
Isoc1	3.5428e-22	0.345474	0.491	0.126	5.80595e-18	rm
Nts	4.12485e-22	0.812925	0.302	0.043	6.7598e-18	rm
Hoxd10	3.93683e-21	0.545616	0.974	0.701	6.45167e-17	rm
Met	1.51736e-20	0.325569	0.5	0.137	2.48665e-16	rm
Htr1b	4.04093e-19	0.256838	0.388	0.084	6.62227e-15	rm
Atp5k	4.1462e-19	0.270078	1	1	6.79479e-15	rm
Chodl	6.03566e-19	0.535559	0.922	0.606	9.89124e-15	rm
B630019K06Rik	2.19812e-17	0.400473	0.716	0.336	3.60227e-13	rm
Crabp2	4.70332e-17	0.548879	0.991	0.883	7.70781e-13	rm
Brinp3	8.36414e-17	0.294355	0.767	0.31	1.37072e-12	rm
Ptn	1.06047e-16	0.391849	0.991	0.891	1.73789e-12	rm
Chl1	2.15854e-16	0.291873	0.603	0.226	3.53741e-12	rm
Gucy1a3	2.62471e-16	0.292934	0.56	0.198	4.30137e-12	rm
Qdpr	3.51941e-16	0.40192	0.802	0.476	5.7676e-12	rm
Atp5j	1.48001e-15	0.264073	1	0.995	2.42544e-11	rm
Ap1s2	3.64043e-15	0.401943	0.767	0.433	5.96593e-11	rm
Aldh1a2	2.07978e-14	0.469062	0.836	0.47	3.40834e-10	rm
Ctxn2	2.74084e-13	0.279842	0.612	0.275	4.49168e-09	rm
Mt3	2.8305e-13	0.358125	0.966	0.968	4.63863e-09	rm
Hoxd9	5.01606e-13	0.266863	0.681	0.302	8.22033e-09	rm
Ttc28	7.89738e-13	0.420972	0.776	0.485	1.29422e-08	rm
Cox7b	2.23783e-12	0.252	1	1	3.66735e-08	rm
Selm	2.97805e-12	0.345607	0.991	0.915	4.88042e-08	rm
Tuba1b	3.50707e-12	0.31796	1	0.997	5.74739e-08	rm
Igfbp5	3.75011e-12	0.503084	0.853	0.578	6.14568e-08	rm
Map1a	8.34793e-12	0.315286	0.836	0.514	1.36806e-07	rm
Hs3st4	3.30997e-11	0.268903	0.44	0.175	5.42439e-07	rm
Palm3	4.75629e-11	0.291906	0.612	0.321	7.7946e-07	rm
Rgs4	3.99973e-10	0.417853	0.491	0.217	6.55476e-06	rm
Sncb	4.64095e-10	0.280819	0.853	0.611	7.60559e-06	rm
Rap1gds1	4.86198e-10	0.288597	0.793	0.5	7.96782e-06	rm
Glrx	5.30274e-10	0.284108	0.888	0.695	8.69013e-06	rm
Hap1	9.97375e-10	0.310865	0.698	0.412	1.6345e-05	rm
Fgf13	1.26606e-09	0.35784	0.862	0.625	2.07482e-05	rm
Nrp1	8.22662e-09	0.259166	0.991	0.807	0.000134818	rm
Isl1	2.01339e-08	0.293105	1	0.492	0.000329954	rm
Atp1b1	2.25073e-08	0.275207	0.94	0.763	0.00036885	rm
Scd2	3.63224e-08	0.255339	0.974	0.9	0.000595252	rm
Spock3	4.15118e-08	0.341954	0.681	0.421	0.000680296	rm
Tubb4b	4.48199e-08	0.289505	0.836	0.631	0.000734508	rm
Cend1	4.62544e-08	0.252614	0.991	0.875	0.000758018	rm
Prdx5	8.13103e-08	0.273232	0.957	0.871	0.00133251	rm
Ckmt1	1.42207e-07	0.261996	0.69	0.482	0.00233049	rm
Atp2b1	4.20676e-07	0.250114	0.957	0.872	0.00689404	rm
Sema3c	4.50055e-07	0.341758	0.733	0.594	0.0073755	rm
Eno1	1.34638e-06	0.304324	0.931	0.847	0.0220644	rm
Pbx1	2.33873e-06	0.452164	0.948	0.903	0.0383271	rm
Runx1t1	4.30173e-06	0.462549	0.603	0.418	0.0704968	rm
Meis1	2.36374e-05	0.254117	0.612	0.43	0.38737	rm
Pbx3	3.54297e-05	0.473879	0.448	0.264	0.580623	rm
Tecr	4.42609e-05	0.317545	1	0.97	0.725348	rm
Maged2	8.19476e-05	0.260047	0.741	0.555	1	rm
Syt4	0.000364967	0.366475	0.836	0.755	1	rm
Mgst3	0.000564534	0.276949	0.966	0.927	1	rm
Ikzf2	1.77863e-41	1.3166	0.861	0.115	2.91482e-37	c/rl1
Fut9	1.11767e-36	1.05461	0.875	0.292	1.83164e-32	c/rl1
Nrp2	1.03511e-31	1.03478	0.958	0.378	1.69634e-27	c/rl1
Pcdh10	3.54829e-28	0.824997	0.958	0.535	5.81494e-24	c/rl1
Fam84a	1.71544e-21	0.597929	0.681	0.167	2.81126e-17	c/rl1
D430036J16Rik	1.29507e-19	0.469788	0.542	0.056	2.12235e-15	c/rl1
Fgf13	2.71528e-18	0.673146	0.903	0.615	4.4498e-14	c/rl1
Nrip1	7.09173e-18	0.665655	0.694	0.247	1.16219e-13	c/rl1
Man1a	9.01173e-18	0.429903	0.556	0.066	1.47684e-13	c/rl1
Foxp1	1.63795e-16	0.487896	1	0.899	2.68427e-12	c/rl1
Rprm	6.663e-16	0.766467	0.847	0.521	1.09193e-11	c/rl1
Serpini1	1.50041e-15	0.527208	0.861	0.479	2.45887e-11	c/rl1
Nfib	8.97716e-14	0.517643	0.958	0.67	1.47118e-09	c/rl1
Nfia	1.13468e-09	0.512013	0.986	0.892	1.85951e-05	c/rl1
Robo1	2.04196e-09	0.433723	0.708	0.427	3.34636e-05	c/rl1
Aldh1a2	2.7321e-09	0.528927	0.875	0.549	4.47736e-05	c/rl1
Nell1	7.5725e-09	0.40194	0.694	0.403	0.000124098	c/rl1
Pcdh11x	2.73006e-08	0.420702	0.736	0.378	0.000447401	c/rl1
Htr1b	3.03296e-08	0.274553	0.319	0.069	0.000497042	c/rl1
Epha4	1.36543e-07	0.304305	0.958	0.688	0.00223766	c/rl1
Zfp804a	1.9267e-07	0.369216	0.639	0.323	0.00315747	c/rl1
Tmtc2	5.21467e-07	0.2615	0.417	0.139	0.0085458	c/rl1
Cplx2	5.28608e-07	0.386846	0.806	0.524	0.00866282	c/rl1
A830018L16Rik	5.46009e-07	0.35218	0.708	0.451	0.008948	c/rl1
Cpox	5.76022e-07	0.271427	0.403	0.191	0.00943984	c/rl1
Spock3	6.28184e-07	0.360912	0.708	0.358	0.0102947	c/rl1
Tle4	6.31562e-07	0.353831	0.472	0.271	0.01035	c/rl1
Basp1	6.99409e-07	0.280585	1	0.993	0.0114619	c/rl1
Fstl5	7.02045e-07	0.471366	0.403	0.181	0.0115051	c/rl1
Fcmr	1.46877e-06	0.256987	0.347	0.094	0.0240703	c/rl1
Cdh13	2.04356e-06	0.294054	0.736	0.392	0.0334898	c/rl1
Zfhx3	2.05386e-06	0.337257	0.806	0.556	0.0336586	c/rl1
Vstm2a	2.10758e-06	0.425099	0.611	0.274	0.034539	c/rl1
Fat1	5.14527e-06	0.366044	0.431	0.167	0.0843208	c/rl1
Galntl6	1.12052e-05	0.305009	0.639	0.368	0.183631	c/rl1
Epha3	1.82467e-05	0.267748	0.708	0.403	0.299027	c/rl1
Csmd3	2.77217e-05	0.278049	0.583	0.344	0.454303	c/rl1
Slc5a7	4.75763e-05	0.319819	0.847	0.66	0.779681	c/rl1
Asxl3	4.80194e-05	0.290339	0.639	0.462	0.786942	c/rl1
Crabp2	8.58245e-05	0.271527	0.944	0.875	1	c/rl1
Phip	9.18747e-05	0.265928	0.778	0.67	1	c/rl1
BC030500	0.00012142	0.381634	0.75	0.535	1	c/rl1
Lrrn3	0.000170595	0.276346	0.694	0.51	1	c/rl1
Gfra1	0.000287499	0.269537	0.542	0.354	1	c/rl1
Cadm1	0.000399205	0.279389	0.667	0.431	1	c/rl1
Ntm	0.000469841	0.262838	0.917	0.861	1	c/rl1
Ccnd2	0.000702209	0.261412	0.486	0.247	1	c/rl1
Pid1	0.000705986	0.281146	0.569	0.306	1	c/rl1
Cit	0.000989533	0.260675	0.708	0.552	1	c/rl1
Celf4	1.43079e-25	0.844064	0.788	0.633	2.34478e-21	c/rl2
Sst	4.86261e-19	1.52638	0.636	0.139	7.96884e-15	c/rl2
Ebf1	7.16648e-14	1.28962	0.439	0.061	1.17444e-09	c/rl2
Pcdh9	2.59515e-13	0.518866	0.727	0.469	4.25293e-09	c/rl2
Cadm1	3.12203e-13	0.576666	0.758	0.415	5.11639e-09	c/rl2
Grm5	4.57148e-13	0.570139	0.455	0.156	7.49174e-09	c/rl2
Creb5	4.76419e-12	0.570628	0.636	0.333	7.80755e-08	c/rl2
H3f3b	2.20182e-11	0.313367	1	1	3.60834e-07	c/rl2
B2m	2.76191e-11	0.468976	0.712	0.473	4.52621e-07	c/rl2
Glra2	2.8226e-11	0.506876	0.924	0.827	4.62567e-07	c/rl2
Hoxd11	4.29113e-10	0.443232	0.561	0.19	7.0323e-06	c/rl2
Sct	4.89348e-10	0.309541	0.288	0.048	8.01944e-06	c/rl2
Rpl7	1.09548e-09	0.286118	1	1	1.79527e-05	c/rl2
Hs6st2	2.90454e-09	0.336954	0.273	0.082	4.75997e-05	c/rl2
Ebf3	3.38619e-09	0.402921	0.364	0.078	5.54929e-05	c/rl2
Zfhx2	1.05822e-08	0.401414	0.667	0.347	0.000173422	c/rl2
C77370	1.39662e-08	0.256419	0.364	0.245	0.000228878	c/rl2
Sdcbp	1.50313e-08	0.320587	0.652	0.503	0.000246332	c/rl2
Zfhx3	8.43968e-08	0.480646	0.773	0.568	0.00138309	c/rl2
Adgrl3	3.39617e-07	0.372418	0.591	0.364	0.00556564	c/rl2
Rapgef6	5.62474e-07	0.326287	0.667	0.517	0.00921782	c/rl2
Pcdh11x	5.91899e-07	0.524566	0.667	0.401	0.00970005	c/rl2
Zbtb20	6.28827e-07	0.363732	0.591	0.412	0.0103052	c/rl2
Gap43	6.66807e-07	0.265562	1	1	0.0109276	c/rl2
Hsp90aa1	8.83934e-07	0.376441	0.97	0.997	0.0144859	c/rl2
Tgfb2	1.45526e-06	0.457757	0.455	0.218	0.0238488	c/rl2
Jun	1.84821e-06	0.404923	0.833	0.609	0.0302885	c/rl2
Foxp1	2.18539e-06	0.413474	0.97	0.908	0.0358142	c/rl2
Igfbp5	4.20313e-06	0.595367	0.591	0.435	0.0688809	c/rl2
Mapk10	1.59814e-05	0.25591	0.545	0.401	0.261904	c/rl2
Cplx2	1.84454e-05	0.357558	0.727	0.548	0.302283	c/rl2
Cnr1	2.06623e-05	0.258833	0.439	0.235	0.338614	c/rl2
Use1	6.88436e-05	0.27622	0.939	0.84	1	c/rl2
Cux2	7.19461e-05	0.290331	0.394	0.214	1	c/rl2
2021-03-01	0.000116345	0.292725	0.636	0.439	1	c/rl2
Commd1	0.000133444	0.27352	0.803	0.609	1	c/rl2
A830018L16Rik	0.000146382	0.262602	0.742	0.449	1	c/rl2
Spock3	0.000167773	0.344418	0.606	0.388	1	c/rl2
Tuba1a	0.000183039	0.298989	1	1	1	c/rl2
Zfos1	0.000193463	0.334425	1	0.99	1	c/rl2
Caly	0.000211952	0.253526	0.788	0.724	1	c/rl2
Nrxn3	0.000221047	0.326935	0.591	0.405	1	c/rl2
Son	0.000242556	0.269537	0.985	0.959	1	c/rl2
Psmd8	0.000253346	0.25122	0.833	0.772	1	c/rl2
Tagln2	0.000297449	0.375676	0.742	0.558	1	c/rl2
Csrp2	0.000344574	0.30003	0.909	0.888	1	c/rl2
Hrk	0.000505464	0.296941	0.545	0.279	1	c/rl2
Mast4	0.000599684	0.257983	0.47	0.269	1	c/rl2
Slc5a7	0.000679924	0.287981	0.848	0.663	1	c/rl2
Sf3b2	0.000834837	0.25438	0.879	0.769	1	c/rl2
Fgf13	0.00186539	0.259691	0.833	0.636	1	c/rl2
Nr2f2	0.00220551	0.311786	0.97	0.966	1	c/rl2
Ckb	0.00466307	0.25662	0.939	0.935	1	c/rl2
Nxph1	0.00515822	0.272938	0.636	0.449	1	c/rl2
Esrrg	1.0278e-22	0.754373	0.844	0.25	1.68436e-18	c/rl3
Scg2	5.93696e-20	0.750973	0.906	0.551	9.7295e-16	c/rl3
Pnoc	7.13762e-18	0.653825	0.625	0.159	1.16971e-13	c/rl3
Prmt8	7.24872e-15	0.446176	0.75	0.358	1.18792e-10	c/rl3
Nrp1	1.33691e-13	0.582256	1	0.929	2.19093e-09	c/rl3
Casz1	1.56675e-13	0.505797	0.578	0.159	2.56759e-09	c/rl3
Crabp1	1.23722e-12	0.680964	0.375	0.034	2.02755e-08	c/rl3
Luzp2	2.4595e-10	0.430739	0.391	0.088	4.03062e-06	c/rl3
Npas3	8.5817e-10	0.50823	0.875	0.642	1.40637e-05	c/rl3
Slc25a4	2.18762e-09	0.343867	1	1	3.58507e-05	c/rl3
Ndufb5	3.56167e-09	0.316086	1	0.986	5.83686e-05	c/rl3
Igfbp5	5.47411e-09	0.576531	0.797	0.392	8.97096e-05	c/rl3
Pik3r1	7.62584e-09	0.502989	0.969	0.828	0.000124972	c/rl3
Mfap3l	2.06443e-08	0.337318	0.516	0.189	0.000338318	c/rl3
Socs2	2.33708e-08	0.513144	0.906	0.581	0.000383001	c/rl3
Cacna2d1	2.81128e-08	0.379307	0.594	0.264	0.000460712	c/rl3
Sema5a	1.5256e-07	0.425568	0.75	0.372	0.00250016	c/rl3
Tagln3	4.17566e-07	0.289674	1	1	0.00684307	c/rl3
Lhx1os	5.20762e-07	0.304195	1	0.875	0.00853425	c/rl3
Gapdh	6.97483e-07	0.329083	1	0.997	0.0114303	c/rl3
Cartpt	9.79389e-07	0.555866	0.562	0.206	0.0160502	c/rl3
Mef2a	1.29829e-06	0.267339	0.5	0.264	0.0212763	c/rl3
Hoxa10	1.88077e-06	0.355275	0.781	0.784	0.0308221	c/rl3
Nr2f1	2.97418e-06	0.372823	0.984	0.855	0.0487408	c/rl3
Prph	3.46799e-06	0.377524	0.875	0.639	0.0568335	c/rl3
Meis2	4.92904e-06	0.298916	0.859	0.547	0.0807771	c/rl3
Id2	7.08772e-06	0.414597	0.656	0.348	0.116154	c/rl3
Aldoa	7.18142e-06	0.332953	1	0.97	0.117689	c/rl3
Ube2ql1	7.64306e-06	0.311485	0.859	0.642	0.125254	c/rl3
Eno1	8.19436e-06	0.350141	0.891	0.828	0.134289	c/rl3
Sema3c	1.03876e-05	0.363994	0.828	0.557	0.170232	c/rl3
Atp5o	1.25463e-05	0.293724	1	0.99	0.205608	c/rl3
Sulf2	1.68815e-05	0.25391	0.5	0.213	0.276654	c/rl3
Hrk	1.81715e-05	0.399943	0.578	0.274	0.297794	c/rl3
Hoxc10	2.01893e-05	0.324587	0.969	0.97	0.330862	c/rl3
Thoc7	4.20792e-05	0.266214	0.828	0.794	0.689594	c/rl3
Uts2b	5.63698e-05	0.43426	0.719	0.443	0.923789	c/rl3
BC030500	6.6964e-05	0.392809	0.781	0.534	1	c/rl3
Spock1	8.67561e-05	0.306256	0.828	0.676	1	c/rl3
Hpcal1	0.000100666	0.282223	0.75	0.503	1	c/rl3
Col4a2	0.000153815	0.297454	0.438	0.193	1	c/rl3
Kcnd2	0.000163596	0.307695	0.734	0.517	1	c/rl3
Myt1l	0.000182244	0.294658	0.828	0.591	1	c/rl3
Sncb	0.000263616	0.258949	0.781	0.628	1	c/rl3
Elavl4	0.000271725	0.257333	0.969	0.946	1	c/rl3
Ppm1l	0.000285861	0.254747	0.703	0.493	1	c/rl3
Calm1	0.000425885	0.315947	1	1	1	c/rl3
B3glct	0.000481719	0.293818	0.562	0.351	1	c/rl3
Plppr1	0.0020614	0.256114	0.938	0.861	1	c/rl3
Ret	0.00274151	0.261001	0.875	0.726	1	c/rl3
Etv4	3.78792e-48	1.36188	0.948	0.056	6.20764e-44	c/rl4
Uts2b	2.51604e-29	1.17704	0.948	0.404	4.12329e-25	c/rl4
Snap25	2.65275e-28	0.810172	1	0.927	4.34732e-24	c/rl4
Enc1	2.41811e-20	0.709514	0.776	0.159	3.96281e-16	c/rl4
Aplp2	5.03536e-20	0.608835	0.983	0.748	8.25195e-16	c/rl4
Chodl	1.73998e-18	0.77428	0.931	0.394	2.85149e-14	c/rl4
C1ql3	1.39123e-16	0.59451	0.759	0.172	2.27994e-12	c/rl4
Epha4	1.24951e-15	0.682347	1	0.692	2.0477e-11	c/rl4
Kcnab1	1.37203e-14	0.527919	0.914	0.411	2.24849e-10	c/rl4
A730046J19Rik	1.46551e-14	0.547445	0.897	0.348	2.40168e-10	c/rl4
Aldh1a2	6.4461e-13	0.522834	0.966	0.546	1.05639e-08	c/rl4
Epha3	8.7629e-13	0.506969	0.879	0.384	1.43606e-08	c/rl4
Trps1	1.84933e-12	0.537222	0.828	0.331	3.03067e-08	c/rl4
Lix1	2.59718e-12	0.427041	0.741	0.275	4.25626e-08	c/rl4
2900055J20Rik	1.8992e-11	0.541338	0.862	0.43	3.11241e-07	c/rl4
Ngfr	1.12309e-10	0.448298	0.983	0.772	1.84052e-06	c/rl4
Ss18	3.53696e-10	0.371287	0.655	0.258	5.79638e-06	c/rl4
Vcan	5.35575e-10	0.433109	0.724	0.351	8.777e-06	c/rl4
C1d	8.60737e-10	0.427823	1	0.983	1.41058e-05	c/rl4
Polr2m	1.36979e-09	0.416707	0.948	0.616	2.24481e-05	c/rl4
Pld5	1.58417e-09	0.329954	0.672	0.228	2.59613e-05	c/rl4
Anxa2	3.67442e-09	0.60808	0.862	0.649	6.02164e-05	c/rl4
Megf11	3.80901e-09	0.320384	0.483	0.159	6.2422e-05	c/rl4
Cartpt	3.867e-09	0.894578	0.621	0.202	6.33724e-05	c/rl4
Chst15	4.34288e-09	0.259013	0.379	0.056	7.11711e-05	c/rl4
Nova1	4.69913e-09	0.453051	0.931	0.709	7.70094e-05	c/rl4
Mafb	3.63094e-08	0.460979	0.845	0.437	0.000595039	c/rl4
Dfna5	3.65064e-08	0.454925	0.81	0.56	0.000598266	c/rl4
Nfib	8.70352e-08	0.399204	0.966	0.682	0.00142633	c/rl4
Egln3	1.17016e-07	0.279461	0.586	0.199	0.00191766	c/rl4
Tmem132c	2.2563e-07	0.254959	0.552	0.189	0.00369762	c/rl4
Hnrnpa3	2.3962e-07	0.356926	1	0.96	0.00392689	c/rl4
Ptprt	4.91917e-07	0.258219	0.431	0.149	0.00806153	c/rl4
Trpc5	5.06393e-07	0.259136	0.483	0.136	0.00829876	c/rl4
Cntnap5a	9.10924e-07	0.259704	0.655	0.275	0.0149282	c/rl4
Plppr1	1.26848e-06	0.402053	0.983	0.854	0.0207879	c/rl4
2610001J05Rik	1.96351e-06	0.356235	0.879	0.642	0.032178	c/rl4
Chst2	2.1944e-06	0.311837	0.483	0.166	0.0359619	c/rl4
Dynll1	2.92254e-06	0.302745	1	1	0.0478945	c/rl4
Lrrn3	4.22426e-06	0.269792	0.845	0.49	0.0692272	c/rl4
Rbp1	4.39737e-06	0.316301	1	0.964	0.0720641	c/rl4
Fgf10	5.07403e-06	0.323666	0.586	0.242	0.0831531	c/rl4
Elovl6	5.59682e-06	0.308438	0.741	0.424	0.0917207	c/rl4
Lsm6	6.34979e-06	0.313798	0.983	0.904	0.10406	c/rl4
Snhg18	8.31058e-06	0.258969	0.5	0.182	0.136194	c/rl4
Irs2	1.50343e-05	0.253612	0.552	0.235	0.246383	c/rl4
Spry2	1.63751e-05	0.313239	0.431	0.192	0.268356	c/rl4
Cdh13	2.45502e-05	0.293428	0.741	0.407	0.402329	c/rl4
Pafah1b2	4.2159e-05	0.256837	0.948	0.815	0.690901	c/rl4
Adam19	8.32396e-05	0.263689	0.862	0.616	1	c/rl4
Sema5a	8.63387e-05	0.338651	0.707	0.387	1	c/rl4
Atp2b1	0.000135106	0.296436	1	0.901	1	c/rl4
Prph	0.000211238	0.29775	0.897	0.639	1	c/rl4
Calm2	0.000250454	0.309387	1	1	1	c/rl4
Vim	0.000264527	0.358206	0.931	0.887	1	c/rl4
Ret	0.0003427	0.280001	0.914	0.722	1	c/rl4
Nefm	0.000417078	0.292823	1	0.997	1	c/rl4
Efna5	0.00148648	0.292525	0.81	0.646	1	c/rl4
Swi5	0.00243352	0.26071	1	0.983	1	c/rl4
Meis2	1.82343e-36	1.41906	0.963	0.539	2.98824e-32	c/rl5
Syt4	8.59274e-21	0.913674	0.963	0.797	1.40818e-16	c/rl5
Pbx3	1.68694e-19	0.74401	0.759	0.154	2.76455e-15	c/rl5
Rnf152	1.96869e-18	0.762423	0.815	0.376	3.2263e-14	c/rl5
Sncg	8.96997e-18	0.642574	1	0.997	1.47e-13	c/rl5
Pbx1	5.5034e-16	0.799016	0.944	0.817	9.01897e-12	c/rl5
Zeb2	1.73801e-15	0.616765	0.685	0.127	2.84825e-11	c/rl5
Syt2	1.27823e-14	0.385697	0.519	0.124	2.09476e-10	c/rl5
Tppp3	1.54181e-13	0.439609	0.981	0.987	2.52672e-09	c/rl5
S100a11	1.712e-12	0.630506	0.778	0.448	2.80562e-08	c/rl5
Lmo4	2.0463e-12	0.344963	0.556	0.098	3.35348e-08	c/rl5
Asic4	2.62185e-12	0.321001	0.463	0.078	4.2967e-08	c/rl5
Tshz1	5.58742e-12	0.598467	0.926	0.507	9.15667e-08	c/rl5
Tshz2	9.92739e-12	0.873086	0.741	0.438	1.6269e-07	c/rl5
Selm	2.14911e-11	0.473965	0.981	0.902	3.52196e-07	c/rl5
Gnas	2.28859e-11	0.525999	0.963	0.974	3.75054e-07	c/rl5
Calm3	3.54157e-11	0.376463	1	0.997	5.80392e-07	c/rl5
AW551984	8.5354e-11	0.508215	0.759	0.402	1.39878e-06	c/rl5
Sox6	1.34409e-10	0.375383	0.648	0.183	2.2027e-06	c/rl5
Ppm1h	2.26637e-10	0.502528	0.685	0.33	3.71413e-06	c/rl5
D930028M14Rik	2.63917e-10	0.710253	0.926	0.618	4.32507e-06	c/rl5
Onecut2	2.89554e-10	0.355964	0.556	0.503	4.74521e-06	c/rl5
Cisd3	6.13221e-10	0.452693	0.796	0.373	1.00495e-05	c/rl5
Maf	3.16789e-09	0.408063	0.796	0.346	5.19154e-05	c/rl5
Jak1	3.53898e-09	0.385341	0.852	0.575	5.79968e-05	c/rl5
Gng5	7.07017e-09	0.378986	0.981	0.935	0.000115866	c/rl5
Hoxd9	1.04522e-08	0.396684	0.815	0.444	0.000171291	c/rl5
Gpx3	2.20454e-08	0.455098	0.944	0.67	0.00036128	c/rl5
Cfl2	4.68413e-08	0.322519	1	0.997	0.000767635	c/rl5
Brinp1	5.44142e-08	0.258452	0.296	0.029	0.00089174	c/rl5
Gm2694	6.86744e-08	0.423333	0.5	0.216	0.00112544	c/rl5
Hs3st4	1.05372e-07	0.34446	0.333	0.088	0.00172684	c/rl5
Ngfrap1	1.09028e-07	0.334975	0.981	0.99	0.00178675	c/rl5
Actr3b	2.82316e-07	0.40021	0.648	0.301	0.0046266	c/rl5
Cplx1	2.90477e-07	0.301148	0.981	0.915	0.00476033	c/rl5
Socs2	3.16869e-07	0.433464	0.926	0.588	0.00519284	c/rl5
Wasf1	3.85498e-07	0.343559	0.704	0.49	0.00631755	c/rl5
Epb41l3	4.203e-07	0.328235	0.796	0.542	0.00688787	c/rl5
Cdkn1c	4.22915e-07	0.295215	0.741	0.634	0.00693073	c/rl5
Snrpn	5.79988e-07	0.258456	1	1	0.00950484	c/rl5
Mien1	5.81244e-07	0.273036	1	0.944	0.00952543	c/rl5
Sparcl1	7.87903e-07	0.369637	0.556	0.18	0.0129122	c/rl5
Palm3	9.37313e-07	0.295126	0.722	0.327	0.0153607	c/rl5
Mcu	1.08127e-06	0.29581	0.611	0.288	0.0177198	c/rl5
Mt3	1.41663e-06	0.400356	1	0.958	0.0232157	c/rl5
Stmn3	1.86035e-06	0.295907	1	1	0.0304875	c/rl5
Cdkn2d	2.29907e-06	0.293973	0.963	0.676	0.0376772	c/rl5
Lin7a	2.71799e-06	0.289441	0.593	0.222	0.0445424	c/rl5
Prdx1	3.01816e-06	0.347671	0.981	0.794	0.0494616	c/rl5
Mif	3.5683e-06	0.269263	1	1	0.0584773	c/rl5
Nudt4	4.15544e-06	0.332282	0.815	0.575	0.0680994	c/rl5
Ppp2r2b	4.33819e-06	0.416783	0.944	0.895	0.0710942	c/rl5
Prph	4.93997e-06	0.500957	0.889	0.644	0.0809563	c/rl5
Fam19a2	6.22759e-06	0.375038	0.593	0.288	0.102058	c/rl5
Wbp5	9.83035e-06	0.362663	0.907	0.706	0.1611	c/rl5
Pcdh17	1.14169e-05	0.380882	0.759	0.402	0.187099	c/rl5
Ddah1	1.17514e-05	0.260612	0.778	0.464	0.192581	c/rl5
Txn1	1.45684e-05	0.295116	0.963	0.961	0.238746	c/rl5
Ranbp1	1.50131e-05	0.334845	0.963	0.938	0.246035	c/rl5
Fabp5	2.10489e-05	0.348231	1	0.993	0.34495	c/rl5
Atp5g3	2.7835e-05	0.259618	1	0.98	0.456161	c/rl5
S100a10	3.45313e-05	0.294572	1	0.997	0.565899	c/rl5
Calm2	4.96879e-05	0.256036	1	1	0.814285	c/rl5
Swi5	5.49895e-05	0.292733	1	0.984	0.901168	c/rl5
Lgals1	5.56449e-05	0.670749	0.852	0.699	0.911909	c/rl5
Myl6b	5.68711e-05	0.278215	0.778	0.569	0.932003	c/rl5
App	8.64992e-05	0.25385	0.981	0.915	1	c/rl5
Ppp1r1c	9.12437e-05	0.276605	0.389	0.173	1	c/rl5
Mrps36	0.00011882	0.26206	0.963	0.784	1	c/rl5
Nefm	0.000128738	0.259017	0.981	1	1	c/rl5
Hint1	0.0001766	0.252589	1	0.997	1	c/rl5
Ndufa5	0.000189095	0.251418	1	0.993	1	c/rl5
Dpcd	0.000345584	0.275916	0.815	0.582	1	c/rl5
Mgst3	0.000471931	0.355272	0.944	0.908	1	c/rl5
Nap1l5	0.000560607	0.288853	0.907	0.797	1	c/rl5
Polr2f	0.000845784	0.271185	0.944	0.817	1	c/rl5
Atp5h	0.0010841	0.252635	1	0.997	1	c/rl5
Dctn3	0.00120081	0.291827	0.944	0.833	1	c/rl5
Cotl1	0.00132319	0.270785	0.963	0.912	1	c/rl5
1500009L16Rik	0.00153217	0.283513	0.833	0.693	1	c/rl5
Ndufb8	0.0017403	0.304884	1	0.977	1	c/rl5
Mgat4c	0.00325083	0.253081	0.481	0.258	1	c/rl5
Brinp3	0.00376808	0.30748	0.759	0.503	1	c/rl5
B230312C02Rik	0.00878821	0.441465	0.278	0.108	1	c/rl5
Psmb2	0.00896076	0.252705	0.926	0.81	1	c/rl5
Pcdh17	6.77493e-38	1.32992	1	0.376	1.11028e-33	c/rl6
Cbln2	6.10205e-32	1.14811	0.891	0.102	1e-27	c/rl6
Maf	1.75245e-28	1.37357	0.935	0.338	2.87192e-24	c/rl6
Unc5c	1.2675e-24	0.939744	0.87	0.331	2.07717e-20	c/rl6
Lmo3	1.30238e-20	0.736465	0.826	0.134	2.13433e-16	c/rl6
Phlda1	4.56217e-20	0.6317	0.717	0.086	7.47648e-16	c/rl6
Sox6	1.64952e-19	0.813984	0.804	0.172	2.70323e-15	c/rl6
1500009L16Rik	2.88815e-16	0.61494	0.978	0.675	4.73309e-12	c/rl6
Fstl1	9.51216e-16	0.489086	0.543	0.166	1.55885e-11	c/rl6
Tuba1b	1.66616e-14	0.570506	1	0.994	2.7305e-10	c/rl6
Mafb	2.28987e-13	0.761966	0.913	0.443	3.75264e-09	c/rl6
Tshz3	4.13621e-13	0.55783	0.804	0.379	6.77842e-09	c/rl6
Nkx6-1	8.59597e-13	0.350741	0.37	0.019	1.40871e-08	c/rl6
Gng5	1.15149e-12	0.63666	1	0.933	1.88707e-08	c/rl6
Cttnbp2	2.5908e-12	0.376214	0.587	0.21	4.24581e-08	c/rl6
Negr1	6.04894e-12	0.586764	0.891	0.541	9.913e-08	c/rl6
Nbea	6.20579e-12	0.540516	0.978	0.713	1.017e-07	c/rl6
Lgi2	1.116e-11	0.305673	0.522	0.067	1.8289e-07	c/rl6
Cpne5	1.50533e-11	0.427866	0.652	0.306	2.46694e-07	c/rl6
Il1rap	2.23993e-11	0.362279	0.478	0.061	3.67079e-07	c/rl6
D930028M14Rik	7.0597e-11	0.607211	0.978	0.618	1.15694e-06	c/rl6
Robo2	8.2828e-11	0.530082	0.913	0.538	1.35738e-06	c/rl6
Lgi1	9.48093e-11	0.371596	0.522	0.089	1.55374e-06	c/rl6
Ajap1	2.12038e-10	0.465291	0.63	0.213	3.47487e-06	c/rl6
Fos	3.19329e-10	0.547592	0.696	0.395	5.23317e-06	c/rl6
Cryba2	5.67337e-10	0.420128	0.391	0.035	9.29753e-06	c/rl6
Hpca	5.74938e-10	0.408911	0.826	0.503	9.42209e-06	c/rl6
Styk1	2.5052e-09	0.283853	0.348	0.029	4.10552e-05	c/rl6
Smco4	5.74914e-09	0.275401	0.413	0.061	9.4217e-05	c/rl6
Socs2	6.44842e-09	0.489032	0.957	0.592	0.000105677	c/rl6
Rpl22l1	1.36872e-08	0.313515	1	0.994	0.000224306	c/rl6
Sema5a	1.5424e-08	0.340799	0.848	0.379	0.000252769	c/rl6
Epha4	2.16783e-08	0.350797	1	0.704	0.000355264	c/rl6
Tspan9	3.2366e-08	0.32601	0.478	0.115	0.000530413	c/rl6
Fign	3.25827e-08	0.381406	0.652	0.201	0.000533965	c/rl6
Gabra2	3.66975e-08	0.422319	0.826	0.382	0.000601398	c/rl6
Gabarapl1	7.10397e-08	0.450762	0.978	0.898	0.0011642	c/rl6
Mgat4c	8.67074e-08	0.405431	0.674	0.236	0.00142096	c/rl6
Tspan17	8.90228e-08	0.350841	0.739	0.551	0.00145891	c/rl6
Cntn1	8.93384e-08	0.403379	0.696	0.338	0.00146408	c/rl6
Gm29666	9.98753e-08	0.886559	0.587	0.242	0.00163676	c/rl6
Prkacb	1.12188e-07	0.422564	0.935	0.682	0.00183854	c/rl6
Cela1	1.214e-07	0.296231	0.37	0.048	0.0019895	c/rl6
Cacng2	1.25393e-07	0.342719	0.848	0.487	0.00205494	c/rl6
Alcam	1.6093e-07	0.602316	0.957	0.678	0.00263732	c/rl6
Atp1b1	1.68357e-07	0.410458	0.957	0.726	0.00275903	c/rl6
Grid2	2.6591e-07	0.286143	0.5	0.178	0.00435774	c/rl6
Chodl	3.08942e-07	0.395061	0.848	0.427	0.00506293	c/rl6
Ppp2r2b	4.32071e-07	0.414116	1	0.889	0.00708078	c/rl6
Ttc28	4.3755e-07	0.393374	0.87	0.497	0.00717057	c/rl6
Rnf157	6.59783e-07	0.314462	0.717	0.42	0.0108125	c/rl6
Lrrc49	9.12591e-07	0.380111	0.848	0.481	0.0149555	c/rl6
Zfp703	1.06182e-06	0.302091	0.5	0.14	0.0174011	c/rl6
Atp8a1	1.24748e-06	0.387279	0.848	0.627	0.0204437	c/rl6
Kif26b	1.30931e-06	0.341924	0.543	0.178	0.0214569	c/rl6
Lbh	2.02185e-06	0.359815	0.935	0.736	0.0331341	c/rl6
Nefh	2.3176e-06	0.402827	0.739	0.408	0.0379809	c/rl6
Aff3	3.70355e-06	0.284366	0.587	0.204	0.0606938	c/rl6
Car10	4.37568e-06	0.410851	0.587	0.213	0.0717086	c/rl6
B3galt1	6.4171e-06	0.344772	0.761	0.389	0.105163	c/rl6
Slc24a3	7.42934e-06	0.270767	0.5	0.156	0.121752	c/rl6
Pcp4	7.73967e-06	0.811744	0.565	0.287	0.126838	c/rl6
Kctd12	7.99803e-06	0.361224	0.652	0.264	0.131072	c/rl6
Ntm	8.57152e-06	0.381043	1	0.854	0.14047	c/rl6
Lgals1	9.37059e-06	0.704719	0.87	0.701	0.153565	c/rl6
Trim35	1.34204e-05	0.339674	0.891	0.704	0.219933	c/rl6
Sparcl1	1.63762e-05	0.302427	0.543	0.191	0.268374	c/rl6
Efna5	1.71516e-05	0.341298	0.935	0.634	0.28108	c/rl6
Kcnq3	2.19649e-05	0.293	0.587	0.29	0.359961	c/rl6
Sdhaf4	2.46655e-05	0.259293	0.739	0.736	0.404218	c/rl6
Lhfpl4	2.51681e-05	0.282507	0.848	0.519	0.412455	c/rl6
Ube2o	3.57186e-05	0.275178	0.543	0.404	0.585356	c/rl6
Wsb2	3.80139e-05	0.281547	0.739	0.373	0.622971	c/rl6
Nr2f1	0.000107548	0.262006	1	0.86	1	c/rl6
Hmgcs1	0.000134718	0.271831	1	0.933	1	c/rl6
Cthrc1	0.000135977	0.27563	0.543	0.22	1	c/rl6
Clic1	0.000139269	0.30204	0.848	0.535	1	c/rl6
Rbfox1	0.000149225	0.2906	0.978	0.825	1	c/rl6
Anapc5	0.000157051	0.260717	0.978	0.984	1	c/rl6
Spock2	0.000160669	0.290761	0.891	0.64	1	c/rl6
Agap1	0.000220917	0.263104	0.587	0.443	1	c/rl6
Gnao1	0.000339953	0.262377	0.935	0.793	1	c/rl6
Lhx1os	0.000346658	0.252879	0.978	0.885	1	c/rl6
Luzp1	0.000349836	0.258877	0.543	0.261	1	c/rl6
Ret	0.000403358	0.318795	0.935	0.726	1	c/rl6
Trim2	0.000436872	0.298273	0.978	0.933	1	c/rl6
Hoxa10	0.000489888	0.27217	0.957	0.758	1	c/rl6
Gnaq	0.000545331	0.290076	0.978	0.885	1	c/rl6
S100b	0.000575563	0.28541	0.348	0.118	1	c/rl6
Map4	0.000655544	0.278507	0.978	0.911	1	c/rl6
Ctbp1	0.000658186	0.264846	0.804	0.688	1	c/rl6
Atp1a3	0.00072437	0.263425	0.957	0.793	1	c/rl6
Sesn3	0.000894875	0.261529	0.739	0.443	1	c/rl6
Olfm1	0.000906279	0.304974	0.913	0.85	1	c/rl6
Pgm2l1	0.00092181	0.253579	0.891	0.927	1	c/rl6
Cbln4	0.000932468	0.258297	0.413	0.156	1	c/rl6
2810001G20Rik	0.00118592	0.26429	0.826	0.624	1	c/rl6
Cxxc5	0.00119243	0.280281	0.543	0.271	1	c/rl6
Prkar1a	0.00132537	0.286211	0.935	0.815	1	c/rl6
Tmem80	0.00143922	0.27752	0.5	0.439	1	c/rl6
Mmd	0.0014976	0.259393	0.826	0.691	1	c/rl6
Evl	0.00155277	0.26221	0.957	0.847	1	c/rl6
Ap1s2	0.00177663	0.269383	0.565	0.315	1	c/rl6
Atp2a2	0.00186591	0.264182	0.87	0.704	1	c/rl6
Epha5	0.00268792	0.281774	0.565	0.318	1	c/rl6
Ybx3	0.00290713	0.2584	0.587	0.354	1	c/rl6
Snap91	0.00331851	0.250071	0.848	0.783	1	c/rl6
Scn9a	0.00494843	0.264162	0.891	0.761	1	c/rl6
Mpped2	3.91132e-41	0.911127	0.993	0.802	6.40988e-37	cm1
Celf4	2.04988e-36	0.864598	0.963	0.71	3.35934e-32	cm1
Tshz1	4.16711e-32	0.988973	0.919	0.562	6.82906e-28	cm1
Etv4	3.62092e-24	0.685121	0.971	0.494	5.93396e-20	cm1
Pou2f2	1.36972e-23	0.567583	0.691	0.253	2.2447e-19	cm1
Tgfb2	1.6187e-21	0.72508	0.801	0.34	2.65272e-17	cm1
Rbms3	2.31501e-21	0.453989	1	0.988	3.79383e-17	cm1
Hmga2	7.61444e-20	0.568158	0.625	0.117	1.24785e-15	cm1
Grm5	9.85986e-20	0.636518	0.706	0.265	1.61583e-15	cm1
Pcdh9	1.8266e-18	0.642465	0.919	0.704	2.99343e-14	cm1
Robo2	4.0757e-18	0.552765	0.875	0.667	6.67926e-14	cm1
Zbtb20	1.64777e-17	0.571319	0.831	0.525	2.70037e-13	cm1
RP23-291B1.2	7.14332e-17	0.478507	0.632	0.154	1.17065e-12	cm1
Trpc5	7.83379e-16	0.472166	0.603	0.16	1.2838e-11	cm1
Sox4	4.14821e-14	0.33759	1	1	6.79808e-10	cm1
Rxrg	4.77063e-14	0.369659	0.449	0.074	7.8181e-10	cm1
Pld5	5.34227e-14	0.470683	0.713	0.272	8.75491e-10	cm1
Jak1	9.43227e-13	0.421493	0.882	0.685	1.54576e-08	cm1
Prokr2	9.86e-13	0.446231	0.676	0.321	1.61586e-08	cm1
Hmgb1	2.58033e-12	0.256996	1	1	4.22865e-08	cm1
Gng5	1.64317e-11	0.423008	0.963	0.951	2.69284e-07	cm1
Aplp2	1.65466e-11	0.422163	0.978	0.883	2.71165e-07	cm1
Vat1l	2.4751e-11	0.394168	0.765	0.531	4.0562e-07	cm1
Stt3b	6.13179e-11	0.28863	0.574	0.494	1.00488e-06	cm1
Ankrd6	1.94007e-10	0.373707	0.581	0.315	3.17939e-06	cm1
Cdk2ap1	2.11003e-10	0.341065	0.64	0.358	3.45792e-06	cm1
Rab3c	2.45334e-10	0.365544	0.941	0.84	4.02053e-06	cm1
Igfbp2	2.94871e-10	0.308135	0.669	0.407	4.83235e-06	cm1
Ephb1	3.35291e-10	0.365444	0.493	0.16	5.49474e-06	cm1
Chodl	3.5544e-10	0.556624	0.875	0.66	5.82496e-06	cm1
Isl1	3.95052e-10	0.273704	1	0.988	6.47411e-06	cm1
Slco3a1	1.31729e-09	0.290301	0.515	0.296	2.15878e-05	cm1
Pappa	1.85698e-09	0.426393	0.566	0.259	3.04322e-05	cm1
Ppm1l	2.08067e-09	0.32863	0.721	0.549	3.40979e-05	cm1
Nuak1	2.66967e-09	0.366777	0.772	0.605	4.37505e-05	cm1
Bmpr1a	2.75576e-09	0.286086	0.426	0.222	4.51614e-05	cm1
Sema3c	3.48299e-09	0.332053	0.757	0.432	5.70793e-05	cm1
Syt1	5.67375e-09	0.358829	0.904	0.815	9.29814e-05	cm1
Unc5c	6.08956e-09	0.363288	0.89	0.58	9.97957e-05	cm1
Ssbp3	7.64357e-09	0.32342	0.941	0.889	0.000125263	cm1
Arid1b	7.72669e-09	0.319043	0.735	0.593	0.000126625	cm1
Elavl4	9.89096e-09	0.306735	0.978	0.926	0.000162093	cm1
Prph	1.28505e-08	0.517464	0.735	0.519	0.000210594	cm1
Sema3e	1.30018e-08	0.378741	0.522	0.198	0.000213073	cm1
Parvb	2.54861e-08	0.347393	0.537	0.21	0.000417666	cm1
Sv2c	2.57196e-08	0.297792	0.522	0.228	0.000421493	cm1
Ptprg	2.61941e-08	0.319008	0.397	0.123	0.00042927	cm1
Cnr1	2.8477e-08	0.333778	0.618	0.296	0.000466681	cm1
Sema6a	6.44918e-08	0.343043	0.61	0.309	0.00105689	cm1
2900055J20Rik	1.03048e-07	0.379875	0.794	0.531	0.00168875	cm1
Id2	1.50474e-07	0.514893	0.669	0.395	0.00246597	cm1
Il1rap	1.68983e-07	0.284885	0.382	0.13	0.00276929	cm1
1810041L15Rik	2.9505e-07	0.285101	0.544	0.37	0.00483528	cm1
Socs2	3.17303e-07	0.370844	0.868	0.679	0.00519996	cm1
Cadm1	5.21036e-07	0.296572	0.669	0.568	0.00853874	cm1
Slc44a5	8.11151e-07	0.25895	0.478	0.222	0.0132931	cm1
Ppp2r2b	8.96719e-07	0.302307	0.934	0.907	0.0146954	cm1
Mafb	9.48954e-07	0.337331	0.551	0.247	0.0155515	cm1
Hoxd11	1.15457e-06	0.320562	0.375	0.136	0.0189211	cm1
Cdv3	1.17599e-06	0.290597	0.86	0.747	0.0192721	cm1
Rcan2	2.06271e-06	0.292015	0.956	0.833	0.0338036	cm1
Rgs3	2.15933e-06	0.251601	0.801	0.685	0.0353871	cm1
Zfp536	2.679e-06	0.256808	0.375	0.123	0.0439034	cm1
Id4	3.41388e-06	0.280839	0.61	0.401	0.0559466	cm1
Msn	3.64124e-06	0.255386	0.441	0.167	0.0596726	cm1
Nkx6-1	4.92708e-06	0.327666	0.684	0.469	0.0807449	cm1
Kif21a	5.04508e-06	0.281209	0.853	0.722	0.0826787	cm1
Fam162a	6.27832e-06	0.313301	0.684	0.531	0.102889	cm1
Prr13	7.02263e-06	0.264474	0.647	0.469	0.115087	cm1
Fnbp1l	7.56528e-06	0.269961	0.978	0.926	0.12398	cm1
Spats2l	1.11938e-05	0.287705	0.721	0.488	0.183444	cm1
Rgs10	1.49887e-05	0.26754	0.728	0.667	0.245635	cm1
Zdhhc2	1.60609e-05	0.279458	0.699	0.58	0.263207	cm1
Camk2d	1.7812e-05	0.29888	0.904	0.747	0.291903	cm1
Pbx3	3.07375e-05	0.325866	0.419	0.179	0.503726	cm1
Wtap	3.9002e-05	0.327308	0.647	0.543	0.639165	cm1
Chst2	4.21167e-05	0.311619	0.529	0.401	0.690208	cm1
Auts2	4.41635e-05	0.279665	0.728	0.586	0.723752	cm1
Kif26b	4.68933e-05	0.256573	0.551	0.377	0.768488	cm1
A730046J19Rik	5.19632e-05	0.253005	0.912	0.716	0.851573	cm1
Cbx3	0.000108776	0.427231	0.926	0.833	1	cm1
Kdm6b	0.000253245	0.277626	0.581	0.556	1	cm1
Malat1	0.000443668	0.268981	1	1	1	cm1
AI593442	0.000475618	0.295032	0.669	0.481	1	cm1
Cdkn1a	0.000581262	0.284164	0.522	0.327	1	cm1
Epha5	0.00932274	0.274155	0.669	0.519	1	cm1
Tshz2	7.52436e-26	1.16752	0.867	0.375	1.23309e-21	cm2
Bcl11b	1.79073e-22	0.467202	0.551	0.045	2.93464e-18	cm2
Spon1	2.54573e-19	0.618079	0.755	0.26	4.17194e-15	cm2
Etv1	6.21239e-19	0.712671	0.357	0	1.01809e-14	cm2
Crim1	1.30826e-18	0.745522	0.388	0.015	2.14398e-14	cm2
Rnf152	5.85874e-17	0.474999	0.531	0.075	9.6013e-13	cm2
AW551984	1.7245e-16	0.501175	0.704	0.23	2.82611e-12	cm2
Ubb	5.15288e-16	0.644628	1	1	8.44453e-12	cm2
Calm1	5.6004e-16	0.519331	1	1	9.17794e-12	cm2
Plppr1	6.44991e-16	0.571997	0.908	0.64	1.05701e-11	cm2
Kctd12	1.81308e-15	0.575192	0.592	0.185	2.97127e-11	cm2
Kcnip4	1.93466e-14	0.279688	0.306	0.015	3.17052e-10	cm2
Gria3	2.62801e-14	0.412315	0.561	0.17	4.30679e-10	cm2
Cadm2	1.67842e-13	0.521807	0.776	0.33	2.7506e-09	cm2
Tac1	1.94365e-13	0.704241	0.327	0.055	3.18525e-09	cm2
Ppia	3.49624e-13	0.386856	1	1	5.72965e-09	cm2
Pantr1	5.55479e-13	0.556613	0.796	0.36	9.10319e-09	cm2
Epha4	6.02707e-13	0.645766	0.867	0.605	9.87717e-09	cm2
Stmn1	8.04804e-13	0.352221	1	1	1.31891e-08	cm2
Hsp90aa1	2.0415e-12	0.512959	0.99	0.99	3.34561e-08	cm2
Gucy1a3	3.16236e-12	0.425472	0.469	0.095	5.18247e-08	cm2
Uchl1	3.22286e-12	0.447829	1	0.995	5.28162e-08	cm2
Ap2m1	5.12619e-12	0.294079	1	0.98	8.4008e-08	cm2
Tenm1	6.54432e-12	0.383731	0.582	0.175	1.07248e-07	cm2
Fez1	6.55582e-12	0.420249	0.918	0.755	1.07437e-07	cm2
Ndn	1.64882e-11	0.477407	0.99	0.97	2.70209e-07	cm2
Tubb2a	1.67056e-11	0.504526	1	0.985	2.73771e-07	cm2
Lmo4	2.22366e-11	0.397277	0.633	0.235	3.64413e-07	cm2
Atp5b	3.85228e-11	0.479445	0.99	0.985	6.31311e-07	cm2
Calm2	9.90291e-11	0.37192	1	1	1.62289e-06	cm2
Zcchc12	1.38824e-10	0.332225	0.765	0.47	2.27504e-06	cm2
Hoxc10	1.80282e-10	0.478135	0.99	0.98	2.95447e-06	cm2
Tecr	2.12805e-10	0.495816	0.959	0.965	3.48746e-06	cm2
Caly	2.69797e-10	0.381505	0.878	0.52	4.42144e-06	cm2
Glra2	3.53879e-10	0.511618	0.898	0.625	5.79937e-06	cm2
Pou3f2	4.08658e-10	0.445288	0.663	0.335	6.69709e-06	cm2
Nrp1	6.0257e-10	0.406518	0.867	0.535	9.87491e-06	cm2
Bcl11a	6.16006e-10	0.381195	0.327	0.05	1.00951e-05	cm2
C1ql3	6.55433e-10	0.340361	0.265	0.015	1.07412e-05	cm2
Morf4l1	7.98899e-10	0.380652	1	0.995	1.30924e-05	cm2
Cox7b	1.15709e-09	0.282636	1	1	1.89624e-05	cm2
Mgat4c	1.66322e-09	0.36607	0.265	0.025	2.72569e-05	cm2
Cdh7	1.72396e-09	0.320407	0.347	0.06	2.82523e-05	cm2
Stmn3	2.3731e-09	0.308723	1	1	3.88903e-05	cm2
Zfp804a	3.02655e-09	0.288039	0.337	0.09	4.9599e-05	cm2
Cct7	3.40029e-09	0.361397	0.837	0.765	5.5724e-05	cm2
Psmc5	3.49742e-09	0.253723	0.592	0.52	5.73158e-05	cm2
Snx16	9.66358e-09	0.337242	0.724	0.51	0.000158367	cm2
Cst3	1.04537e-08	0.369862	0.959	0.92	0.000171315	cm2
Npy	1.32877e-08	0.744598	0.398	0.115	0.000217759	cm2
Prmt1	1.39343e-08	0.359705	0.827	0.81	0.000228355	cm2
Snrpb	1.56382e-08	0.34429	0.786	0.69	0.000256279	cm2
Mdh1	1.6858e-08	0.375657	0.908	0.765	0.000276269	cm2
Atp5j2	1.70461e-08	0.274452	1	1	0.000279352	cm2
Lifr	1.73779e-08	0.296737	0.602	0.345	0.000284789	cm2
Ptn	1.85424e-08	0.497533	0.918	0.75	0.000303874	cm2
Ndufa5	1.90354e-08	0.296226	1	0.99	0.000311952	cm2
Stmn4	1.91228e-08	0.340771	1	0.995	0.000313385	cm2
Psmb3	2.48693e-08	0.351706	0.939	0.835	0.000407558	cm2
Ndufa9	2.72356e-08	0.293471	0.582	0.38	0.000446336	cm2
Uqcrc1	3.22255e-08	0.346434	0.786	0.665	0.000528111	cm2
Chmp2b	3.28564e-08	0.277526	0.622	0.415	0.00053845	cm2
Cfl1	3.37811e-08	0.256184	1	1	0.000553604	cm2
Rtn1	3.38771e-08	0.252638	1	1	0.000555178	cm2
Nsfl1c	3.40671e-08	0.276102	0.531	0.345	0.000558292	cm2
Psmb5	3.4233e-08	0.37867	0.837	0.755	0.000561011	cm2
Apbb2	4.16232e-08	0.327123	0.878	0.685	0.000682122	cm2
Pid1	5.47535e-08	0.291254	0.367	0.095	0.000897301	cm2
Ngfrap1	5.54636e-08	0.295139	1	0.995	0.000908938	cm2
C1d	6.5199e-08	0.314909	0.99	0.955	0.00106848	cm2
Myl6	6.98265e-08	0.382717	1	0.965	0.00114432	cm2
Meis2	7.78408e-08	0.464625	0.5	0.175	0.00127566	cm2
Gria2	1.05937e-07	0.357437	0.959	0.91	0.0017361	cm2
Ccl27a	1.37832e-07	0.30708	0.939	0.87	0.00225879	cm2
Syn2	1.58036e-07	0.268022	0.459	0.15	0.0025899	cm2
Psma1	1.64355e-07	0.293392	0.653	0.52	0.00269345	cm2
Npc2	1.68029e-07	0.294464	0.99	0.93	0.00275366	cm2
Efna5	1.69466e-07	0.389085	0.776	0.43	0.00277721	cm2
Atp6v0b	1.97644e-07	0.361978	0.918	0.765	0.00323899	cm2
Psmd6	2.00985e-07	0.273685	0.48	0.35	0.00329374	cm2
Fabp3	2.26298e-07	0.34119	0.939	0.855	0.00370857	cm2
Ywhaq	2.41415e-07	0.334625	1	1	0.00395631	cm2
Prdx2	2.97911e-07	0.329365	1	1	0.00488216	cm2
Pebp1	5.86736e-07	0.302932	1	1	0.00961542	cm2
Fam19a2	7.95321e-07	0.329583	0.51	0.285	0.0130337	cm2
Ndufa13	8.07187e-07	0.254187	0.98	0.985	0.0132282	cm2
Mrpl23	8.85507e-07	0.313822	0.908	0.725	0.0145117	cm2
Cdc42	9.05569e-07	0.28377	0.99	0.995	0.0148405	cm2
Gm8797	9.42162e-07	0.275287	0.735	0.425	0.0154402	cm2
Pcdh10	1.00279e-06	0.32742	0.857	0.57	0.0164337	cm2
Alcam	1.05411e-06	0.556023	0.602	0.37	0.0172748	cm2
Pnoc	1.14956e-06	0.396718	0.439	0.16	0.018839	cm2
Psmb6	1.29868e-06	0.34008	0.99	0.94	0.0212828	cm2
Psmd8	1.3709e-06	0.293969	0.796	0.665	0.0224663	cm2
Fsd1	1.53016e-06	0.303535	0.714	0.475	0.0250762	cm2
Tuba1a	1.75261e-06	0.357667	1	1	0.0287218	cm2
Hddc2	1.77418e-06	0.307628	0.684	0.42	0.0290752	cm2
Psma6	1.98325e-06	0.322425	0.745	0.585	0.0325015	cm2
Ndufa12	2.69247e-06	0.303056	1	0.95	0.0441243	cm2
Hoxa10	2.92739e-06	0.32338	0.939	0.785	0.0479741	cm2
Hmgn3	3.05189e-06	0.313285	0.765	0.53	0.0500144	cm2
Gabrb3	3.73925e-06	0.261598	0.51	0.305	0.0612788	cm2
Cd99l2	5.08775e-06	0.263979	0.704	0.545	0.0833781	cm2
Pcp4	6.40245e-06	0.358806	0.378	0.14	0.104923	cm2
Atp5h	6.47945e-06	0.292519	1	0.995	0.106185	cm2
Pou6f2	7.08144e-06	0.380245	0.378	0.12	0.116051	cm2
Cd47	7.30042e-06	0.276397	0.796	0.59	0.119639	cm2
Snap47	8.12241e-06	0.2904	0.857	0.75	0.13311	cm2
Churc1	8.2257e-06	0.281845	0.827	0.7	0.134803	cm2
Atp5o	1.18848e-05	0.278834	0.99	0.995	0.194768	cm2
Tagln2	1.2066e-05	0.268175	0.602	0.61	0.197737	cm2
Resp18	1.25471e-05	0.285365	0.929	0.805	0.205623	cm2
Atp6v1e1	1.295e-05	0.289178	0.918	0.855	0.212225	cm2
Igf1	1.30981e-05	0.439329	0.378	0.14	0.214652	cm2
Cd81	1.33009e-05	0.31607	0.939	0.855	0.217975	cm2
Vdac3	1.51614e-05	0.282021	0.918	0.885	0.248465	cm2
Nova1	1.8203e-05	0.354829	0.745	0.48	0.298311	cm2
Swi5	1.86696e-05	0.27448	0.99	0.96	0.305957	cm2
Kif3a	1.90298e-05	0.278029	0.776	0.55	0.311861	cm2
Dnm3	2.09316e-05	0.285797	0.735	0.47	0.343028	cm2
Cir1	2.17758e-05	0.279602	0.582	0.355	0.356862	cm2
Mrpl42	2.31747e-05	0.269473	0.949	0.915	0.379786	cm2
Maged1	2.99074e-05	0.318096	0.949	0.92	0.490123	cm2
Psma2	3.08539e-05	0.284994	0.898	0.765	0.505634	cm2
Ldhb	3.10851e-05	0.253904	0.776	0.72	0.509422	cm2
Maf	3.16203e-05	0.327972	0.5	0.225	0.518193	cm2
Asns	3.54407e-05	0.267784	0.602	0.375	0.580802	cm2
Tonsl	3.73231e-05	0.256293	0.878	0.785	0.61165	cm2
Capza2	3.83121e-05	0.261244	0.898	0.83	0.627859	cm2
Aldoa	3.84165e-05	0.31019	0.959	0.94	0.629569	cm2
Psmc1	4.23449e-05	0.25508	0.684	0.455	0.693948	cm2
Ndufb6	4.38554e-05	0.285528	0.837	0.755	0.718703	cm2
Ndufs3	6.14056e-05	0.282273	0.735	0.53	1	cm2
Lrp1b	0.000105013	0.35884	0.663	0.415	1	cm2
Snca	0.000115432	0.284036	0.827	0.585	1	cm2
Tbcb	0.000116355	0.263523	0.98	0.945	1	cm2
Cfdp1	0.000124679	0.254558	0.959	0.87	1	cm2
Cdh2	0.000126854	0.258904	0.878	0.78	1	cm2
Ubc	0.00015493	0.255301	0.827	0.73	1	cm2
Npas3	0.000181061	0.300857	0.816	0.62	1	cm2
Mdh2	0.000196731	0.262859	0.908	0.87	1	cm2
Dstn	0.000350097	0.252927	0.98	0.975	1	cm2
Ndufb8	0.000534895	0.277562	0.98	0.965	1	cm2
Sec62	0.000575779	0.266666	0.908	0.85	1	cm2
Sst	0.00152836	0.409189	0.898	0.78	1	cm2
Rprm	0.00250002	0.27131	0.776	0.7	1	cm2
Dach1	2.9703e-26	0.795805	0.781	0.111	4.86773e-22	cm3
Vim	4.83829e-26	1.18146	0.984	0.632	7.92898e-22	cm3
Nfib	5.49694e-23	0.904617	0.953	0.402	9.00838e-19	cm3
Irx6	7.62544e-22	0.897006	0.75	0.12	1.24966e-17	cm3
Igfbp5	3.43713e-20	0.883746	0.953	0.65	5.63277e-16	cm3
Fgf13	4.6514e-19	0.668139	0.875	0.483	7.62271e-15	cm3
Meis1	1.29178e-16	0.566142	0.531	0.154	2.11696e-12	cm3
D930028M14Rik	4.76311e-16	0.741753	0.797	0.376	7.80578e-12	cm3
Irx5	4.56107e-15	0.471141	0.562	0.09	7.47468e-11	cm3
Aldh1a2	3.68344e-14	0.889398	0.703	0.184	6.03642e-10	cm3
Onecut2	4.70657e-14	0.676293	0.938	0.756	7.71312e-10	cm3
Adgrl3	5.62136e-14	0.48654	0.672	0.175	9.21228e-10	cm3
Klhl13	6.75841e-14	0.685205	0.562	0.098	1.10757e-09	cm3
Nr2f2	1.1553e-12	0.843028	0.703	0.5	1.8933e-08	cm3
Nefl	2.21435e-12	0.332367	1	1	3.62888e-08	cm3
Dab1	1.00559e-11	0.546318	0.812	0.393	1.64797e-07	cm3
Pcdh7	4.14741e-11	0.504561	0.938	0.607	6.79678e-07	cm3
Lrfn5	6.04166e-11	0.367793	0.422	0.085	9.90108e-07	cm3
Nova1	8.50535e-11	0.472311	0.906	0.474	1.39386e-06	cm3
Spock3	2.47345e-10	0.529245	0.719	0.329	4.05348e-06	cm3
Vcan	3.62421e-10	0.443392	0.625	0.201	5.93936e-06	cm3
Efna5	6.9694e-10	0.475633	0.891	0.449	1.14215e-05	cm3
Anxa2	1.01429e-09	0.624488	0.938	0.628	1.66221e-05	cm3
Runx1t1	1.09619e-09	0.342649	0.5	0.154	1.79643e-05	cm3
Atp2b1	2.89851e-09	0.538261	0.953	0.782	4.75008e-05	cm3
Pcdh10	2.93193e-09	0.388758	0.953	0.585	4.80485e-05	cm3
Lgals1	4.50068e-09	0.751537	0.75	0.406	7.37572e-05	cm3
Ppp1r1c	5.84566e-09	0.526253	0.797	0.453	9.57987e-05	cm3
B2m	6.03282e-09	0.328736	0.562	0.346	9.88658e-05	cm3
Rgs4	1.08375e-08	0.353193	0.516	0.128	0.000177604	cm3
Slc6a15	1.75397e-08	0.353629	0.641	0.261	0.000287441	cm3
Dact1	2.92438e-08	0.289019	0.359	0.12	0.000479247	cm3
Cit	2.93448e-08	0.404054	0.719	0.325	0.000480903	cm3
Crabp2	4.15206e-08	0.48171	1	0.842	0.000680439	cm3
Basp1	6.39295e-08	0.31176	1	1	0.00104768	cm3
Kcnd2	8.37317e-08	0.352051	0.516	0.15	0.00137219	cm3
Fam84a	1.25822e-07	0.445344	0.594	0.209	0.00206198	cm3
Rbfox3	3.40597e-07	0.315043	0.797	0.423	0.00558171	cm3
Mfap3l	4.43898e-07	0.258493	0.312	0.051	0.00727461	cm3
Ptn	5.03971e-07	0.326889	0.938	0.769	0.00825908	cm3
Atp1b1	5.53104e-07	0.376758	0.859	0.748	0.00906427	cm3
Uts2b	6.32179e-07	0.44953	0.953	0.816	0.0103602	cm3
B630019K06Rik	6.83937e-07	0.332583	0.578	0.209	0.0112084	cm3
Nrp1	8.21043e-07	0.497834	0.875	0.581	0.0134553	cm3
St8sia6	1.46498e-06	0.266879	0.344	0.068	0.0240081	cm3
Polr2m	1.56162e-06	0.361408	0.734	0.483	0.0255918	cm3
Dfna5	2.15381e-06	0.437609	0.844	0.632	0.0352966	cm3
Pcdh17	2.46062e-06	0.430455	0.625	0.338	0.0403247	cm3
Robo1	2.70348e-06	0.322737	0.594	0.295	0.0443046	cm3
Khdrbs3	2.79305e-06	0.280133	0.469	0.15	0.0457725	cm3
Pitpnc1	3.15666e-06	0.302922	0.797	0.714	0.0517313	cm3
Ngfr	3.32363e-06	0.338131	0.969	0.855	0.0544676	cm3
Atp8a1	3.66218e-06	0.329168	0.812	0.513	0.0600158	cm3
Myt1l	8.99798e-06	0.283533	0.859	0.684	0.147459	cm3
Tmtc2	1.49661e-05	0.265443	0.547	0.218	0.245265	cm3
Fxyd7	1.8227e-05	0.279072	1	0.996	0.298705	cm3
Pcdh19	2.82654e-05	0.29084	0.281	0.06	0.463213	cm3
Sox11	3.43501e-05	0.312853	1	1	0.562929	cm3
Nr2f1	5.62963e-05	0.468262	0.766	0.59	0.922584	cm3
Nrxn3	6.82334e-05	0.28404	0.547	0.239	1	cm3
Cdkn1c	7.69815e-05	0.316278	0.766	0.487	1	cm3
Cplx1	9.01737e-05	0.285492	0.953	0.769	1	cm3
Asxl3	0.000149715	0.291959	0.703	0.415	1	cm3
Cplx2	0.000863944	0.284607	0.766	0.543	1	cm3
Unc5c	0.000989801	0.308483	0.875	0.679	1	cm3
Zfhx3	0.00185677	0.281538	0.562	0.312	1	cm3
