## Supplementary table 10 for "Single-cell transcriptomic analysis unveils spinal motor neuron subtype diversity underpinning the water-to-land transition in vertebrates"

### Sheet: Table S10
Table S10: Differentially expressed genes between brachial and lumbar LMC (related to Figure S8).
	p_val	avg_logFC	pct.1	pct.2	p_val_adj	group
Hoxc8	0	1.48238	0.66	0.461	0	Brachial
Prph	3.49612e-171	0.737881	0.978	0.638	6.01192e-167	Brachial
Hoxa7	6.07332e-152	0.932818	0.595	0.3	1.04437e-147	Brachial
Snrpn	3.03415e-94	0.283545	1	1	5.21753e-90	Brachial
Hoxa5	3.566e-93	0.549499	0.58	0.265	6.13209e-89	Brachial
Calm1	4.57336e-91	0.444639	1	1	7.86435e-87	Brachial
Ngfrap1	3.91922e-90	0.320099	1	0.994	6.7395e-86	Brachial
Hoxc5	9.27873e-88	0.340489	0.318	0.01	1.59557e-83	Brachial
Mn1	1.19288e-87	0.528421	0.521	0.138	2.05127e-83	Brachial
Grp	5.24058e-86	0.480248	0.309	0.008	9.0117e-82	Brachial
Lypd1	1.03002e-80	0.727439	0.431	0.1	1.77121e-76	Brachial
Vstm2a	1.98617e-72	0.505271	0.628	0.235	3.41543e-68	Brachial
Arhgap36	7.55286e-66	0.466159	0.309	0.038	1.29879e-61	Brachial
Caly	1.35539e-64	0.418636	0.866	0.713	2.33073e-60	Brachial
Syt4	2.03176e-62	0.722851	0.837	0.768	3.49381e-58	Brachial
Tenm1	3.21978e-61	0.37173	0.555	0.216	5.53673e-57	Brachial
Nwd2	8.85101e-61	0.418768	0.395	0.087	1.52202e-56	Brachial
Meis2	1.04811e-59	0.709676	0.701	0.442	1.80232e-55	Brachial
Vsnl1	1.22339e-58	0.359977	0.321	0.097	2.10374e-54	Brachial
Atp2b1	1.44304e-57	0.451729	0.969	0.885	2.48145e-53	Brachial
Hoxc4	2.31461e-56	0.310628	0.449	0.184	3.9802e-52	Brachial
Smug1	4.20674e-53	0.261379	0.38	0.119	7.23392e-49	Brachial
Lin7a	6.71521e-48	0.323276	0.481	0.223	1.15475e-43	Brachial
Gnas	4.18631e-46	0.376682	0.979	0.975	7.19877e-42	Brachial
Atp2b4	1.76157e-45	0.261795	0.407	0.164	3.02919e-41	Brachial
Brinp3	4.62781e-44	0.611553	0.565	0.379	7.95797e-40	Brachial
Cplx1	4.30059e-43	0.297576	0.971	0.889	7.3953e-39	Brachial
Skap2	1.39059e-42	0.293921	0.379	0.184	2.39126e-38	Brachial
Clstn2	8.54549e-42	0.330114	0.62	0.411	1.46948e-37	Brachial
Fxyd7	4.39831e-41	0.27404	0.999	0.997	7.56334e-37	Brachial
Lsamp	1.07477e-40	0.33643	0.639	0.406	1.84817e-36	Brachial
Tmem176b	1.1708e-39	0.320386	0.741	0.542	2.0133e-35	Brachial
Olfm3	3.00175e-39	0.309038	0.253	0.057	5.16182e-35	Brachial
Cadm2	4.00791e-39	0.330026	0.691	0.426	6.892e-35	Brachial
Anxa5	1.97442e-38	0.2871	0.532	0.321	3.39522e-34	Brachial
Lhx1os	1.03245e-37	0.599886	0.682	0.433	1.7754e-33	Brachial
Tecr	1.91832e-36	0.381436	0.993	0.974	3.29874e-32	Brachial
Pid1	1.18743e-35	0.322647	0.52	0.25	2.0419e-31	Brachial
Dner	1.31219e-35	0.293335	0.724	0.507	2.25644e-31	Brachial
Crim1	2.46927e-34	0.262959	0.571	0.295	4.24616e-30	Brachial
Wbp5	2.92003e-34	0.267169	0.929	0.776	5.02129e-30	Brachial
Slc5a7	4.2227e-33	0.284527	0.904	0.771	7.26136e-29	Brachial
Hrk	3.95275e-31	0.275302	0.54	0.282	6.79716e-27	Brachial
Cdh7	7.48264e-31	0.302416	0.477	0.273	1.28672e-26	Brachial
Ifitm2	1.639e-30	0.390397	0.711	0.527	2.81842e-26	Brachial
Enc1	1.81327e-30	0.319898	0.555	0.323	3.1181e-26	Brachial
Cit	1.87986e-30	0.270293	0.746	0.549	3.2326e-26	Brachial
Pantr1	6.69022e-29	0.296643	0.82	0.646	1.15045e-24	Brachial
Resp18	6.77574e-29	0.267169	0.927	0.853	1.16516e-24	Brachial
Aldh1a2	1.43089e-28	0.287412	0.756	0.525	2.46056e-24	Brachial
Nova1	7.75933e-28	0.27413	0.856	0.701	1.33429e-23	Brachial
Dach1	3.4655e-27	0.307033	0.593	0.388	5.95927e-23	Brachial
Npy	2.54632e-24	0.912393	0.193	0.115	4.37866e-20	Brachial
Cd81	2.03587e-23	0.255476	0.954	0.89	3.50089e-19	Brachial
Pcdh11x	6.41965e-21	0.290962	0.475	0.27	1.10392e-16	Brachial
Tagln2	3.57174e-20	0.295315	0.652	0.587	6.14196e-16	Brachial
Lhx1	1.83292e-18	0.250706	0.461	0.304	3.15189e-14	Brachial
C1ql3	1.87985e-16	0.340484	0.285	0.162	3.23259e-12	Brachial
Id2	2.56866e-13	0.272131	0.563	0.451	4.41706e-09	Brachial
Cartpt	3.90715e-08	0.299452	0.277	0.166	0.000671873	Brachial
Gm10076	0	-0.795844	0.998	1	0	Lumbar
Fth1	0	-0.865764	0.967	1	0	Lumbar
Chchd2	0	-0.885846	0.949	1	0	Lumbar
Rpl13	0	-0.899438	0.999	1	0	Lumbar
Hoxd10	0	-1.06108	0	0.743	0	Lumbar
Hoxa10	0	-1.07143	0	0.818	0	Lumbar
Hoxc10	0	-1.7801	0.004	0.975	0	Lumbar
Nnat	3.78422e-251	-0.612163	1	1	6.50735e-247	Lumbar
Tpt1	4.65647e-151	-0.467173	0.977	0.999	8.00727e-147	Lumbar
Hoxd9	2.07173e-145	-0.358537	0	0.36	3.56254e-141	Lumbar
Rps2	7.33152e-135	-0.457105	0.961	0.997	1.26073e-130	Lumbar
Snrpf	4.5494e-122	-0.447484	0.702	0.913	7.82315e-118	Lumbar
Ctxn1	4.15061e-109	-0.424743	0.871	0.992	7.13739e-105	Lumbar
Atp5d	7.52921e-109	-0.437872	0.954	0.992	1.29472e-104	Lumbar
Hoxd11	2.25224e-98	-0.28313	0	0.254	3.87295e-94	Lumbar
Uba52	1.22571e-88	-0.292978	0.999	1	2.10773e-84	Lumbar
Uts2b	1.54561e-88	-0.700332	0.235	0.59	2.65784e-84	Lumbar
Sst	3.12084e-86	-0.955085	0.123	0.508	5.3666e-82	Lumbar
Nkx6-1	1.53428e-85	-0.352838	0.042	0.338	2.63835e-81	Lumbar
Bmyc	2.51858e-66	-0.298292	0.467	0.715	4.33096e-62	Lumbar
Klc1	6.0976e-66	-0.334917	0.912	0.97	1.04854e-61	Lumbar
Sox4	1.07183e-57	-0.40062	0.947	0.986	1.84312e-53	Lumbar
Vim	1.94976e-57	-0.566309	0.647	0.838	3.35281e-53	Lumbar
Lsm4	1.94882e-56	-0.278857	0.427	0.686	3.35119e-52	Lumbar
Pld5	1.16844e-51	-0.27807	0.121	0.393	2.00925e-47	Lumbar
Mrfap1	1.37484e-50	-0.291813	0.626	0.816	2.36418e-46	Lumbar
Polr2l	3.94459e-49	-0.275526	0.961	0.99	6.78312e-45	Lumbar
BC030500	4.08239e-49	-0.324658	0.127	0.304	7.02008e-45	Lumbar
Pfn1	7.20853e-49	-0.286115	0.761	0.899	1.23958e-44	Lumbar
Rmst	1.61941e-46	-0.296778	0.138	0.391	2.78473e-42	Lumbar
Maf	2.67795e-46	-0.530297	0.222	0.442	4.605e-42	Lumbar
Dclk1	1.34575e-45	-0.26358	0.985	0.996	2.31415e-41	Lumbar
Grm5	2.79798e-45	-0.288511	0.14	0.326	4.81141e-41	Lumbar
Ikzf2	8.72652e-45	-0.301728	0.056	0.141	1.50061e-40	Lumbar
Ppp2r2b	3.61134e-44	-0.317344	0.858	0.918	6.21006e-40	Lumbar
Isl1	4.42822e-44	-0.679081	0.334	0.569	7.61477e-40	Lumbar
Sobp	1.45151e-43	-0.291171	0.511	0.75	2.49602e-39	Lumbar
Rbms3	1.37541e-38	-0.294696	0.957	0.984	2.36515e-34	Lumbar
Nr2f1	2.21757e-36	-0.271396	0.502	0.768	3.81333e-32	Lumbar
Guk1	9.2141e-36	-0.253715	0.788	0.895	1.58446e-31	Lumbar
Nefl	2.04882e-34	-0.25015	1	1	3.52315e-30	Lumbar
Gng5	1.95694e-29	-0.283825	0.874	0.953	3.36515e-25	Lumbar
Chodl	1.33602e-27	-0.376387	0.515	0.655	2.29742e-23	Lumbar
Mgat4c	6.53969e-24	-0.274445	0.146	0.305	1.12456e-19	Lumbar
Efna5	1.50845e-23	-0.290725	0.468	0.646	2.59393e-19	Lumbar
Mafb	3.59779e-21	-0.278454	0.243	0.424	6.18676e-17	Lumbar
D930028M14Rik	5.10497e-16	-0.319628	0.483	0.636	8.77851e-12	Lumbar
Igfbp5	7.02367e-16	-0.308077	0.466	0.62	1.20779e-11	Lumbar
Ebf1	7.07956e-16	-0.318158	0.118	0.194	1.2174e-11	Lumbar
Nrp2	3.89697e-15	-0.263966	0.526	0.653	6.70123e-11	Lumbar
Etv4	1.29475e-13	-0.317502	0.212	0.369	2.22645e-09	Lumbar
Igf1	3.29248e-13	-0.294049	0.094	0.211	5.66174e-09	Lumbar
