## Supplementary table 11 for "Single-cell transcriptomic analysis unveils spinal motor neuron subtype diversity underpinning the water-to-land transition in vertebrates"

### Sheet: Table S11
Table S11: In situ hybridization probe primer list used in this study (Related to Figure 2B, 4C, 5, 6G, 7 and S4C).
Gene	Forward primer	Reverse primer	Method of amplification
Novel markers for PGC and HMC
Kitl	AGCGTTTGGGATCATCTTTG	GAGTAATACGACTCACTATAGGGGGATCACTCCTAAGCCCACA	PCR
Tac1	GGTGGTAAGCTTGGTCTGACCGCAAAATCGAA	GGTGGTCTCGAGGTTCTGCATCGCGCTTCTTT	Cloning
			F:HindIII-HF; R: XhoI
Differentially expressed MMC versus LMC genes
Ntm	AACACCTCCACCAGCGTTAC	GAGTAATACGACTCACTATAGGGCAGTTGCTTGCTGTCCGTTA	PCR
Lsamp	ACTCAAAAGTGGCCTGGTTG	GAGTAATACGACTCACTATAGGGGGATCCGTTGATTCCTCTCA	PCR
Neuropeptides in LMC MNs
Pnoc	ATGAAAATCCTCTTTTGT	GAGTAATACGACTCACTATAGGGTACACATTACCATTCTG	PCR
Cbln1	CGCTGGCTGTATTCCGTATT	GAGTAATACGACTCACTATAGGGACGAACCCCTTGAAAGTCCT	PCR
Grp	CCCGTAGGCAACAACATCCT	GAGTAATACGACTCACTATAGGGATCCCTTGCAGCTTCTTCCC	PCR
Penk	GAGACACCTTGGCCAACTCCT	GAGTAATACGACTCACTATATAGGGACAGCACAAAGCAGCATGTGA	PCR
Igf1	TGGATGCTCTTCAGTTCGTG	GAGTAATACGACTCACTATATAGGGCTGCACTTCCTCTACTTGTG	PCR
Sst	GGTGGTGGATCCACGCTACCGAAGCCGTC	GGTGGTCTCGAGGGGGCCAGGAGTTAAGGA	Cloning
			F:BamHI-HF; R: XhoI
Npy	GGTGGTAAGCTTGGATCTCTTCTCTCACAGAGGC	GGTGGTCTCGAGCAACAACAACAAGGGAAATGG	Cloning
			F: HindIII-HF; R:XhoI
RNAScope
Probe	Product Information	Target region	Number of pairs
Mm-Sst	Cat# 404631	18 - 407	6
Mm-Npy-C2	Cat# 313321-C2	28 - 548	12
MMC subpopulation
Gene	Forward primer	Reverse primer	Method of amplification
Nrp1	TCAAGACTTACAGAGTAGAC	GAGTAATACGACTCACTATAGGGAAGTCATCACCTGTGCCACT	PCR
Nrp2	GTACAAGCTGGAAGTCAGCA	GAGTAATACGACTCACTATAGGGTCCATGGGATATGGGGTGGT	PCR
Chick embryos
cNr2f2	GGCATCGAGAACATCTGCGA	GAGTAATACGACTCACTATAGGGAAGATGCGGATGTGGTCCAT	PCR
Gene	Forward primer	Reverse primer	Accession
Zebrafish embryos
Dr-bcl11ba	TTCCACTCCACCATTGTCAC	TTAGAGGAGTTGGAGAGGCT	NM_001328406.1
Dr-bcl11bb	CCCAACAGGAAAAGATGAGC	TCCTCCTCCTCTTCATCATC	XM_002667860.6
Dr-lhx3	CACACATCCGAAAAGTTGCG	CTGGTGAACTTTCGCTCAGA	NM_131208.1
Dr-mecom	ATGGCTCCTGACATACACGA	CGATGGTAAAGTCCTGATGG	XM_017351212.2
Dr-nr2f2	CAAACCCAAGGAGGACTATC	AGTTGGCTGGTTGGGATACT	NM_131183.1
Dr-satb2	GCGGTTTGATGATTCCTGTC	GGGTGATTGAGAAACTGCTG	NM_001128532.1
