## Supplementary table 12 for "Single-cell transcriptomic analysis unveils spinal motor neuron subtype diversity underpinning the water-to-land transition in vertebrates"

### Sheet: Table S12
Table S12: qPCR primer list used in this study. (Related to Figure 1B and 1C)
Gene	Forward primer	Reverse primer
Gapdh	TGACCACAGTCCATGCCATC	GACGGACACATTGGGGGTAG
Mnx1	GTTGGAGCTGGAACACCAGT	GCTCTTTGGCCTTTTTGCT
Isl1	AGCTGGAGACCCTCTCAGTC	TGCTTCTCGTTGAGCACAGT
Chat	CGTCTCAGTGAGGGTGATCT	GTGTGTCACTGAGGTCTCCA
eGFP	ACGTAAACGGCCACAAGTTC	AAGTCGTGCTGCTTCATGTG
En1	CCAAAACAAGCGTGCCAAGA	CGCTCTCGTCTTTGTCCTGA
Hoxc6	TAGTTCTGAGCAGGGCAGGA	CGAGTTAGGTAGCGGTTGAAGT
Hoxd10	CTGAGGTTTCCGTGTCCAGT	CAATTGCTGGTTGGAGTATCAG
Hoxc9	GCAAGCACAAAGAGGAGAAGG	CGTCTGGTACTTGGTGTAGGG
